# Widespread Presence of Catalytic RNAs in All Domains of Life

**DOI:** 10.64898/2026.10.26.761763

**Authors:** Fei Qi, Yue Chen, Yiting Lin, Zipeng Chen, Yuhe Zhong, Fuchun Zhang, Kejia Li, Yonghong Zhao, Meng Li, Siqi Chen, Ilia Kruglikov, Wenjing Yin, Qinling Tang, Junjie Chen, Wenzhui Zhang, Lin Huang, David MJ Lilley, Philipp Kapranov

## Abstract

Very few ribozymes have been found in complex eukaryotes. Here, we developed a novel method, AbRiDGed, for highly accurate and sensitive *ab initio* self-cleaving ribozyme discovery. Our results indicate the existence of millions of self-cleaving ribozymes in humans and other species. We characterized ∼150 novel classes of self-cleaving ribozymes, including one class which exhibits noncanonical biochemical properties and widespread presence in all domains of life and appears to play specific functions in complex organisms. These results revealed that the true complexity of the “ribozyme-ome” is several orders of magnitude higher than previously estimated. We demonstrate that newly identified self-cleaving ribozymes influence organismal fitness by regulating gene expression and enhancing transcriptome complexity *in vivo*. Moreover, these ribozymes hold promise as foundational tools for biotechnological applications, such as direct RNA detection technologies. Overall, catalytic RNAs are prevalent and diverse, and may represent a hidden regulatory layer in various organisms.
