## Supplementary Tables for "Widespread Presence of Catalytic RNAs in All Domains of Life": Table S1.xlsx

### Sheet: Sheet1
Class	Type	Name	Sequence used as spike-ins in the libraries	Sequence used as known classes of ribozymes in the Fig. 6B and S15	Reference paper	Source figure or table in the original reference
HHR	Type I	HHR_1_1	TAATACGACTCACTATAGGGATATGCGATCGCAGCACACTAAGCCCTGCTGACGAGGCCTAAGGGGCCGAAACCGGGGCAACCCGGTCCAGGGCAAAAATCAAAATGATGGACTAAGTGTCAGGACACACTCCTTGGATCTCAAACTCGTCATCTCCAAACTAACGATGTGAGACTCCATTTCTCCATTTTGGCATTGGTATGATCATCAGCTGGCCTTTTCGCGGAGTTCGATTAAGAACAGGCATGTCCATCTTAAGAAGGAGTACACTTGGAATGCACGTATGCTCTATCAAAAGTGCTGATGGCCGGCGGCCAGCAGCCTGTATGGCTGCCTATCGCAACGTTGGGTTGAATGTGTCTCAACGGTATCCGCAACT		10.1074/jbc.C110.209288	hhrI-SewB1_01643s-1/HQ880430(table1)
HHR	Type I	HHR_1_2	TAATACGACTCACTATAGGGATATGCGATCGCATGTCCGCATAACCCACTGACGAGGCCGGAAGGCCGAAACGCCGCGAGGCGTCTGGGTTTGAGTTTTCAACAATGATGGACTAAGTGTCAGGACACACTCCTTGGATCTCAAACTCGTCATCTCCAAACTAACGATGTGAGACTCCATTTCTCCATTTTGGCATTGGTATGATCATCAGCTGGCCTTTTCGCGGAGTTCGATTAAGAACAGGCATGTCCATCTTAAGAAGGAGTACACTTGGAATGCACGTATGCTCTATCAAAAGTGCTGATGGCCGGCGGCCAGCAGCCTGTATGGCTGCCTATCGCAACGTTGGGTTGAATGTGTCTCAACGGTATCCGCAACT	ATGTCCGCATAACCCACTGACGAGGCCGGAAGGCCGAAACGCCGCGAGGCGTCTGGGTTTGAGTTTTCA		hhrI-454-SetG2_00452-1/HQ880432(table1)
HHR	Type II	HHR_2_2	TAATACGACTCACTATAGGGATATGCGATCGCAACCCCCCGAATACTTTCGCAGGTCGAAACGGGCCTTAGCCCGTCCTACCGTATTGCGGTAGCTGATGAGACCAGAATCATATAGTTTCAGGACACACTCCTTGGATCTCAAACTCGTCATCTCCAAACTAACGATGTGAGACTCCATTTCTCCATTTTGGCATTGGTATGATCATCAGCTGGCCTTTTCGCGGAGTTCGATTAAGAACAGGCATGTCCATCTTAAGAAGGAGTACACTTGGAATGCACGTATGCTCTATCAAAAGTGCTGATGGCCGGCGGCCAGCAGCCTGTATGGCTGCCTATCGCAACGTTGGGTTGAATGTGTCTCAACGGTATCCGCAACT			hhrII-POL_IN_00577s-1/HQ880428(table1)
HHR	Type III	HHR_3_1	TAATACGACTCACTATAGGGATATGCGATCGCACTATTTAATGGTGTCAACACTTCAAGACCAGGATTCAGTAGTCTCACACTAAATGCCTCTCTGTCTCGAGATGTGTTATCTCGACTGATGAGTCCGAAAGGACGAAACAGAAAGTTCCTTCTCCAAACTAACGATGTGAGACTCCATTTCTCCATTTTGGCATTGGTATGATCATCAGCTGGCCTTTTCGCGGAGTTCGATTAAGAACAGGCATGTCCATCTTAAGAAGGAGTACACTTGGAATGCACGTATGCTCTATCAAAAGTGCTGATGGCCGGCGGCCAGCAGCCTGTATGGCTGCCTATCGCAACGTTGGGTTGAATGTGTCTCAACGGTATCCGCAACT			hhrIII-Il-74_04911s-1/HQ880433(table1)
VS		VS_1	TAATACGACTCACTATAGGGATATGCGATCGCACTATTTAATGGTGTCAACACTTCAAGACCTGCGAAGGGCGTCGTCGCCCCGAGCGGTAGTAAGCAGGGAACTCACCTCCAATTTCAGTACTGAAATTGTCGTAGCAGTTGACTACTGTTATGTGATTGGTAGAGGCTAAGTGACGGTATTGGCGTAAGTCAGTATTGCAGCACAGCACAAGCCCGCTTGCGAGAATTTGGCATTGGTATGATCATCAGCTGGCCTTTTCGCGGAGTTCGATTAAGAACAGGCATGTCCATCTTAAGAAGGAGTACACTTGGAATGCACGTATGCTCTATCAAAAGTGCTGATGGCCGGCGGCCAGCAGCCTGTATGGCTGCCTATCGCAACGTTGGGTTGAATGTG…	ACTATTTAATGGTGTCAACACTTCAAGACCTGCGAAGGGCGTCGTCGCCCCGAGCGGTAGTAAGCAGGGAACTCACCTCCAATTTCAGTACTGAAATTGTCGTAGCAGTTGACTACTGTTATGTGATTGGTAGAGGCTAAGTGACGGTATTGGCGTAAGTCAGTATTGCAGCACAGCACAAGCCCGCTTGCGAGAATGTGTCTCAACGGTATCCGCAACT	10.1261/rna.5217104	Fig.1A
HDV		HDV_1	TAATACGACTCACTATAGGGATATGCGATCGCACTATTTAATGGTGTCAACACTTCAAGACCAGGATTCAGTAGTCTCACACTGCTCTCCTATGACACCTTTATTCTACCTTCACGTGGTGGTGTTGTAAGTAGATAGATATCGAAACCAAAGAATAAAACTAACGATGTGAGACTCCATTTCTCCATTTTGGCATTGGTATGATCATCAGCTGGCCTTTTCGCGGAGTTCGATTAAGAACAGGCATGTCCATCTTAAGAAGGAGTACACTTGGAATGCACGTATGCTCTATCAAAAGTGCTGATGGCCGGCGGCCAGCAGCCTGTATGGCTGCCTATCGCAACGTTGGGTTGAATGTGTCTCAACGGTATCCGCAACT	GACTAAGTGCTATGGAGAGCATATGCTCTCCTATGACACCTTTATTCTACCTTCACGTGGTGGTGTTGTAAGTAGATAGATATCGAAACCAAAGAATA	10.1038/nchembio.1846	Fig. S4a
HDV		HDV_2	TAATACGACTCACTATAGGGATATGCGATCGCACTATTTAATGGTGTCAACACTTCAAGACCAGGATTCAGTAGTCTCACACGGCCGGCATGGTCCCAGCCTCCTCGCTGGCGCCGGCTGGGCAACATTCCGAGGGGACCGTCCCCTCGGTAATGGCGAATGGGACCCATGAGACTCCATTTCTCCATTTCTCCATTTTGGCATTGGTATGATCATCAGCTGGCCTTTTCGCGGAGTTCGATTAAGAACAGGCATGTCCATCTTAAGAAGGAGTACACTTGGAATGCACGTATGCTCTATCAAAAGTGCTGATGGCCGGCGGCCAGCAGCCTGTATGGCTGCCTATCGCAACGTTGGGTTGAATGTGTCTCAACGGTATCCGCAACT		10.1126/science.1129308	Fig.3A
Twister	P1	Tw_P1_1	TAATACGACTCACTATAGGGATATGCGATCGCACTATTTAATGGTGTCAACACTTCAAGACCAGGATTCAGTAGTCTCACACTGCCTAACACTGCCAATGCCGGTCCCAAGCCCGGATAAAAGTGGAGGGGGCATGGATCTCAAACTCGTCATCTCCAAACTAACGATGTGAGACTCCATTTCTCCATTTTGGCATTGGTATGATCATCAGCTGGCCTTTTCGCGGAGTTCGATTAAGAACAGGCATGTCCATCTTAAGAAGGAGTACACTTGGAATGCACGTATGCTCTATCAAAAGTGCTGATGGCCGGCGGCCAGCAGCCTGTATGGCTGCCTATCGCAACGTTGGGTTGAATGTGTCTCAACGGTATCCGCAACT		10.1038/nchembio.1386	Fig. S1a, O.s., NC_008404.1/1825405-1825354
Twister	P1	Tw_P1_2	TAATACGACTCACTATAGGGATATGCGATCGCACTATTTAATGGTGTCAACACTTCAAGACCAGGATTCAGTAGTCTCACACCCAATAACTCCGCCTGTAGCTCTTCTAGAGTTACTGCCGGTCCCAAGCCCGGGTAAAGGAGGAGGGTTGGTCTCCAAACTAACGATGTGAGACTCCATTTCTCCATTTTGGCATTGGTATGATCATCAGCTGGCCTTTTCGCGGAGTTCGATTAAGAACAGGCATGTCCATCTTAAGAAGGAGTACACTTGGAATGCACGTATGCTCTATCAAAAGTGCTGATGGCCGGCGGCCAGCAGCCTGTATGGCTGCCTATCGCAACGTTGGGTTGAATGTGTCTCAACGGTATCCGCAACT			Fig. S1a, S.m.
Twister	P3	Tw_P3_2		TTAATTGCCGGTTGCCAGTCCGTTAAATTGTGAGCAGTCCGGCCATTGTGCCGGATTAAACAAACCAATTAAATGATGGACTAAGTGTCAGGACACACTCCTTGGATCTCAAACTCGTCATCTCCAAACTAACGATGTGAGACTCCATTTCTCCATTGTGTCTCAACGGTATCCGCAACT		Supplementary Data Set 3
Twister sister		TS_1	TAATACGACTCACTATAGGGATATGCGATCGCACCCGCAAGGCCGACGGCATCCGCCGCCGCTGGTGCAAGTCCAGCCGCCCCCGCCGGGGCGGGCGCTCATGGGTAAACGACTAAGTGTCAGGACACACTCCTTGGATCTCAAACTCGTCATCTCCAAACTAACGATGTGAGACTCCATTTCTCCATTTTGGCATTGGTATGATCATCAGCTGGCCTTTTCGCGGAGTTCGATTAAGAACAGGCATGTCCATCTTAAGAAGGAGTACACTTGGAATGCACGTATGCTCTATCAAAAGTGCTGATGGCCGGCGGCCAGCAGCCTGTATGGCTGCCTATCGCAACGTTGGGTTGAATGTGTCTCAACGGTATCCGCAACT		10.1038/nchembio.1846	Fig. S2,TS-1
Twister sister		TS_2	TAATACGACTCACTATAGGGATATGCGATCGCGCAGGGCAAGGCCCAGTCCCGTGAAAGCCGGGACCGCCCCTTCGGGGGCGCGGCGCTCATGCCTGCTGAACAATGATGGACTAAGTGTCAGGACACACTCCTTGGATCTCAAACTCGTCATCTCCAAACTAACGATGTGAGACTCCATTTCTCCATTTTGGCATTGGTATGATCATCAGCTGGCCTTTTCGCGGAGTTCGATTAAGAACAGGCATGTCCATCTTAAGAAGGAGTACACTTGGAATGCACGTATGCTCTATCAAAAGTGCTGATGGCCGGCGGCCAGCAGCCTGTATGGCTGCCTATCGCAACGTTGGGTTGAATGTGTCTCAACGGTATCCGCAACT	GCAGGGCAAGGCCCAGTCCCGTGAAAGCCGGGACCGCCCCTTCGGGGGCGCGGCGCTCATGCCTGCTGAACAATGATGGACTAAGTGT		Fig. S2,TS-2
Pistol		Pis_3	TAATACGACTCACTATAGGGATATGCGATCGCAATCGACTAGGCGATTTAAAATAGGTGTTAAGCCTAGTGCGGCAGGGACCACCCTGCATCACAATAGCAACAATGATGGACTAAGTGTCAGGACACACTCCTTGGATCTCAAACTCGTCATCTCCAAACTAACGATGTGAGACTCCATTTCTCCATTTTGGCATTGGTATGATCATCAGCTGGCCTTTTCGCGGAGTTCGATTAAGAACAGGCATGTCCATCTTAAGAAGGAGTACACTTGGAATGCACGTATGCTCTATCAAAAGTGCTGATGGCCGGCGGCCAGCAGCCTGTATGGCTGCCTATCGCAACGTTGGGTTGAATGTGTCTCAACGGTATCCGCAACT		10.1261/rna.052514.115	Fig. 1D
Pistol		Pis_4		ACTCGACTAAGCGAGTATAAACAGGCATTAGGCTTAGAGCGTTCTCACGTTATCACCAGATGATGTGAGAGGTTGCAGGACTAAGTGTCAGGACACACTCCTTGGATCTCAAACTCGTCATCTCCAAACTAACGATGTGAGACTCCATTTCTCCATTGTGTCTCAACGGTATCCGCAACT		Fig. 3A
Hatchet		Hatch_2	TAATACGACTCACTATAGGGATATGCGATCGCACTATTTAATGGTGTCAACACTTCAAGACCAGGATTCAGTAGTCTCACACAATCGTTCTTACTGTGAGAATCAGTGACAAACATGTGGGGCTTATATCTAATCATTTTACCAGAGGAGATTAGTATTAGTGCAGACGTTAAAACCATGTTCTCCATTTTGGCATTGGTATGATCATCAGCTGGCCTTTTCGCGGAGTTCGATTAAGAACAGGCATGTCCATCTTAAGAAGGAGTACACTTGGAATGCACGTATATGCTCTATCAAAAGTGCTGATGGCCGGCGGCCAGCAGCCTGTATGGCTGCCTATCGCAACGTTGGGTTGAATGTGTCTCAACGGTATCCGCAACT	GACCAGGATTCAGTAGTCTCACACAATCGTTCTTACTGTGAGAATCAGTGACAAACATGTGGGGCTTATATCTAATCATTTTACCAGAGGAGATTAGTATTAGTGCAGACGTTAAAACCATGT	10.1038/nchembio.1846	Fig. S10b
HDV-like		Human_CPEB3	TAATACGACTCACTATAGGGATATGCGATCGCCTAGCCCAAATTGACACAGCTGTTGTTTTATTGCTTTTATTGCTATAGGATGATTTGCATAAAAGCTGCTGCTTAGTTCCTAAATTCAAGGATCAAGGGGATAACAGGGGGCCACAGCAGAAGCGTTCACGTCGCAGCCCCTGTCAGATTCTGGTGAATCTGCGAATTCTGCTGTATATCTCCTTACCCAACCACCCAAGTCAAACAGCAATTGAAATGAACAGCTTATAGGTATCTTTTACGGCCCAGTGATGCTTCTAGGGAGATGCTGTAGCATGTCATTCTTAAAATGTGCCCTGGTCATAAATGGGGTCAGCTGGGCCTCTGAAGAACACAGTATATCACTGTAAGACAGGAATCCATGGGA…	GTTCCTAAATTCAAGGATCAAGGGGATAACAGGGGGCCACAGCAGAAGCGTTCACGTCGCAGCCCCTGTCAGATTCTGGTGAATCTGCGAATTCTGCT	10.1126/science.1129308	Fig. 3B
Hovlinc		Hovlinc	TAATACGACTCACTATAGGGATATGCGATCGCAGGGAGAGCCACCCAAGGTGCTTCTAGAGATAAACACACACCCAGAGGTAATCCTCTGACCTAGACTAAGCCCAGGAACATAAGACCTCAGAGCTAATGAGCCACATACCTACCCAAGGTGAAAGCTCCTTCTCTCGCAATGTGTAACTCATGATTCTCATGACCCCTGGTTGGAGAGATCCGGACTAGGAGCCAGGGGGCCTCTGATTCTGCCAGCCACTGCTAATAACCTCTCTCCACCCCAGGTCAACCTTCCTGACAATTTGAGAAGCTCTTTATCTTAATCCTACCCTACCTCAACTTCCATCTAACCTGGAATTCCTTATTCCAGCTTACTTTCCAGATCTAAGTTCTAGCTACAAATTGA…	ACCTAGACTAAGCCCAGGAACATAAGACCTCAGAGCTAATGAGCCACATACCTACCCAAGGTGAAAGCTCCTTCTCTCGCAATGTGTAACTCATGATTCTCATGACCCCTGGTTGGAGAGATCCGGACTAGGAGCCAGGGGGCCTCTGATTCTGCCAGCCACTGCTAA	10.1038/s41589-021-00763-0	Fig. 3A
Hairpin		HPR_1		ACATCAAGCGGTCCGTTATGTCCATCAGACATGCGGGAAGCTTGCCAGGGAAACACAATACCTTTGTATTGGGAAATTAACTGGC	10.1093/nar/gkab454	Fig. 1D
HHR	Type I	Human_HH9	TAATACGACTCACTATAGGGATATGCGATCGCTGAATGAGAGGCTTTATAAATGGTAAAATGCTGTACCGGTATACTGTATCACAGTAGATTTGAGCCGTTACCTGCAGCTGATGAGCTCCAAAAAGAGCGAAACCTATTAGGTCCTGCAGTACTGGCTTAAGATAGTATTAAACTTTGTATGTTGTTTTGGTTTGTCGTATTTGTTTTGTAGTTGGGGGAAGGGAGTAACTCCTATTTAGTCTCCTTGCTGCTAGTGTATTTCCTTTTCCAGTTCATTCTTCTCAGAAGTCACCTGAACGAGATGATTCCAAAAGGGAATTTGATCAAATCAGATTAGATTGCGACCTGGTCTCATCTTAAGTGGCCAAGGTTTTCCCCTTAAGCAATCTCATCTCCC…		10.1038/embor.2010.100	Fig. 3B
HHR	Type I	Human_HH10	TAATACGACTCACTATAGGGATATGCGATCGCTAATGGTTGACTTTAAGGCAAGTAAAAAATTGTTTCTTGACCAGTTGCCTACAGCTGATGAGCTCCAGTAAGAGCGAAACCAGTTCTCACCCACTGAAATGATTTCGAAGTGTGAATTGGTCCTGTAGTACTGTGTCAGAAACAGAAACAACTCTAAGGGAGAAAAAGTATTTGAGTTAAAAGGAATTTTGTGACTGTACTGTATTATAGTATTTCTCCTAATGAGTAAGAGTTGCTAAAAGGTATTATAATCTATAATTGTAATTACTATATATATATATGAGTGTAAATTTGCTTTGTACAAGCATTTCTTTTTCTTAGAGAACGAGTCTCACTCTTGCTCAGGCTGGAGTACAGTGGTGCCATC…			Fig. 4A
HHR	Type I	Mouse_HH9	TAATACGACTCACTATAGGGATATGCGATCGCAGCAGAGTGTGATGGGAAACTTAAGGAATGGTGACCCTCCACAGAGGTGTATATATCAGATCTGGCCGTTACCTGCAGCTGATGAGCTCCAAAAAGAGCGAAACCTGTTGGGTCCTGCAGTACTGGCTTACCATAGTAAGACTTGCTGGGGTGCACTGCTCTGTTGTTTAGCATTGTCCTAGGAGAAACTCCTGTTTGATGTCCTTGTTCCTGGTTCTTTTCTTTTCTCGTCCATACCTTAGCTGTGTAAGAGTATGCCTACGGTCTTGGTCGTATCAGACTAGCCGAGATCTTGTCTCGTCTTAAATGGCCTTTCTCTGGGTGGCTTATTTTCTCATGCTTTGTTGTTTGTTTTTGTCGTACCAGG…			Fig. 3B
HHR	Type III	Mouse_CLEC2d	TAATACGACTCACTATAGGGATATGCGATCGCTCGGATGTGGATCTGTAGCAAGCTCAACAGCTATAGCCTCCACTGCCAAACTCCTTTTTTTCCTTCCTAGCATTTACCAAGAGACGCTTTTTAGCCTGTTATCTGTGGGTGCTACTCTTTCCCCTATGGTCCCAAAGTGCTATCAAACCAGATAGAGAATATTTCTTAACATCAGAAATGAAAACCATCATTTCATTTCATGCAGAGATTGTTCAGTGGTTAAAATCACTGACTACTCTTCCGAAGGTCCTGAGTTCACATCTGAGCAACCACATGGTGGCTCACAAACATCCGTAATGAGATCTTCTGAGGTGTATGAAAACAGCTACACTGTACTTTATACTCTGCAATTTAAAGCATGAGGGAC…		10.1038/nature07117	Fig. 1
HDV-like		Mouse_CPEB3	TAATACGACTCACTATAGGGATATGCGATCGCACTATCTGTAAGGTTCTGGGAGAACCCTAGAAAACCGCCAGTTAGGTTTTGTTTGCCTCCAAGCAGCAGCACAGGTCCTAAATCTAAGATCAAGAGGATAACAGGGGGCCACAGCAGAAGCGTTCACGTCGCGGCCCCTGTCAGATTCTGGCGAATCTGCGAATTCTGCTGTACATTTTCCTCGTCTCGCCATCAGGTCAGATAATAATTGAAGTGAACAGAAGATGGTAGATTTGAGGTATCATTTATATCCTCATGGTGCTTCTACGGAGATGTTGGATCAAAACACGCCCTGGTCTTAAATGGGTTGAGAGGAGTCACTGAAGAACACACTATATCACAAAACAACATAAATTTTTAGATTAAA…		10.1126/science.1129308	Fig. 3B
Notes:
1.red: the cleavage happens between the 2 bases
2. orange: extra loop sequence added to convert a trans-acting ribozyme into cis-acting
3. underline: extra flanking genomic sequence
4. double-underline: extra random sequence
5. blue: common adapters
