## Supplementary Tables for "Widespread Presence of Catalytic RNAs in All Domains of Life": Table S6.xlsx

### Sheet: clusters_under_seq_identity_40%
ribozyme sequence	cluster_representative	note
ani-rzyme-2 (Ani_HDV_1_1; Ani-1-5)	ani-rzyme-2 (Ani_HDV_1_1; Ani-1-5)
Ani_HDV_2_1 (Ani-1-4)	ani-rzyme-2 (Ani_HDV_1_1; Ani-1-5)
ani-rzyme-6 (Ani_HDV_3_1; Ani-1-2)	ani-rzyme-6 (Ani_HDV_3_1; Ani-1-2)
ani-rzyme-9 (Ani_HDV_5_1; Ani-1-3)	ani-rzyme-6 (Ani_HDV_3_1; Ani-1-2)
ani-rzyme-8 (Ani_HDV_4_1; Ani-1-1)	ani-rzyme-6 (Ani_HDV_3_1; Ani-1-2)
CPEB3_145nt	CPEB3_145nt
CPEB3_67nt	CPEB3_145nt
mouse_CPEB3_67nt	CPEB3_145nt
Dre_HDV_1_1	Dre_HDV_1_1
Dre_HDV_1_2	Dre_HDV_1_1
Dre_HDV_1_3	Dre_HDV_1_1
Dre_HDV_11_1	Dre_HDV_1_1
Dre_HDV_5_1	Dre_HDV_1_1
Dre_HDV_5_2	Dre_HDV_1_1
Dre_HDV_5_3	Dre_HDV_1_1
Dre_HDV_10_1	Dre_HDV_10_1
Dre_HDV_10_2	Dre_HDV_10_1
Dre_HDV_10_3	Dre_HDV_10_1
Dre_HDV_10_4	Dre_HDV_10_1
Dre_HDV_10_5	Dre_HDV_10_1
Dre_HDV_10_6	Dre_HDV_10_1
Dre_HDV_10_7	Dre_HDV_10_1
Dre_HDV_10_8	Dre_HDV_10_1
Dre_HDV_3_1	Dre_HDV_3_1
Dre_HDV_4_1	Dre_HDV_3_1
Dre_HDV_7_1	Dre_HDV_3_1
Dre_HDV_2_1	Dre_HDV_8_1
Dre_HDV_8_1	Dre_HDV_8_1
Dre_TW_P1_1_1	Dre_TW_P1_1_1
Dre_TW_P1_2_1	Dre_TW_P1_1_1
Dre_TW_P1_4_1	Dre_TW_P1_6_1
Dre_TW_P1_6_1	Dre_TW_P1_6_1
Osa_TW_P1_7_1	Dre_TW_P1_6_1
Osa_TW_P1_8_1	Dre_TW_P1_6_1
HH10_127nt	HH10_127nt
HH9_89nt	HH10_127nt
mouse_HH9_89nt	HH10_127nt
hovlinc_168nt	hovlinc_168nt
hovlinc_83nt	hovlinc_168nt
hsa-rzyme-24	hsa-rzyme-24	L1MB
hsa-rzyme-4	hsa-rzyme-24	L1MB
hsa-rzyme-103	hsa-rzyme-26	L1MA
hsa-rzyme-12	hsa-rzyme-26	L1MA
hsa-rzyme-13	hsa-rzyme-26	L1MA
hsa-rzyme-22	hsa-rzyme-26	L1MA
hsa-rzyme-26	hsa-rzyme-26	L1MA
hsa-rzyme-30	hsa-rzyme-26	L1MA
hsa-rzyme-41	hsa-rzyme-26	L1MA
hsa-rzyme-43	hsa-rzyme-26	L1MA
hsa-rzyme-48	hsa-rzyme-26	L1MA
hsa-rzyme-62	hsa-rzyme-26	L1MA
hsa-rzyme-95	hsa-rzyme-26	L1MA
Line1_146nt	Line1_146nt
Line1_46nt	Line1_146nt
mouse_CLEC2d_118nt	mouse_CLEC2e_124nt
mouse_CLEC2e_124nt	mouse_CLEC2e_124nt
OR4K15_140nt	OR4K15_140nt
OR4K15_47nt	OR4K15_140nt
Dre_TW_P1_3_1	Osa_TW_P1_3_1
Osa_TW_P1_1_1	Osa_TW_P1_3_1
Osa_TW_P1_2_1	Osa_TW_P1_3_1
Osa_TW_P1_3_1	Osa_TW_P1_3_1
Osa_TW_P1_4_1	Osa_TW_P1_3_1
Osa_TW_P1_5_1	Osa_TW_P1_3_1
Osa_TW_P1_6_1	Osa_TW_P1_3_1
ani-rzyme-1
ani-rzyme-3
ani-rzyme-4
ani-rzyme-5
ani-rzyme-7
ani-rzyme-10
ath-rzyme-1
ath-rzyme-2
ath-rzyme-3
ath-rzyme-4
ath-rzyme-5
ath-rzyme-6
ath-rzyme-7
dhy-rzyme-1
dhy-rzyme-10
dhy-rzyme-2
dhy-rzyme-3
dhy-rzyme-4
dhy-rzyme-5
dhy-rzyme-6
dhy-rzyme-7
dhy-rzyme-8
dhy-rzyme-9
Dre_HDV_6_1
Dre_HDV_9_1
Dre_TW_P1_5_1
Dre_TW_P1_7_1
dre-rzyme-1
dre-rzyme-2
dre-rzyme-3
hsa-rzyme-1
hsa-rzyme-10
hsa-rzyme-100
hsa-rzyme-101
hsa-rzyme-102
hsa-rzyme-104
hsa-rzyme-105
hsa-rzyme-11
hsa-rzyme-14
hsa-rzyme-15
hsa-rzyme-16
hsa-rzyme-17
hsa-rzyme-18
hsa-rzyme-19
hsa-rzyme-2
hsa-rzyme-20
hsa-rzyme-21
hsa-rzyme-23
hsa-rzyme-25
hsa-rzyme-27
hsa-rzyme-28
hsa-rzyme-29
hsa-rzyme-3
hsa-rzyme-31
hsa-rzyme-32
hsa-rzyme-33
hsa-rzyme-34
hsa-rzyme-35
hsa-rzyme-36
hsa-rzyme-37
hsa-rzyme-38
hsa-rzyme-39
hsa-rzyme-40
hsa-rzyme-42
hsa-rzyme-44
hsa-rzyme-45
hsa-rzyme-46
hsa-rzyme-47
hsa-rzyme-49
hsa-rzyme-5
hsa-rzyme-50
hsa-rzyme-51
hsa-rzyme-52
hsa-rzyme-53
hsa-rzyme-54
hsa-rzyme-55
hsa-rzyme-56
hsa-rzyme-57
hsa-rzyme-58
hsa-rzyme-59
hsa-rzyme-6
hsa-rzyme-60
hsa-rzyme-61
hsa-rzyme-63
hsa-rzyme-64
hsa-rzyme-65
hsa-rzyme-66
hsa-rzyme-67
hsa-rzyme-68
hsa-rzyme-69
hsa-rzyme-7
hsa-rzyme-70
hsa-rzyme-71
hsa-rzyme-72
hsa-rzyme-73
hsa-rzyme-74
hsa-rzyme-75
hsa-rzyme-76
hsa-rzyme-77
hsa-rzyme-78
hsa-rzyme-79
hsa-rzyme-8
hsa-rzyme-80
hsa-rzyme-81
hsa-rzyme-82
hsa-rzyme-83
hsa-rzyme-84
hsa-rzyme-85
hsa-rzyme-86
hsa-rzyme-87
hsa-rzyme-88
hsa-rzyme-89
hsa-rzyme-9
hsa-rzyme-90
hsa-rzyme-91
hsa-rzyme-92
hsa-rzyme-93
hsa-rzyme-94
hsa-rzyme-96
hsa-rzyme-97
hsa-rzyme-98
hsa-rzyme-99
IGF1R
mmu-rzyme-1
mmu-rzyme-2
mmu-rzyme-3
mmu-rzyme-4
mmu-rzyme-5
mmu-rzyme-6
mmu-rzyme-7
mmu-rzyme-8
osa-rzyme-1
osa-rzyme-2
osa-rzyme-3
osa-rzyme-4
osa-rzyme-5
osa-rzyme-6
osa-rzyme-7
osa-rzyme-8
osa-rzyme-9
Rb10
Rb12
Rb9
Rc1
Rd2
Re9
tgu-rzyme-1
tgu-rzyme-2
tgu-rzyme-3
tgu-rzyme-4
tgu-rzyme-5
tgu-rzyme-6
tgu-rzyme-7

### Sheet: info_previsouly_predicted_rz
id_in_this_study	species	genome	acc	region_start	region_end	strand	name_in_literature	class	source	activity_confirmed	source_validation	note
Ani_HDV_1_1; ani-rzyme-2	Aspergillus_nidulans	ASM1142v1	NC_066260.1	2801973	2802048	+	Ani-1-5	HDV-variant	10.1038/nchembio.1846	N
Ani_HDV_2_1	Aspergillus_nidulans	ASM1142v1	NC_066261.1	1387016	1387082	+	Ani-1-4	HDV-variant	10.1038/nchembio.1846	N
Ani_HDV_3_1; ani-rzyme-6	Aspergillus_nidulans	ASM1142v1	NC_066264.1	37704	37770	+	Ani-1-2	HDV-variant	10.1038/nchembio.1846	N
Ani_HDV_4_1; ani-rzyme-8	Aspergillus_nidulans	ASM1142v1	NC_066264.1	1886699	1886780	-	Ani-1-1	HDV-variant	10.1038/nchembio.1846	N
Ani_HDV_5_1; ani-rzyme-9	Aspergillus_nidulans	ASM1142v1	NC_066264.1	3140022	3140088	-	Ani-1-3	HDV-variant	10.1038/nchembio.1846	N
Osa_TW_P1_1_1	Oryza_sativa	IRGSP-1.0	NC_029266.1	27354789	27354867	+	Osa-1-1	TW_P1	10.1038/nchembio.1386	N
Osa_TW_P1_2_1	Oryza_sativa	IRGSP-1.0	NC_029266.1	27226222	27226301	+	Osa-1-3	TW_P1	10.1038/nchembio.1386	N
Osa_TW_P1_3_1	Oryza_sativa	IRGSP-1.0	NC_029266.1	27274987	27275067	+	Osa-1-5	TW_P1	10.1038/nchembio.1386	N
Osa_TW_P1_4_1	Oryza_sativa	IRGSP-1.0	NC_029266.1	27323949	27324028	+	Osa-1-6	TW_P1	10.1038/nchembio.1386	N
Osa_TW_P1_5_1	Oryza_sativa	IRGSP-1.0	NC_029266.1	27291338	27291417	+	Osa-1-7	TW_P1	10.1038/nchembio.1386	Y	10.1038/nchembio.1386#Supplementary_Figure_2
Osa_TW_P1_6_1	Oryza_sativa	IRGSP-1.0	NC_029266.1	27265759	27265838	+	Osa-1-8	TW_P1	10.1038/nchembio.1386	N
Osa_TW_P1_7_1	Oryza_sativa	IRGSP-1.0	NC_029266.1	1832530	1832581	-	Osa-1-2	TW_P1	10.1038/nchembio.1386	Y	10.1038/nchembio.1386#Supplementary_Figure_1A&B;10.1038/nchembio.1587#Supplementary_Figure_1;10.1002/ange.201605470	10.1002/ange.201605470 wrote that they use Osa-1-4, but after check the sequence it should be Osa-1-2
Osa_TW_P1_8_1	Oryza_sativa	IRGSP-1.0	NC_029267.1	1768400	1768451	-	Osa-1-4	TW_P1	10.1038/nchembio.1386	N
Dre_HDV_1_1	Danio_rerio	GRCz11	NC_007113.7	27190573	27190627	+	Dre-1-17	HDV-variant	10.1038/nchembio.1846	N
Dre_HDV_2_1	Danio_rerio	GRCz11	NC_007114.7	58088637	58088779	+	Dre-1-13	HDV-variant	10.1038/nchembio.1846	N
Dre_HDV_3_1	Danio_rerio	GRCz11	NC_007115.7	41112179	41112311	-	Dre-1-2	HDV-variant	10.1038/nchembio.1846	N
Dre_HDV_4_1	Danio_rerio	GRCz11	NC_007115.7	57629998	57630130	-	Dre-1-6	HDV-variant	10.1038/nchembio.1846	N
Dre_HDV_5_1	Danio_rerio	GRCz11	NC_007115.7	61660168	61660221	+	Dre-1-12	HDV-variant	10.1038/nchembio.1846	N
Dre_HDV_6_1	Danio_rerio	GRCz11	NC_007117.7	22829708	22829761	-	Dre-1-3	HDV-variant	10.1038/nchembio.1846	N
Dre_HDV_7_1	Danio_rerio	GRCz11	NC_007118.7	47372446	47372560	-	Dre-1-15	HDV-variant	10.1038/nchembio.1846	N
Dre_HDV_8_1	Danio_rerio	GRCz11	NC_007118.7	71824037	71824181	-	Dre-1-4	HDV-variant	10.1038/nchembio.1846	N
Dre_HDV_9_1	Danio_rerio	GRCz11	NC_007119.7	22496209	22496345	+	Dre-1-1	HDV-variant	10.1038/nchembio.1846	N
Dre_HDV_10_1	Danio_rerio	GRCz11	NC_007120.7	27764755	27764898	-	Dre-1-14	HDV-variant	10.1038/nchembio.1846	N
Dre_HDV_10_2	Danio_rerio	GRCz11	NC_007120.7	27778058	27778201	-	Dre-1-8	HDV-variant	10.1038/nchembio.1846	N
Dre_HDV_10_3	Danio_rerio	GRCz11	NC_007120.7	27797958	27798101	-	Dre-1-18	HDV-variant	10.1038/nchembio.1846	N
Dre_HDV_10_4	Danio_rerio	GRCz11	NC_007120.7	27812559	27812702	-	Dre-1-19	HDV-variant	10.1038/nchembio.1846	N
Dre_HDV_10_5	Danio_rerio	GRCz11	NC_007120.7	27828361	27828504	-	Dre-1-11	HDV-variant	10.1038/nchembio.1846	N
Dre_HDV_10_6	Danio_rerio	GRCz11	NC_007120.7	27850621	27850764	-	Dre-1-9	HDV-variant	10.1038/nchembio.1846	N
Dre_HDV_10_7	Danio_rerio	GRCz11	NC_007120.7	32251671	32251814	+		HDV-variant	BLAST	N
Dre_HDV_10_8	Danio_rerio	GRCz11	NC_007120.7	32269501	32269644	+		HDV-variant	BLAST	N
Dre_HDV_1_2	Danio_rerio	GRCz11	NC_007122.7	14872362	14872416	+		HDV-variant	BLAST	N
Dre_HDV_5_2	Danio_rerio	GRCz11	NC_007125.7	5131230	5131283	-		HDV-variant	BLAST	N
Dre_HDV_11_1	Danio_rerio	GRCz11	NC_007125.7	12506883	12506936	+	Dre-1-16	HDV-variant	10.1038/nchembio.1846	N
Dre_HDV_5_3	Danio_rerio	GRCz11	NC_007129.7	31522088	31522141	-		HDV-variant	BLAST	N
Dre_HDV_1_3	Danio_rerio	GRCz11	NC_007133.7	27539459	27539513	+	Dre-1-10	HDV-variant	10.1038/nchembio.1846	N
Dre_TW_P1_1_1	Danio_rerio	GRCz11	NC_007115.7	50508996	50509073	-	Dre-1-10	TW_P1	10.1038/nchembio.1386	N
Dre_TW_P1_2_1	Danio_rerio	GRCz11	NC_007115.7	61618952	61619029	-	Dre-1-1,Dre-1-2	TW_P1	10.1038/nchembio.1386	N
Dre_TW_P1_3_1	Danio_rerio	GRCz11	NC_007118.7	11839770	11839824	+	Dre-1-9	TW_P1	10.1038/nchembio.1386	N
Dre_TW_P1_4_1	Danio_rerio	GRCz11	NC_007127.7	18542831	18542901	+	Dre-1-5	TW_P1	10.1038/nchembio.1386	N
Dre_TW_P1_5_1	Danio_rerio	GRCz11	NC_007133.7	30448891	30448955	+	Dre-1-3	TW_P1	10.1038/nchembio.1386	N
Dre_TW_P1_6_1	Danio_rerio	GRCz11	NC_007133.7	30497486	30497560	+	Dre-1-4	TW_P1	10.1038/nchembio.1386	N
Dre_TW_P1_7_1	Danio_rerio	GRCz11	NC_007133.7	30753295	30753362	-	Dre-1-6	TW_P1	10.1038/nchembio.1386	N

### Sheet: sequences_for_clustering
sequence name	note	sequence
CPEB3_67nt	previously identified	GGGGGCCACAGCAGAAGCGTTCACGTCGCAGCCCCTGTCAGATTCTGGTGAATCTGCGAATTCTGCT
hovlinc_168nt	previously identified	ACCTAGACTAAGCCCAGGAACATAAGACCTCAGAGCTAATGAGCCACATACCTACCCAAGGTGAAAGCTCCTTCTCTCGCAATGTGTAACTCATGATTCTCATGACCCCTGGTTGGAGAGATCCGGACTAGGAGCCAGGGGGCCTCTGATTCTGCCAGCCACTGCTAA
hovlinc_83nt	previously identified	GCTAATGAGCCACATACCTACCCATCTCTCGCAATGTGTAACTTCCCCCTGGTTGGAGAGATCCGGACTAGGAGCCAGGGGGC
HH9_89nt	previously identified	ACAGTAGATTTGAGCCGTTACCTGCAGCTGATGAGCTCCAAAAAGAGCGAAACCTATTAGGTCCTGCAGTACTGGCTTAAGATAGTATT
HH10_127nt	previously identified	AAAAATTGTTTCTTGACCAGTTGCCTACAGCTGATGAGCTCCAGTAAGAGCGAAACCAGTTCTCACCCACTGAAATGATTTCGAAGTGTGAATTGGTCCTGTAGTACTGTGTCAGAAACAGAAACAA
mouse_HH9_89nt	previously identified	TATATCAGATCTGGCCGTTACCTGCAGCTGATGAGCTCCAAAAAGAGCGAAACCTGTTGGGTCCTGCAGTACTGGCTTACCATAGTAAG
mouse_CPEB3_67nt	previously identified	GGGGGCCACAGCAGAAGCGTTCACGTCGCGGCCCCTGTCAGATTCTGGCGAATCTGCGAATTCTGCT
mouse_CLEC2d_118nt	previously identified	ACCAAGAGACGCTTTTTAGCCTGTTATCTGTGGGTGCTACTCTTTCCTAGGAGAGTTAGCTACCCCACACTGATGAGTCCCAAAAAGGACGAAATAACAGGCTAAAAAGCCTCTCTTG
mouse_CLEC2e_124nt	previously identified	TGAGAAACTGATGCTCTGTGACCTGTTATCTACAGTTGCTCCTCTACTCATTTTTGGATCATGTGCTATACTGTACTGATGAGTCCCAAAAAGGACGAAATAACAGTTCACAAACAATTTCTCT
Line1_46nt	ribozyme candidates from 10.1126/science.1129308	GGCAGAGCTCAACACAGCGTGGCAAAGTGGCTGTGGCTAGACTGCC
Line1_146nt	ribozyme candidates from 10.1126/science.1129308	TACGTAGGTGGTTTTCCCCTGATAGTGCTAAGGGGGCCTGGAAGTTTGGACTGGGCAGAGCTCAACACAGCGTGGCAAAGTGGCTGTGGCTAGACTGCCTCTCTGGATTCCTCGTCACTCAGCAGGGCATCTCTGAGAGAAATGCC
OR4K15_47nt	ribozyme candidates from 10.1126/science.1129308	TCTGGGCCAGGCAGGCATCAAAAGAAATAGTCTTGCGCTCAACCAGA
OR4K15_140nt	ribozyme candidates from 10.1126/science.1129308	GTTAACGGTCATAGGCCATGGAAACTAGGAGCACCATTTCGCTGCCAGTGAAGAAATGAACAAAGAAAATCTGGGCCAGGCAGGCATCAAAAGAAATAGTCTTGCGCTCAACCAGAAAGTCTGTAATCATTTTAAGGGTA
CPEB3_145nt	ribozyme candidates from 10.1126/science.1129308	TACGTGCTGCTTAGTTCCTAAATTCGAGGATCAAGGGGATAACAGGGGGCCACAGTAGAAGCGTTCACGTCGCAGCCCCCGTCAGATTCTAGTGAATCTGCGAATTCTGCTGCATATCTCCTTACCCAACCACCTAANTCAAACA
IGF1R	ribozyme candidates from 10.1126/science.1129308	GTTGGCTTTTACAGCTAGATGCACTCTCCACAAGCCAACAGGAGTCGCGAGTGAGAGCCCTCGAACACATCCAGTGTGAACATGCATTTAGCAAACATTCCTGAGCCCTGTTTTGTGCCAGGCTGTTCTCAGTGCTCAA
Rc1	ribozyme candidates from 10.1126/science.1129308	GTGGAATGAGAAAAATACAAGACAGTCTAAGATCTAACCTTTGTCCGCCTTTCTAGGCTTATGTCTTAATACTCCCGAAGTGGCACAAGCTAGGTTATTTCTAGTTCTTAACAGACTACTGTGCTTTTGCACAATGCTCTA
Rb12	ribozyme candidates from 10.1126/science.1129308	GTTACACATGTTTTCCGTGTAACATGTGCATGTGGTATTGCCGTATGCAAGTATTCCGTGTAAAGTTTGTACACAAAGTGGTCATACGCATTCATTCCGTGTAATGTCTGCATGCGATATTGTCATACGCATGCGTTCCTA
Rd2	ribozyme candidates from 10.1126/science.1129308	TAAGANGTGAATATCTACTCCGTTTGGTTATTCTCCATCGGAGAGACATTCTTCAGATGCACTTACTCAGTCATCTCGAATCCAGAGAACAGAATATGGACCTAGAAACATAACATGAAATTATGTTTGTGAGTATCTGACGTA
Rb9	ribozyme candidates from 10.1126/science.1129308	TACGTTAAGGACCAAAGTTATGCCATGCATATATTGCTTGGCACACATCAAGTACTCAACAGCTGACAGCAGCTGTTACCTTGACGATCATCACTGGTAAAAGCCGATGATGTGTTTGTGGAAGAAAGCCACAGATCACAGTAGCT
Rb10	ribozyme candidates from 10.1126/science.1129308	TACGTCATATACGTGTGTGCATGCATGTGCATGTATGTGTGCACGTGTGTGTGCATGTGTGTGTATGTGTATATACTAACCTGTGTGCATTGTGTGACTATGTGCGCATGCATGTGCATGTGTGTGCATATACGTG
Re9	ribozyme candidates from 10.1126/science.1129308	GTAGAGACAGCAGTAGTAGCCCCAGCAGGGTGCTCGTGCCTTTGCCATACAGCTAACTCAGTACATAACGCAGCTTCTCAGTACAGGCTTGATGACAGTTGGTAATTAATTGCATCACCGTAACCTCTGTA
ani-rzyme-2 (Ani_HDV_1_1; Ani-1-5)	previously predicted	CCTGAGCAAGGCTTGCACCTCTTCGTGGTGCTCAGGACGAGTAACTACCAGCCAGTGGTAGTGAAACTAAGCAGGC
Ani_HDV_2_1	previously predicted	CCTGAGCATAGCTTGCACCTTTACGTGGTGCTTAGGATAAGTAGCCAGTCGGTGAAACTAAGCAAGC
ani-rzyme-6 (Ani_HDV_3_1; Ani-1-2)	previously predicted	CCTAAGCATAGCTTGCACCTTTACGTGGTGCTTAGGATGAGTAACCAGTTGGTGAAACTAAGCAAGC
ani-rzyme-8 (Ani_HDV_4_1; Ani-1-1)	previously predicted	CTCCAGCGACGAGCTCACACCTCACCGTGGTGCTGGAATCCAGTAGTCTAAATTTTTGGAGATGGACGAAGCTAAGATGAGC
ani-rzyme-9 (Ani_HDV_5_1; Ani-1-3)	previously predicted	CCTGAGCATAGCTTGCACCTTTACGTGGTGCTTAGGATGAGTAACCAGTCGGTGAAACTAAGCAAGC
Dre_HDV_1_1	previously predicted	CCCACTCAATGGCCTGCACCTTGACGTGGTGAGTGGGCTTTCTACTAAGATGGGC
Dre_HDV_2_1	previously predicted	TCCTCCCTGAACCGCCACCTTATCGTGGTGGAGGGGTTTGTATGCCTGAGTGATCCTAAGAGCTATGTTGTCGGGGGCAAATGCTCCTGGTAGGGTCTCCCAAGGCAAACAGGGCTTAGGTGACAGCTCAGACTAAGTGCGGT
Dre_HDV_3_1	previously predicted	CCTTTCCAAGGATCGCCACCTTGACGTGGTGGAAAGGCTTCTGTGTTCCAATGATCCCAAGAGCAAATCAATCTAGAGTTTAAATGCTCTTTAGATTGGCCTGCTTTGGAGTGAGGTTCCAACTAAGTGCGAT
Dre_TW_P1_1_1	previously predicted	TTTTTAACCCAGCCACTAGCATTGACACTTTGTCGTGTTCGTGCCGGTCCCAAGCCCGGAGAAAATGGGGAGGTTTTT
Dre_HDV_4_1	previously predicted	CCTTTCCAAGGATCGCCACCTTGACGTGGTGGAAAGGCTTGTGTGTTCCAATGATCCCAAGAGCAAATCAATCTGTAGTTTAAATGCTCTGTAGATTGGTCTGCTTTGGAGTGAGGTTCCAACTAAGAGCGAT
Dre_TW_P1_2_1	previously predicted	TTTTTTACCCAGCCACTAGCATTGATATTTTGTCGTGTTAGTGCCGGTCCCAAGCCCGGAGAAAATGGGGAGTTTTTT
Dre_HDV_5_1	previously predicted	CCCACTCCTGGCCTGCACCTTGTCGTGGTGAGTGGGCTTTTAACCAAGACAGGC
Dre_HDV_6_1	previously predicted	CCCACTCCTGGCCTGCACCTTGTCGTGGTAAGTGGGCTTTTAACCAAGACAGGC
Dre_TW_P1_3_1	previously predicted	TTAGAAACTCCGCCATTGCCGGTCCCAAGCCCGGATGAAAAAGGAGGAGGGTTGA
Dre_HDV_7_1	previously predicted	CCTTTCCAAGGGTCGCCACCTTGACGTGGTGGAAAGGCTTGTGTTCCAGTGATCCCAAGAGCATGTTAATCTAGTTGGCTATGCTTTTTGGGTGAGGTACAAAACTAAGAGCGAC
Dre_HDV_8_1	previously predicted	AGCCCTCCATGAACCGCCACCTTATCGTGGTGGAGGGGTTTGAGTGCCTGAGTGATCCTAAGAGCTATGTTGTCGGGGGCTAATGCCCCTGGTAGGGTCTCCCAAGGCAAACAGGTCTTAGTTGACAAGTCAGACTAAGTGCGGT
Dre_HDV_9_1	previously predicted	CTTCTCCGTGTGCTGTGACCTTGACGTGGTGGAGAAGCTTAAGTCCTTCCAGAAACTTCCACCTGAAATAGTTTTCTTCACCAGTGTATTGAAGAACGCCAGGGTAAACTCATCTAGGAGGGAAAACCAACAACAGC
Dre_HDV_10_1	previously predicted	CCCTCACATGGTTTGCAGCTTGACGTGCTGTGAGGGCTTCTGTGCATCAGTGATGCTGAGAGCTTCACCACTGGTACTTCACAAGTACTGGCAGGGTCACCCATAGTGGACAGGTCTCAGCTGAGATGCCAGACCAAGACAAAC
Dre_HDV_10_2	previously predicted	CCCTCACATGGTTTGCAGCTTGACGTGCTGTGAGGGCTTCTGTGCATCAGTGATGCTGAGAGCTTCACCACTGGTACTTCACAAGTACTGGCAGGGTCACCCATAGTGGACAGGTCTCAGCTGAGATGCCAGACCAAGACAAAC
Dre_HDV_10_3	previously predicted	CCCTCACATGGTTTGCAGCTTGACGTGCTGTGAGGGCTTCTGTGCATCAGTGATGCTGAGAGCTTCACCACTGGTACTTCACAAGTACTGGCAGGGTCACCCATAGTGGACAGGTCTCAGCTGAGATGCCAGACCAAGACAAAC
Dre_HDV_10_4	previously predicted	CCCTCACATGGTTTGCAGCTTGACGTGCTGTGAGGGCTTCTGTGCATCAGTGATGCTGAGAGCTTCACCACTGGTACTTCACAAGTACTGGCAGGGTCACCCATAGTGGACAGGTCTCAGCTGAGATGCCAGACCAAGACAAAC
Dre_HDV_10_5	previously predicted	CCCTCACATGGTTTGCAGCTTGACGTGCTGTGAGGGCTTCTGTGCATCAGTGATGCTGAGAGCTTCACCACTGGTACTTCACAAGTACTGGCAGGGTCACCCATAGTGGACAGGTCTCAGCTGAGATGCCAGACCAAGACAAAC
Dre_HDV_10_6	previously predicted	CCCTCACATGGTTTGCAGCTTGACGTGCTGTGAGGGCTTCTGTGCATCAGTGATGCTGAGAGCTTCACCACTGGTACTTCACAAGTACTGGCAGGGTCACCCATAGTGGACAGGTCTCAGCTGAGATGCCAGACCAAGACAAAC
Dre_HDV_10_7	previously predicted	CCCTCACATGGTTTGCAGCTTGACGTGCTGTGAGGGCTTCTGTGCATCAGTGATGCTGAGAGCTTCACCACTGGTACTTCACAAGTACTGGCAGGGTCACCCATAGTGGACAGGTCTCAGCTGAGATGCCAGACCAAGACAAAC
Dre_HDV_10_8	previously predicted	CCCTCACATGGTTTGCAGCTTGACGTGCTGTGAGGGCTTCTGTGCATCAGTGATGCTGAGAGCTTCACCACTGGTACTTCACAAGTACTGGCAGGGTCACCCATAGTGGACAGGTCTCAGCTGAGATGCCAGACCAAGACAAAC
Dre_HDV_1_2	previously predicted	CCCACTCAATGGCCTGCACCTTGACGTGGTGAGTGGGCTTTCTACTAAGATGGGC
Dre_HDV_5_2	previously predicted	CCCACTCCTGGCCTGCACCTTGTCGTGGTGAGTGGGCTTTTAACCAAGACAGGC
Dre_HDV_11_1	previously predicted	CCCACTCCAGGCCTGCACCTTGTCATGGTGAGTGGGCTTCTAACCAAGACAGGC
Dre_TW_P1_4_1	previously predicted	TAAACAATCCAGTCATGTAGCTGGAAACAGCTATATGCCGGTCCCAAGCCCGGATAAATGGAGAGGGGTGA
Dre_HDV_5_3	previously predicted	CCCACTCCTGGCCTGCACCTTGTCGTGGTGAGTGGGCTTTTAACCAAGACAGGC
Dre_HDV_1_3	previously predicted	CCCACTCAATGGCCTGCACCTTGACGTGGTGAGTGGGCTTTCTACTAAGATGGGC
Dre_TW_P1_5_1	previously predicted	TTCAGAACTCAGCCACAGGTTTTTTTGTGCCGGTCCCGAGCCCGGGTAAATGAGGAGGGGTTTAA
Dre_TW_P1_6_1	previously predicted	TTCAGAACTCGGCCACAGGGATTTTTATACACCACCTTGTGTCGGTCCCAAGCCCGGATAAATGAGGAGGGTCTA
Dre_TW_P1_7_1	previously predicted	GCAGTAAATCCAGCCAAAGTAGATTTTTCATCTGCCGGTCCCAAGCCCGGGTAAATGGAGAGGGTTGG
Osa_TW_P1_7_1	previously predicted	TGCCTAACACTGCCAATGCCGGTCCCAAGCCCGGATAAAAGTGGAGGGGGCA
Osa_TW_P1_2_1	previously predicted	TAGGTAACTCCGCCTATGTCACTTGAGGTGTGATTTTAATGACATAGCCGGTCCCAAGCCCGGAAAAGGAGGAGGGGATA
Osa_TW_P1_6_1	previously predicted	TAGGTAACTCCGCCTATGTCATCTTAGGTTTATCTGAATGACATAGCCGGTCCCAAGCCCGGAAAAAGGAGGAGGGGATA
Osa_TW_P1_3_1	previously predicted	TAGGTAACTCCGCCTATGTCATCTTAAGGCGTAACTAAATGACATAGCCGGTCCCAAGCCCGGAAAAAGGAGGAGGGGATA
Osa_TW_P1_5_1	previously predicted	TATGTAACTCCGCCTATGTCATCTTAAGTTTATCTAAATGATATAGCCGGTCCCAAGCCCGGAAAAAGGAGGAGGGTATA
Osa_TW_P1_4_1	previously predicted	TAGGTAACTCCGCCTATGTCATCGTAGGTATAACTAAATGACATAGCCGGTCCCCAGCCCGGAAAAAGGAGGAGGGGATA
Osa_TW_P1_1_1	previously predicted	TAGGTAACTCCGCCTATGTCATCCTAGGTTTAGTAAATGACATAGCCGGTCCCAAGCCCGGAAAAAGGAGGGGAACATC
Osa_TW_P1_8_1	previously predicted	TGCCTAACACTGCCAGTGCCGGTCCCAAGCCCGGATAAAAGTGGAGGGGGCA
ani-rzyme-1	newly discovered	GGGCAGTGTAGAAGCGTTTATTATCGAACAAGAAAGAAAGAGGAATAAGCGGAAAGCATCTGAAAACAAGCCAACCCCAGAAAGATTAAAGCCAGATCTCGAGGGCACAGAGCCCTACAAGACGGCGGCGTCA
ani-rzyme-3	newly discovered	GGTACAAATATTAGCAGGCTATTGAAGAAACCCTGAAGTGGAATCAATCACACGGCCTTTGCTATAAATAGGGAGCATCCAGATATGTTCGCACTGCATGAGCCGCACGCATGACTGGCCAGCACAGCTCG
ani-rzyme-4	newly discovered	GGTGGATTAGAAAGCCGTTGTATGGAGATTGTTGGGACCCAGTTCGTCATCGGCTGATTTTATTTCAGCGCAGACGGGCATAGCGGGACACTCTACACCCAATTACAGCGCTTGAATATGTGCTGCCCAA
ani-rzyme-5	newly discovered	CCAGAAAACAGCGTCGCTACCTTGTGGGATACTCGGCACTCCTGTGTCAGTGCATCGATTGCCGATGAGAAGAGCGAGGAGTTGAAGCCCATAGTGAAGGTCGCAAACCCCAGGCTGACCGAAACGCGCAGCCTAAG
ani-rzyme-7	newly discovered	GCTGGCAGCGTTCACCGATAACTGCTCCATCCATGACTAGGCAGCGGGTTAACCTGGCTCCGCTGGCAATATGGCACCCAACCCCAATGACACTCTCCTTAATCACGCACTTTTCCTCCACGGTGACGTT
ani-rzyme-10	newly discovered	TAGTGACTGATGGTGTTGATGGATTCCCCATGGTGCCATTGTGCCGAGATGTGCTGCGGCTAACGTTCTCCGCAGAGTTGTCGGCGGCACTTCGTGACGCACTTTTAGATCGTTGCCGTTTCTGTGACTT
ath-rzyme-1	newly discovered	AGATGTTTTGTTATCATATACATGTGAGAGGAACAATAGATAAGGAACCAGAGAAAGAGTGTGTGTTAGCTCACCTTCCAGCTATGCAAGGATCAGTTTCAGATCTATAAAAGTAACCTCCAGTGATTGA
ath-rzyme-2	newly discovered	GACCAAGAAGTGGTATTAGAAGAAGGGAAAGAGCGGAATTCGCCACCACTTGTGCTTAAGAACAAGCCGCCGAGGTGGCATGAACAGCTTCAGTGTTGGTGTTTAAACTTCAGGGGACGTGTAACAGTCG
ath-rzyme-3	newly discovered	GACTGGTACGCCAAGAGCCACACCGCCCTCAAGAACTTCCTTGACAGCGGACGTACTCTAGGATCCCCCGACGGTGTTCTCATCAATGGGAAATCTGGTAAACTAGGCGGAAACAACGCTCCTCTCTTCAC
ath-rzyme-4	newly discovered	AATACGACTCCTTCAGAAAGTACTATCACCAGAGCTGTGACTCATCGATCCGTGGTTTCTTCAGCGATTGAGGCGGAAGCTCTGGCGATTCTGGCTGCCCTAACGCAAGCTCGCTCTCTTGGTTT
ath-rzyme-5	newly discovered	CATTTCCCCTAGAGACCTTGATGGTCATGGCACACATGTTTCCACCATTGCGGGTGGTTCTTTCGTGCCCAATATAAGCTACAAGGGCTTAGCTGGAGGGACTGTCAGAGGCGGGGCACCTCGTGCTCAT
ath-rzyme-6	newly discovered	GAAATCTTTTTGACGAGTATAGGACTCGACGGGTTTCATGTCCATTTCGGGACATGTCTACTTTCTCTCATTTTTATGTAGTTGTCTTTACTGATAAGAGCAGTCTATCGGTGGGCTCTTAGGTGGCCCTT
ath-rzyme-7	newly discovered	GTTTGGTGCATATGGTGAGCCAAGATCTATGGACTGCTTTGAGTATGTTGTAGCAAAACTCAATCGATTTTCTCCATACTCAGAGGTGACTGAGAGCCGTGGAACATCCACATCGTCATACAAGGAAGGA
dhy-rzyme-1	newly discovered	ACAGTCAACAGATCCGCAAAGGAGTTGCGTGTCTCCATGCAATGCTGGTACGTGGGCAGATCCGTGCTGTGTATCGAGCTGCCCGTCGCTGGCAGATACTCCTCCGGCTGTGGGCTGTGGAGCGTATCAT
dhy-rzyme-2	newly discovered	GGCATCTGTGCGTGGCAGTAACACGTGCCGCAATGGCGCTGACAACTCTTTCACAGTTCTTGTGCTCGTTGACGATGCCATTGTCACCGGCTGCACTTCAGCGTTGTTCACGTGCTCGTGGCAAGCAGCCAA
dhy-rzyme-3	newly discovered	GTGGCTGACAATTAGCGCCCGGAAGCGCTTCCTGGAAGTCAGCTGGAAGCATGCGCCGGCAAGAGATGGAGATCATGTCTTATTAACTGTACAGGATCCGCATAGCTTTGAGCTGCGATCTGTGCCCACGG
dhy-rzyme-4	newly discovered	GGGAGGCATGGCTAACTTAATGCAGCTACCGCGCAGTCAGCAGCAACTGCCGATGCTGCGCGACTGAGAGAGAATCTTGAAGCGTTTGCTCAACATGAATGAATTTCGCAATGAGCTTATCATTTGGCTCAT
dhy-rzyme-5	newly discovered	CAACTGTGTGAGCGACTTTTTTCTAGTTACCTGAAACCTATTGAAAGTGTGTCATATAGTTATAGTGTGTGTGCCCTAAGGGGTAGAACAGGTTGGAGTGAGATGTGGTCGACTCTGCATCACTTGGCGT
dhy-rzyme-6	newly discovered	AGCCATCGCACACACGCACATGCGCGCATTCGCAGTGTCGTGAGTTGTATGCTGTGGTGTCGAGAGTTGGCGGGACGCCGAGACGTGAGCACGCAATGGCCAAGAAGTTGGTCAGCAGCAGCGCCAGTTT
dhy-rzyme-7	newly discovered	GGAACAATATCAGCTGATTCACGCTTCATTTGTTTGCTCTCTTTTGACGTGCTAGGCAGCTCTTCCTTCTCTTCAGCCATATTAATCGGATCGCTGCGCTTGCGTCGCGAAGGGCTACTCGACGGTCGTTTA
dhy-rzyme-8	newly discovered	AGTTCACATTCATAGCCTTACGTCGCGTCGGAATGTAAAGTAGATGGTAGTGGGTAGGCTGAGGCCGATAAGGGAGGGGCACACATATAAGCCGATCAGCAGCAATGGGCAGCTATAGTAGGCAAGCGAT
dhy-rzyme-9	newly discovered	CAAAGGTGTATTTAGTGCATTGGCATATTTTACCCCTTAGCAATGAGTCTTGTGCTTGGCAAAATGTTATCTTGCATAACAATTGGATAATTGCTTAAGCTTCAGTCTCACCTCTTGGCACAGGTATTCC
dhy-rzyme-10	newly discovered	ATTGAATCTCAAAATGAATTTCAATTGCTTTTCAACTGCGCCTGCGCGCCTTGGGTGGTCGCTGCCGCAGCGCGCGTTAATGTGCGAAAAAGTGTGTGAATTAATTGAATTGAATGGCTGGCAAATCACT
dre-rzyme-1	newly discovered	TCATGGTCTGAACTCAAAAAGACTGCTGAACAGATATATTAGGGCACACTTATGGTTTCTCATGTCACAGGCCCTTTCAATGTGATGCTGATAACCCCTCCCCCAGCTTCTCTAGCCAAACTGGACTGAC
dre-rzyme-2	newly discovered	GGGTGACTAGCATGACACCACAGAGGATCCAGAATGCTTCAGTTAGGAATGCTTGTGCCTGGATAAATGGCTTCACCATCAATAACATTAGAATGTTGGACACTTGGTTGTCATGCGTTTAGTACTTGTTAAAGTGTTAATGAATAGAGCTGCTGCAG
dre-rzyme-3	newly discovered	GGGTAGGCTTCAGTTATCGAGTGAAGAGCGTGAAAGACGCTTAAAGAATAACCTGTGCCTGTATTGTGGTCTTTTGGGTCATACCAGGGTCCAGTGCCCCAATAAACCACCCCTTAAGACGTTTTCGGCAACT
hsa-rzyme-1	newly discovered	ACCACCACACCCAGCTTTTTTTTGTGTTTTTAGTGGAGACAGGATTTCGCCATGTTGGCCAGGTTGGAGATTTTATTTTTCTTAAGTCTCACTCTGTCCAGCTGGAGTGCAGCAGTGTGATCTGGGTGACTGTAGCCTCTGCCTCCGGGGTTCAAGCCATCCTC
hsa-rzyme-2	newly discovered	AGATGAAGAAGTTTGCCTCTCAATGCCTCAGTTTCCCCCTCTATAAAATGGCAATGATACTCCAAGCCCTGCTTCCTTTGCAAGGTTGCAGAGAGGGTCAAACAAAAACTGATTTCATGGGTCAAAATT
hsa-rzyme-3	newly discovered	CCTCAATCTGTCTACCTACCAACCTTCATTGCTTCCTCCATTGCCATTTCAGGAATGGAGAGAGTTCAGTGATTGGGTGGGACTTGGTGATGGTGTGTGGACTTGGCAGTAAGAAAGAGATGACAGTTT
hsa-rzyme-4	newly discovered	GACAGGTAAATCTATGGAGACAGAAAATAGATTAGTGTTGCCAGGGGCTGGGAGGAGGGGAAATAGGGAGTGAATGCTAATGGGTACAGGTTTCTTTTTGGGTGATGAAAATGTTGTGGAATTAGATAG
hsa-rzyme-5	newly discovered	GTAAGGGGCAGAACAGAGATTGGATCTCAGACGTCTGGCTCCAAAGTCCACGCACTTATCTATTATGCTACCCAACTCTCGCAAGGCAACTGTAGTAATACAGGACA
hsa-rzyme-6	newly discovered	TTCCACTGGTGGGAAGTTTCTTTTAGCAGAGGCACATTTGCAGTGCAAGACTCAGAAGGAAAGTCTTCAGCTCTAACCCAACAGTCAGATAGTCCCAATGTGCATGAAGTGTCTTGGAGAAGGGAATGT
hsa-rzyme-7	newly discovered	TCATTTCCATCCCCTCAGAGAACTGAGTGCCCTTACCCTGTGTCCTTACAATAGCCACAAATACAATTTTCTATCTTGTACACGGTGATTATGTGCAATTAATTGACAACTATTGTTTTCAATATTATCATCACCATCACATAGATATGTTGTTTGTGTCTCTGTAAGGTCCTGGAGTAT
hsa-rzyme-8	newly discovered	GGGCTTCATCATCTCTTTTCTTCTAGGAATACATGAAAAATATATGACTGTGCCCTGGGCAAGGTAGCAGAAGGTGCTGGAACACAGAGCGGAGAATTGCTAATGTTTTCCTGCCAGCTCTGGTGAGAT
hsa-rzyme-9	newly discovered	CCCCACGCAGTGCTTTCAGGCCAGAGCAGGCTCTCTTCCCTCAGGACAGACTCACTCCGCAGCAGATTCCTGAGATTCCACATGGCTCTATGGTGAGGCCTTATCCTGCTGACCTCTCAGCCCAGGCTG
hsa-rzyme-10	newly discovered	GGTTTTTGTTTGGGGTGCAGGAGTTTCCACTGTTTCCAGTGCCTAGTTTCACTCCCATGGCAGTGTTGGCACAAGGGTATACATTGGCATGAAAGTTGGGGCTGGCTGGCTATGTGACTGCAATGGCCA
hsa-rzyme-11	newly discovered	CTGTGCTTCCCTCCATACTAACTGGCATCGTAGTTTAGTGCTCTGCCTTTTGGGGGTCTGGAGGGAGGAT
hsa-rzyme-12	newly discovered	AATGTAGCAGTAGCTAAGAAATGGTCACAGCAGGCCTTGGGTGAGACCCAGTGCTATGCTGGCTTCAGGTCTTACTCAATGCAGTAATAGTGGTGGTGGCCACAGGGATGCCTGTGTCAGTTCACCCCT
hsa-rzyme-13	newly discovered	ACATAGATGGTAGCCACGTAATAGTTACAGTGGGCCTTGGGCAAGACCCAGTGCTATGCTGGCTTCAGGTCTGACCCAGGGCAGTCCCAGTAGTGGTGGCCACAGGAGTGCTTATATCACCCCTCCCTT
hsa-rzyme-14	newly discovered	TGGGTACTATGGAGATTCAACTGCAGGCACCTCCTCCGATTGCCAACCCTGTCCGTGTCCTGGAGGTTCAAGTTGTGCTGTTGTTCCCAAGACAAAGGAGGTGGTGTGCACCAACTGTCCTACTGGCACC
hsa-rzyme-15	newly discovered	TCCTGCCAATTTCAAAAGGCAAGGGTGGGGGCTTCAGACCAAGTGGTCCTGTGCTCTCCCCATAATATTGCTAGGGAACAGAAAGATCATGGATGTGTGCACAGAACACACTGAGATAGCTTCACAGAT
hsa-rzyme-16	newly discovered	AGATAAAAATTCCCAGTGATTTGCTGAAAGGGAATGAGCCCTAAACTGAAAGCCAGGAGCCCTGCATTCTAGGCGGGCTTCTGCAGTACCCCAGTTGTGTAGCTCTGAGCCCATCCCTTCCCTTCAGTG
hsa-rzyme-17	newly discovered	GACGGGGGAATTGAGGATATAGTCTCTCAATTCATTTTTTCCAGCGCTTAATTCTCTTACAGAAGCCTGGCTGAGAAAAGCTGATCAGTTGCCTACAAGGACCTAATCCCAGCTCTGCTCCTCCTTTGC
hsa-rzyme-18	newly discovered	TCCACAGTCCAACGTGTTATCTGAGACAAGGCAAGTACCTAATGCCCATGAGCCCATAAAATCAAAAACAAGTTAGTTACTTCCTAGATACAATGGGGTACAGGCATTGGGTAAATACAGCCATTCTAA
hsa-rzyme-19	newly discovered	AATGATCAGCAGGGTTTGCCTTCTGCTCTATCGGCGCACCTTGACACTGAATCAGATGCCTGGTCATTCAGACATGTTCAAAGGCATCGAAGCAAACAAAGTGTGCTCCTTATTCATCAACCATCTGAG
hsa-rzyme-69	newly discovered	TGACCTGGGGCCAAGACCGCCAACCTCTTTGGACTTGTGCCTTATCTGCTTTAGCTTAGATTCCATCCTGGCCTGGCCTCATCTTGGCTCTGAAATCTGAGTTGGATCCTGCCTTTGGCTCTTGCAAGCTCAAAATTCCTCATGGTTTCCCCCTTGTCATCGAGCTCTGCCTTTCTCTC
hsa-rzyme-70	newly discovered	TGCAGAGAGAGATCTCCCTGGGCTTTGATAGGGTTCAGATTCTAGTTCCAGTCCCATCTTAGACTCAGATGCATGGCCCTTGGCTTTCATAAGACACCCTCATATCCTTATAAGAACTTTTCCTTGTTG
hsa-rzyme-71	newly discovered	ATTCACTTCAGCCTTATCTGGCATATGTGGAGCACTTGCCGTAGGTGAATTGTTCGACTAAGACTCAGAGGATGGTGGAGTTTGTGCCTTTAGGAGATTCAGCATTGCGGCTAAGGTTCCATCACTGTA
hsa-rzyme-72	newly discovered	TTACCTGAGGGGCACGGCCTCTCTTCCTGTCTTGCAGTTCCCCATGAAGTTTCTCAATCAAAGGGATGGCAAAGGAGAATGTCTTCCCAGTTCCTGTCCGTGCCTGTGCAATTAAGTCCTTCCCGCTGTAAACATGATGGAATGTCTTTGCTTGTATAGGAAATAGGAAGGTCACTCCTC
hsa-rzyme-73	newly discovered	TGTCGCCCAAATGCCTCTCTGAGAGCTCTTTGCCTGAATTTTCTCAGCTCATCTGCATTCAAGGCAGACCCTGGAACATACTATTCAGACAGGTGCTTTTCATTAGAATGGGATGGCTATGGTTTCATG
hsa-rzyme-74	newly discovered	GGAAGCCGACTTGGAGAGAACCCTGGATGTGTCCACAGTCACTCCTCCGCCCAGTGGAGCGATCCAGGCAGAAA
hsa-rzyme-75	newly discovered	CAGATCAGTTAACCTCTCTGAGCCTATGGAAAATGAAGCTAATTATATGTGTCTAATGTGGCCCATAATGAGGCTGACTGGGATCTCACTCACAAGGATCAGATGAAAGGATGTTTGAGGAAGCACTTG
hsa-rzyme-76	newly discovered	AGGTGAACTTCGTCGTAATCCCCTATGAATTTAAAGACGGTGACGTGAAAGCGACAGGTCAGGGAGACTGCATTCTCCTCGATGCCAATGGTGTTATCTTTGAGGTTCTGACACCTATTCAGAAAAAATAATGGAATCTTTGCTTCACATGTTTTCCTCTTACACCTTAATCCTCACCTT
hsa-rzyme-77	newly discovered	TGTAGTAGTGCTACCCACTCTCCTCTTACCCGCCACACACAGCCGGCGGGGGTGGGGAGGGGGAACGGGGCCTGCCTTTCACGCACCTGCCTCGATCCTCACCGCCCTGGGACTTGGGGCACCCCCGCTC
hsa-rzyme-78	newly discovered	CTGAAGGGTTCGGCAGGAGTGTTCATTAAAAGGAACTGGTGACTTGACATGTCCCTTCGCTCCGGTTCCTGATGTCTCCCATATTTCTGGCGTCGTGTGGGAAAATGAAAGCATCAATTGCCCTGGTTG
hsa-rzyme-79	newly discovered	TAGCCACTTTTGCCATCTGATATATTCCTAGGTGTGGACTCTGATGTTTCCAGAATCCAAAGAAGTCTACAGGACTGATATGGTTTGGCTGTGTCCCCACCCAAATCTCAAATTGTAGCTCCCATAATT
hsa-rzyme-80	newly discovered	TGGAGTAGCGAGCCACACCTGCCCTGTGGGTAGGCTAATGGCCGCTTATATAGTCCCTGTCAAGCCGTGTTGGCAACTGCATGTCCTCTGGGGCTAG
hsa-rzyme-81	newly discovered	CTGAAATGGTTAGTGCTGTCAGTATCTACACGTAGCACAGACCACTCATGATCACCCACTAATGTAACCC
hsa-rzyme-82	newly discovered	ATTCAAAGTCAAGTCTGGGACTTGGGGAATATCATTAAAGGTTTTGCTCTACTACTCTACTCCCTTGGTGTTGTAAGGGTGGGCTTGGAAATCTGATAGACCTGTATTCCCATTACTGTGTGAGCTTGT
hsa-rzyme-83	newly discovered	GAAACAGATGTCAGTTGGAAACCACCAGAAAGGGAAAGGCTATTCAATACGTATCTTGCTAATCATTGGCTATGGCCCAGAAAAATCTTGCATAAGTAGGGTGACCACATATCCCAAAAGCAATTGCCA
hsa-rzyme-84	newly discovered	CTGAAATGGGTCTCACTGAGCTAAAATCAAGGTGTCAGCAGGGCGATGTTCCTTCTGGAGGCTCTAGGGAAGAATTCATTTGCTTGCCTTTTTCCAGCTTCTAGAGGCTCCCTGCATTCCTTGGCTCGTG
hsa-rzyme-85	newly discovered	GGCTTGGCAAGATGGAACAGCCTGTGACCAGCAGGGCCTGGACAGGCAGACGTCCTCTCGCTCGCTCAGGGCTCTCTTCATGGCACCAAGCTCTCTCTCCAATTCAGCTCTCACCCATGCTGGTGGTTC
hsa-rzyme-86	newly discovered	TCCTGGCCCCCTTAGTCTGTGGCCTTCTCTGGTGTCACTCCATCAGTGGGTTGGGCACCTGGTGAGGGCAGAAGTCTTAGCTGTCTGTTCAGCATTTGCTAGCCTGGAATAGGGCAGGGCCACGTTTTT
hsa-rzyme-87	newly discovered	ACTGCCAAACTGGGCATCACCCTGTCCAGCCTTCTGCCCAGCAGCCTTTCACGCTGCCCAGGTGACAGGAAGCCCCGCCATGACTCCAGATCCTGGCCCTTACCTCTCTC
hsa-rzyme-88	newly discovered	CCATGTCTCTGAGAAATTAGGGCTCAGAGGACAAAGGATGACCAGGGTTATGTCTTTCCACTACTTGTGAGCCAAGAGCTAAAGGAACTGTAAGCTCCATGCCATAAAGGTTTTGAAAGAGCGAACTTC
hsa-rzyme-89	newly discovered	AAGGGAGTCCTGCTGATGCTGCTCTGCTTCAGGGTCTCACTCAGGGCCTTTGTGCTAGCAGCAGACATAGGGCAATGTCTGAAAACAAATTTGGTCGTCACACTGGGAGTGGATGCTACTGGTATCTAG
hsa-rzyme-90	newly discovered	CCATGGAGGGGCAGGTGTAGCAGCCAAAAGCGATCCTGAGCTCTGGGCCTCTGAACCCTGCTCTGCCAGCTACTGTGGGTGTCTCTACCCGCTCTGTGTCTCAGTTCCCTTTCCTGAAAAGAGGGGATAG
hsa-rzyme-91	newly discovered	GCAAATTCTGCCTCATAAGATGAACTTTCTAGAGTTTTTGCTAGAGGAACTCAAGTTTCCAGCTATGCCACTAGTTCTAAGTATCGTCCTCTATTATCTGC
hsa-rzyme-92	newly discovered	CCCATTATTAACCTTGAGGTAGGTAATGGGGGAATGCAAGCAAATGGGATAACTTGGGGCCATTGCTTGTGCAGATGGCTTAGCGCCTCACAGTACAATGAGGGATGGT
hsa-rzyme-93	newly discovered	CGTGAAGGCCTGGGGTGGCTGCCTTTTGGATCAACCATGGCCGATGTTTCCACTCTGACCTCACTGGGGCTAGGGCTAGGGCAGCCTCTATGGCTTTTCCCACTGCTCTCTGCCTTTACTTCTCTGCGG
hsa-rzyme-94	newly discovered	GTACCAGGATGTGGAGGGGGGACACCCACAGGTGGGTCAGAGAGGGTGTGCTGGTGGAGAAAGTGGAGGTGCCTAGCAGAAATTTAGGGTAGCAGCACCCACCAGGGCTTACCCCCTACCAGGTGCCCAG
hsa-rzyme-95	newly discovered	CTTACAACAGGCCCTGGGAAAGACCCAGTGCTGTACAGGCTTCAGGTTTGACCCAGAGCAATTCTAGAGATAGTGG
hsa-rzyme-96	newly discovered	CAGTGTTCCTACATCGGCAGCCAAACCCACGTCCACCTCCTGGGGGAGGAATCGGGTCAGTGTTTGGTT
hsa-rzyme-20	newly discovered	TACTGGCCTACCTCAGGTATAATGGCCTTACAGGTCTGTGTCATCATCTGTAACAGAGAAGGCTGAGAAGATGGTGTCAGTAGATTCTGG
hsa-rzyme-21	newly discovered	GAAGAAGCACTGGCACACTGACTTTCCAACATTAGGCTGGGAGAAGGGCCCCATCAACACTGCACGGTCCACCTACAACCCTATAATGCAACTCCAGGCTCCTGCGCAGTGACGACAGCCCTTCTCATTTT
hsa-rzyme-22	newly discovered	ACATAGGTGGTAGCCAGGTAGTTGTTACAGTGGGCTTTGGGTGAGACCCAGTGCTGTACTGGCTTCAGGTCTGACCCAGGGCAATCCCAATGGTGGTGGCCACAGAGTTGCTTGCATCATCATACCCGC
hsa-rzyme-23	newly discovered	AGTTAGTCTGGAAGGGGCATCTTGCCTTTCTCTTTGCAGAAAACGACAGAGCCTGTGTGTAATTCCTGTGGCGATGTTTGCCAAGTGCTTCCACGGGAATGTCTAGTAGAGTACTAATAGAAGGTCATAAGCTATTGCCGTTTTGCTCTCCTGCAAAAAAAGCTTGGTGGCATATTCAGA
hsa-rzyme-24	newly discovered	AAACATCTAGAACAAGTAAATCCATAGAGACAGAAGACAGATTAATGGTTCTGAGGGGCTGGGAGGAGGGGCTTATGGGGACATGTCTGCTTAATGGGCACAGGATTTTCTTTGAGGTAGTTTTGGAAGTAGGTAGAGATAGTGATTGCACAATATTGTC
hsa-rzyme-25	newly discovered	CATTTCCTGCACCAGGAAAATGGACCTTTCACGTCTCTGAACCTGGGATGCCAGAATGCACTGAACTTGA
hsa-rzyme-97	newly discovered	ACCACCCCAGCAGGGTGGAGAGCAGCATCGAAGAGCGGCCATCTAAGGTGTGTCTTCTGGTCCTGCCCATCCCCCACCCAGTGAACTTCCCATCTGGCTCAGAGCCGTGACCCTGAATTTGCGACAAAAAGT
hsa-rzyme-98	newly discovered	GCCTGTGCGCCCAGCTGTCTCATGTTCTTGTCCAGAGCCTCAGCCTGCATGTCTGAAGAAGAGTGGTTGTCTCCAGAGCAGCAGGCTGAGGGAGGGGACTTGGGAGTCAAGGGTCTAACTCTTCCTTTG
hsa-rzyme-99	newly discovered	GTGATATGTGTGGACTGCAAAGACTGAAATATTTACCATCTGATCTTTATAGAAAATGTTTGCACACCTCATGGGATAAAGATTTACTAGATCAGTGATTCTCAAACTTTAGCATGTGTAAAAATCACC
hsa-rzyme-100	newly discovered	ACCGGCAGGGGACACGCGTGCAAGGTATGGCCCAGCCACCCGCCCTGCTGCCTGGTGTCCTCCAGCTCAGAAATCCTCTTGGTGACTTTATTTGAGTCAGTCTTTCCTTTATTTCAAAGGGTAAAGAAATG
hsa-rzyme-101	newly discovered	AATAATACGGTCTGTAACCTTTTCCGACTGGCTTCTTTCACTTAGTGATATGCATTTAAGGTTCCTCCTGGCCCTTTCACGGCCTGACAGCTCATTTCTTTTTAGTGCTGGGTAATATTCCATCGTCTGGAGGTGTCGCAGTTTACTCATCCATTCACCTGCTGAGGGGCATCCTGGT
hsa-rzyme-26	newly discovered	CTGACTGTAGAGCCCCAGGCCCTTGAGCAAATATAGGCAGTAGCAAAGGAGAGGTTACAGCAGGCCTTAGGTGAGACCCAGTGCTGTGTTGGCTTCAGGTCTGACCCAGAAGAGTCATAGTGGTGGTGGCCACATGGGTGCTTGTGTCACTCCACCCCCAGTTTTAGGTGACTTAGAAC
hsa-rzyme-27	newly discovered	ACCTTTGAATTTTCCCTAGAACTCAATAAGGCTCAGAGAAAGGGAAGGTGTAGAGGTGAGCTGAGTGCCTGGTGCTCAGACCCCAGGCTGGGTGATTCCACAAGGCAGTCTGTTGTTCTTTATCACAACCCAGGGAAGTGGGAACTGTCACTTCTTTCACAAGCTCACCCCCTAAGGCTC
hsa-rzyme-28	newly discovered	GTTCCCCGGTTTGTCCTTTCGACTCTCTAGTATCCCACCAGTGCCTCCAAATGACTGAGCTTCAGTGGATACCAGCTAGAATGGGAGCC
hsa-rzyme-29	newly discovered	GACAGGTTTGTGCCAGGTCCTCAGCCCCAGTTTCATCTAAACTGGCCTTTGGCAACATCAGCTCCACATGCTCCAGTGAAGTCAGAAACAGGTCAGTAAGTTTTGTGTAGGGGTCCTCGATGGCCTTTC
hsa-rzyme-30	newly discovered	GTATTCAGGGAGTGGTTAAAGTGGTTAAAGCAGGCCTTGGGTGAGACCCCGTGCTGTCCTGGCTTCAGGTCTGACCCATAGAAGTCATAGTGGTGGTGGACACAGGGGTGCTTGTGTCATCCATTTACA
hsa-rzyme-31	newly discovered	CTCTTGGCTTCCAAGTGAAGGCTCTTTTTCAGATCTTTCCAAGGAAATGTTACCAAGGAGCTACATTCAGGACAAAAGCTGCTGACATGAGAAAAGGGTTAGTATAGCCCAGAAAGACTAGCCTCGGTC
hsa-rzyme-32	newly discovered	AGGCTGGCAGTGTGTGCCAAAGTAAGTACAGTGCAAACGTGATAGGAGTTAACATGGTCCCTGTCACTAAATATTTGAAGTGCCCAATGGAGTGTTGTCCTGGTATAATACTTTAGGGTGGTGCCACAA
hsa-rzyme-33	newly discovered	TATTTAGGTGAAGAGGAGAGTAATGTGGATAGTTTCTAAGGATATTTATGTGTCAAATTCTACAAAATTGAGCGATAAATGAACTTGAG
hsa-rzyme-34	newly discovered	GCATTGGAGCAGAAGTGCTATTTTCTATTACTTATACTGCGGGCACCAAAAACTCTAAGGTTGGGGCACAACCTGAACATTTTAGGTCAGATGCCCACTCTTGGAACTGGAGATATGGTCAGCTTAACCTAATCACATGTAC
hsa-rzyme-35	newly discovered	TGGAGAGGGGTGTTAGGAAGAGGTTCATCAGGTGTTTCTGGCTTGTCCCTCCTGACTCCAGTGATGAGGACCCCCGTTGCAGAGCAATAAAACACTACCC
hsa-rzyme-36	newly discovered	TCTATGTCGATGGACATGTTCACGTAGGGCATGAATGAAGGAAGCGCAGGGCGGCACAGCTTCAGGACCTTCCAGTCCCCGTGCTGGCCAAACCAAGAGTCCTCAGACGGCAAAACCAGAACCCCAGGGACAACACTACAGCATCCCAGAGACAAGGAAGCCTTGGGACCCCAAACACA
hsa-rzyme-37	newly discovered	AGAGTACTGAGTTTACCTTAGACTATAAAGCAGCTCCTCCACAGGTGACTCGCCCTCAGTCTCTTTTATCGGGTGCACATTCACAAAAGCTGGATGTAGAGAATGACTAGACATATCGTTCCCTGCAAT
hsa-rzyme-38	newly discovered	TCAATACACATATTCCATAAGCTATGGGAGAAGCATTGAATATCGATGAGAGGAGAAACACGCAAGTGTGCAATCGAGCTCCGTGCCTCTCCCTGGGACCTGTGTTCAAAAAGCAACAGCGTTAGCATG
hsa-rzyme-39	newly discovered	CAGAAGTCAATGTCAGGAAAAGGAGGCTGACGCAGGGTAGGTAACTGTGGAAGCTACCCAGTTGCTCTCACTGGCTGAGACTACAGTCTCCACTACTTAGTCAAAGGGCATGGCTGCTCAAGTGATGTT
hsa-rzyme-40	newly discovered	AACGGTCAGTGATTAGACACTTGACCCTGAAAAATATTAAAAGTTTGATCACTTCTTGGTCCATGCCATGTAGCAAACTTAAAAGTTCCCTGCCCACATTCTCCTTATTCTCTTCATGGAAGGTGCTAG
hsa-rzyme-41	newly discovered	ACTTAGGCAGTAGCCAGGGAGTGGTGACAGCAGGCCTTGGGTGAGACCCAGTGCTGTGCTAGCTTCAGGTCTGACCCAGTGCAGTCATAGAGGCGGTGGCCACAGAGGGGCTCATGTCACTCCACCCCC
hsa-rzyme-42	newly discovered	TAAATGCCCCTCCATCGTCATGCCCTTGAAGGGAAATCCAGTAATTGCCCTTGGCCGTCTGACTCATGGAAGCAAAGGCGCAGGCAAGCGTGGGCTGGAGGAGCTCTCTGAGCATACGACCTCCCCGAG
hsa-rzyme-43	newly discovered	CCCCTGGAAGTAGCCAGGAAGTAATTATAGCAGGCCTTGGGCGAGACCCAGTGCTGTGTTGGCTTCAGGTCGAACCCAGTGCAATCATAGGGCTGGTGGCCACAGGGGTGCTTGTGTCACTCCACCCCC
hsa-rzyme-44	newly discovered	TTACTCATCTTAAGCTTAGTGTTCTTAAATTTCATAGGAGAGTCAAAGTACTTCCCCATGGCTCAGGAGAATACTAGATGAGCCAGATTGAGAGGTCGACTCATTTTTTCCATGCTTTGAGCTTGGGCT
hsa-rzyme-45	newly discovered	CCTTATGCGAAAGTAGCATATTTGCATATTTCAAGATGACATACTCTGAGCCCCTTCACAACTTCCTGATCTTGTTCCACATTCCTTTCACGAATTGGAAAACCCAGGATCTGAGGGAGTCCTCGTGGATCACCAAGGC
hsa-rzyme-46	newly discovered	GGGGAAGGTTTGCAGTCAGGAAGATTTCATGGAGGCGATGGTGACAATTATGTTCCATGTAATCTGTTCTTCTTCGAAGGGCATTGGGGGCGGTGGGAGTGCTTAGCTCTCTTTACAGGCAATGAGAGA
hsa-rzyme-47	newly discovered	AGCTGAGCTCGTCCTGCTCCTGGCCGTCATAGTCGTAGAGTGCCCGCACGCGCACTCCCTTGGAGTCGTCCTCAAAGGGGTTGGCGCCCCCGTTGGTCTCACTGCCCCCAAAGGGGTTCCCACTCTCGTCGTCTGACCACTCGGTGGCGTAGGGCTGGCCTCTGTCGTAGCTGCTAACAC
hsa-rzyme-48	newly discovered	ACATAAGTGGTAGCCAGCTAGTGGTTACAGAGGGCCTTGGGTAAGACCCAGTGCTATGCTAGCTTCAGGTCTGATCCAGTGAAGTCCCAGTGGTGGTGGCGGCAGAGGTGTTTGTGTCACCTCATCCCC
hsa-rzyme-49	newly discovered	CCACAGTCAAATGTATCCTCCCTGGTTGGCTTTGATCGCTTTCGAGGCAGGCCCATCCCTCATGGGTCAAGCTGGTTTTTCCTTGTCAGCTTCTGAAGCCTCCCCGAGAGGGGGGACCCACAGTGTGGTG
hsa-rzyme-50	newly discovered	GAAGGTGGCCTTGGAGGAAACTGGTATGCCATGGACAACTCAGGGGAACATGTCACGTGGAGGAAATACTACATTAACGTGTGTCGGCCTCTGAATCCAGTGCCGGGCTGCAACCGATATGCATCGGCT
hsa-rzyme-51	newly discovered	GTACCCACCAGTGAATAGGTCACCTTCTGACACTTCCTTGTTAGTAGTTGTTGGCCTGTGGGGATTCCCAGGTATTACCCTTCCCTGGATT
hsa-rzyme-52	newly discovered	CAAAATCAAATGGGCCATTGTCATGGATGTCCAGCATGGAGACCCACTATGTGCCAAGTGCCCACAAACTATTGGATTTGAGGAGCAACCTGGAGGTCAGTGGGTGACCAAAATGAGGAAGGGAATGGCT
hsa-rzyme-53	newly discovered	GCACAGTGACTGGATCATAGTAAGCAGTCAATAAATATGTGTCTGCCCACAGGGAATAAG
hsa-rzyme-54	newly discovered	TCTGAATATGCCAAAACCATACCTGTCACCTCAGAATTGGCGTGGGGGGCTGGGGAGGAGGGAATCAGGAGGTGATAGCTTTCTCGCATGGCTGCGACAAATAACTAGAAACTTGGTGGCTTTAAACGA
hsa-rzyme-55	newly discovered	TTCCCTTTTAAAACTCTTGGCTGGGCATGGTAGCACTTTGTAATCCCAGCACTTGGGGTCCTCCCTGTCTCTGGGGTTTGCAGCTGAGCTCCAGTTGTTGTGCCAAGGGGTTAAAGAAGGTCCCATCTGG
hsa-rzyme-56	newly discovered	TCTACAGAACGTGGGAAAATGCCTATATTAAGAATCCTGGAATACTCCATGTGCTTTTTCATGCAGCGGGAGTGGAATTTTCAGGAAGCAGCTGTGCTGTGGGTGACGGTCATACTTTATTCTCTAAAA
hsa-rzyme-57	newly discovered	AGCAGAACGGGACAAACACAGCCCACTGGAGTGGCGTGTGCAGAGAGATGTCAGCTCTATCTCAGTTTTAATAGAGTCACGTGCCTCTGCAGATGACTTCATTCTCCGTGAAAAAACATCGCGTCAGTAT
hsa-rzyme-58	newly discovered	TCAGAGTCACGCTCTCACCTGTCCTGCCCAGGATACCCATGGCTGTGAGGACCTGAAGCAGAAGAGGGTGTCAGAGTCACGTTCTCACCTGTCCTGCGGGAGGGTGTCGGAGTCACGCTCTCACCTGTCTTGCCCAGGATGCCCATGGCTGTGAGGACCCGAGTGCCATCTCCCCTGTAT
hsa-rzyme-59	newly discovered	AGAGGTTCTCCGTGCCCCATGCTGGGCCCTGGAAATACCACCCATGGGTTAACATGGTCCATGGAAGAGCAGGGGCATCCTCTGGGAGAGTTCCACCTCTCAGTGTGTCCAGGACTGAGGCTGCAACTC
hsa-rzyme-60	newly discovered	TAAGTGACATATGTCAAGGGCAATAAAATGGGAAAATCCTAACGGCCCCATGTGATGAAACTTATCAAATTTTCTAGAAGTGCCACCCCACTCCCAGGACCTTGCAGTGGCTTCTATCCTGGTGACTGG
hsa-rzyme-61	newly discovered	TTCACTTCCTTCAAGAGCCTAGACAGATGCAGCCTCACACAAGGGTGAACAGCTTGACCAGGTGAATGAAGTCTGGATTTCAGCTCTGACTCAGCCTCTTAGTCAGAAGCCCTGGTGCTGGATGCAATC
hsa-rzyme-62	newly discovered	CACCTATGCAGTAGCCAGGGAGTGGTTATAGCAGGCCTTGGGTGAGACCCAGTGCTATGCTGGCTTCAGGTCTCACCCAGTGCAGTCATAGTGGTAGAGGCCAAAAGTGGAGCTTGTGTCACTCCATCC
hsa-rzyme-63	newly discovered	CAAGCTGAATACTCTCTTCCAGAGAAATCCTTGAGGCTAAAGAAGCTGGGTTGGCACAGAGCACTCCAGCTAAGGATAGCAGGTAGGGATGATGATGAATGGAAATGAAAGGGATCATATGTGAGATAG
hsa-rzyme-64	newly discovered	CAGGGAGGAAAGGGCCATGGTAAGGAGACTGGATTGTATTCTGGAGGCCGTAGTTTGGCCAAGATGGAGCCTCTAGGGTTTTAGAACAAAGACGTGATTAGCTCTGACCTTGAGAAAAATGACTCTGGCT
hsa-rzyme-65	newly discovered	TGGTTGATAAATGTTAGCTGATTATTGTATTTTACTTATCTCTTATCAACCTAGAATTCGAATGAATAGTGTATGTTTAGGCCTGTGCCAAGTACTGCTTTGTGAGGGGAAAACAGTAGTGTCCCCCATCTGAATCGTTCAGAGGTACCAGTGGCTTCAGTCAACTCATACAGTTATTTAAGTATTAAGCGAGCACC
hsa-rzyme-66	newly discovered	AATAATCAACAACCAGAAAGGTCTTGCATGCTTATGGTGGATTGCCCAGATGGTCACTGTCCACACAAAGTGGTGTTGACAGGATTCAGGGTCTTCCCAGGAGGGCGTATGGTAAAGCCTTGCTGCATG
hsa-rzyme-67	newly discovered	GGAAGTAAACACGATATGATCACCAATTGGCCCACAGGCTGCGATGTTTCTCCTTTGCTAGGGCTCGGCCTCTGGGCGCTCAGTTCATTGAAAAGAATTCTTTTACTGCCAAGTGCTCTCCCCCTCCCT
hsa-rzyme-68	newly discovered	ACACTTGTTGAGGAAACACAGCTCTGCGCGCAGGCACCGGCGGACCCTGGCACAGACACACAGCAGGGCGGCGCGGACCCTTGGCGCAGACACAGACCCAGGACGCCCAAACAGGCCACACAACACCTTG
hsa-rzyme-102	newly discovered	CTAAGCAGAAAGATCTGGACTTAATGTATTAATTTTAGTGGGGGAAGTGAGGAAACAGCAACTTAGAAGCATCAATTGAGGATCAGCTAAGTTGTAAGAGCAGTAATTTCCCTCCCCCTACCCATAACACCATCACGTGCTATAGTGGATCTGGCCTGTCAAAGGTTTGTGAGCTAAAGT
hsa-rzyme-103	newly discovered	GAGTAAATGGTAGCCAGGCAGTGGTCACTGTGGGCCTTGGGAGAGACCCAGTGCTATGCTTGCTTCAGGTCCGACCCAGTGCAGTCCCAGTGGTGGTGGTGGCCACAAGGGTGCTTGTTTTACCCGTCC
hsa-rzyme-104	newly discovered	CCATTACCTTAAGACAAACATGCTCTGGACTAGCCTACTCATCTCAGGAGGAGAATGAGTGACATATGGAGCAGAGCGACCCCAATCAAC
hsa-rzyme-105	newly discovered	CTCCTACTGTGCCCCCCACTCCAACAGCACTGAGTTTATTTCCAGGCAGTGGGTGAGCAGAGCTGAAAACTTGCCCCATGCTACAAGCCTCCCCACTGAGAAAGCAGGCAAGGCTTTCAGGTTTGATGCCTCCTCACCTGCCATGGCTTCTGTGCTCATGTCTGCACTTCTAGTTTTCCC
mmu-rzyme-1	newly discovered	AGAGGCTCAGGATTCTAAGCTTTCAGAGCCAGGTCGGGTTGCTGGCTGCAAGGACTCAAGGCTGAGAATCGCTGCCTAGGGCTTAGAACACCACCAGCCAGATCCGGTTACAGCTCTGGAGGTTTGGATA
mmu-rzyme-2	newly discovered	GGCTATCAGTTCCTTAGCGTGACTGAGAGCGGCTTAAACACACAAGAGCATGTCAAGGTCACTGTCTCGGGGGTGGGCATCGGTTTCACCTGATAGCTAGGTATCAGACACTAGCAGAGGTCACTCTCCCA
mmu-rzyme-3	newly discovered	GCTGCCCTCAGAGCACTGGACAATCTCAACTGCTTCGAAGTCTGCCACCTCTCGATCGTACCACTCTGAGAACATGCCCGCATGTGAGCCTTTGTGGGATGCCCAGGATACGGAGCAAGGATGAGGTAGAC
mmu-rzyme-4	newly discovered	AAAATCAACGTGACAGCTCTAAGCAACACACTGTCTTTCCCATTGTGCTGATGGCTCTCGTTATTCTGCTAATTTAGGAAGTGCAGTTTTGTTGAGGGCCAGCCCTGGTAAGGATGGAGATCACGCCTCG
mmu-rzyme-5	newly discovered	GGAATCCCATAAAGACACTAAACTGAAAGTCGTAAGTTCAGAGGAACTTGGTGCAGACCTGTGCAGATGCTGTGTATTCTGCTTCAGTCTCTTTGAGTTCATATGAGCTTTGCTCATGGTGCTTTAGAGGTCCTTGAATTCTTGGTGTCTTTTATCATGTCTGGC
mmu-rzyme-6	newly discovered	GATTTCCAGGAGAGAGGTAGTTTGGGCAGCCCCACCATGGTGTGAGCATCATCCCAGCCAACATCCCGTGTCTTCCAGGCTGGAAAGCTTCAGATGAGGGCTGGGAAATCCCTGGACTGGAGACTCTGAAGAGCTAGATTACTTCTGTTTCTGCC
mmu-rzyme-7	newly discovered	CTGCCTGTCATCTGCCCTGTTGTCTCCACCCCTTCACTGACTTGCAGGAATTTCGCCCCTGCTCTGGAAGCTTTCCACGGAAAGAGAAGCAGACTGAATCCAATTCTGTTTTATGTGGTTGACGGCCTTCTCGTCA
mmu-rzyme-8	newly discovered	GGATGTCAGAAGCCCTGGGACTGGGGTTACAGAAATATGAGCTGACAAGTAGGCGCTAGGACTCAAACGCAGCTCCCCTGGAAGAGCAGCCAGAGCTCTTAAGGTTCTCTCCAGTCCCATGACCATAGCT
osa-rzyme-1	newly discovered	GGTCAAGTCGCGAGCCAAGCGCCGCGACGGGGTAAAAAACGAGGGGTGGGTTGGCCGCCGGCAATTGTCCGTGCACCCGCGGCTTGCGTTCGTCCCGCGGTGTTGCCGGTGCCGCGTGTGTGCGCCACCCCGATGGGATGATATTTATATTGGCCGGAGAGGG
osa-rzyme-2	newly discovered	ATCACCGGCGGCGATCGCCGGGGACGAGGCAGTGGCCCTTTCCACGGCCGGACAGCCCATCCCTTTCGTCGATTCACCGGTTTTTCCAGAGGTCTAGAGACAGGATCGTCGGTGACATTCTGTTCTAGTG
osa-rzyme-3	newly discovered	TATCCATCAGGTTTGCATAGATCTATCGATTCATCGAGTTTAGATTATCACACGCAATTTTGTACTGTCTCGGTTAGGTCTGATCTTTTAGATTGTATTGATAATCTAAGTCTTGTTAAGCCGATACGTT
osa-rzyme-4	newly discovered	ATGGACTCACCATTTTCGGGCACGAAGAAAGTGGATGCCGCGAACATGTCGAAGACGGTCCGCTCGACTGGAGCCTTCTGGCCATTCCAGTAGGGGTGCCCTGAACGCTGAAGCCAGAGCCAGTGAACGC
osa-rzyme-5	newly discovered	ATCACAACAGCAGCAGGTCCAGCCATCGCAGCAAAGTTCTGTGGTTTTACAGCAACATCAAGCCCAGTTGCTGCAGCAGAACGCCATTCACTTGCAGCAGCAGCAAGAACATCTCCAGCGGCAGCAGTCA
osa-rzyme-6	newly discovered	TCAGTAACAGTTTTCGAACTACTTTGTCACAAGTGATTTTCCTGCTTTTTTAATTACACTGACGCTGAAGCTCTGGATGTGATTAGAGGGAAACTGAAACTTGCTGATTTTGTTGTGATCCCAACAATCT
osa-rzyme-7	newly discovered	TTCTTTTCTTTTCTAGCCCTTCACTATGATGTTGTGTGGCGCTTAGGAGGACTTTGGGTCCCTGAGTGCGAATGTGAATTGGGAAGGAATGAAGGGTGGTCTCACCAGAGTTGTGAGAGACGCGATCAGG
osa-rzyme-8	newly discovered	AACTGATCATCCCGTTGTAGTTCCCCCCCTGAGACCCAACGGCGGCGTATGTCGATCTCCTCGTGCCGGACCTGAGCAACGTCGTCGGACAAACTCGATCTCCCCGCTCCGAACAACCACTCGGTAAGAA
osa-rzyme-9	newly discovered	GAAGCCATGGCAGTTTATTCAGTTTGCTTCATCCGTAGGCACCAGTCCTTGTGCATGATTAGTTCCCTGCTGCTGGAATGTGCTTCAGACTGGGGTCATTGGGGTGTGCACTGATGTCATGCAGAATCAC
tgu-rzyme-1	newly discovered	GGCAGTCTCCATGAACAGCCAGCACATGGAGGTGTTCTGGACCGCTCCAGATGGCTCTGTTAACCACGCATACTGGTATGAGAGCACAGGAAAGTGGACTAGCAGTTCTTTGGCTGGTAGTGGTATTCGC
tgu-rzyme-2	newly discovered	GAGGGCGAAAGAATCAGCGCTCGGCTACCAAATTTGGAACTGTGGGCGCGCAGTCGCTCAATCATGGGGATGACGAATGCCGCAGTCTTTCCTGAACCTGTTCTCGCCATGCCGACGACGTCTTTCCGCTC
tgu-rzyme-3	newly discovered	CTACAGGCACAATCAGCAGCCGCGGCTACCGAAGCCATCAGCGCTCTCAGACGTCTGTGCTGATTGAGTATTTCGAAGGCAGCAGAACAGGGAGCTCGACCAGCCGCAAGCCCAGCGTACGAGTGCGGCT
tgu-rzyme-4	newly discovered	TGTTCACTTCTGGCTCCACTGGTACACCGAAAGGCATTGTTTTAGAGCATGCGGCTGTATGTACTGGTCTGAATGCTATAGCAAAAAGATTCGGGTTGACAGCCAGCGCTCGAATGCTGCAATTTTCTGC
tgu-rzyme-5	newly discovered	GAGTGGTGGCACAAAGCCTTTGAAAGATGATGTTGCCAAGGCGGGCAGCGAAGGTCCTATGACATTGATGGCCGAATTGCCCTCGAATAAAAAATCCATCGAATATTTAACTGCGCACTTGCAGATTTCC
tgu-rzyme-6	newly discovered	ACTCATTGCAGATAGACGTTGATAATCCCTTTTTCTATCTTTCTGGCGGGCTTGTACTACATTATATATTCTTGGTATAATCCGCCATGACCCACAAGAGTCTCCAGATCTCCGTCAAAACGTGCTCCTG
tgu-rzyme-7	newly discovered	CAGGAATGAATGCATTTATAAGTTACCACGCGGAACCCTATAGCGCTTTCACCGCTACGTACCCCGACTACATCACAGTTCATTCAGGCAACTTATTGTCTTTCATCCAAGCTTGCGTCTATCTAGAAATGCTT
