## Supplementary Tables for "Widespread Presence of Catalytic RNAs in All Domains of Life": Table S7.xlsx

### Sheet: Sheet1
sequence_name	target_name	accession_model	E-value
Ani_HDV_1_1 (ani-rzyme-2; Ani-1-5)	zwd_RAGATH-2-HDV	-	7.1e-13
Ani_HDV_2_1 (Ani-1-4)	zwd_RAGATH-2-HDV	-	7.4e-14
Ani_HDV_3_1 (ani-rzyme-6; Ani-1-2)	zwd_RAGATH-2-HDV	-	2.6e-14
Ani_HDV_4_1 (ani-rzyme-8; Ani-1-1)	zwd_RAGATH-2-HDV	-	2.2e-12
Ani_HDV_5_1 (ani-rzyme-9; Ani-1-3)	zwd_RAGATH-2-HDV	-	7.4e-14
CPEB3_145nt	CPEB3_ribozyme	RF00622	6.4e-31
CPEB3_67nt	CPEB3_ribozyme	RF00622	1.5e-27
Dre_HDV_10_1	zwd_RAGATH-2-HDV	-	0.003
Dre_HDV_10_2	zwd_RAGATH-2-HDV	-	0.003
Dre_HDV_10_3	zwd_RAGATH-2-HDV	-	0.003
Dre_HDV_10_4	zwd_RAGATH-2-HDV	-	0.003
Dre_HDV_10_5	zwd_RAGATH-2-HDV	-	0.003
Dre_HDV_10_6	zwd_RAGATH-2-HDV	-	0.003
Dre_HDV_10_7	zwd_RAGATH-2-HDV	-	0.003
Dre_HDV_10_8	zwd_RAGATH-2-HDV	-	0.003
Dre_HDV_11_1	zwd_RAGATH-2-HDV	-	1.9e-06
Dre_HDV_1_1	zwd_RAGATH-2-HDV	-	3.5e-08
Dre_HDV_1_2	zwd_RAGATH-2-HDV	-	3.5e-08
Dre_HDV_1_3	zwd_RAGATH-2-HDV	-	3.5e-08
Dre_HDV_2_1	zwd_RAGATH-2-HDV	-	3e-07
Dre_HDV_3_1	zwd_RAGATH-2-HDV	-	2.9e-06
Dre_HDV_4_1	zwd_RAGATH-2-HDV	-	7.1e-07
Dre_HDV_5_1	zwd_RAGATH-2-HDV	-	3.6e-08
Dre_HDV_5_2	zwd_RAGATH-2-HDV	-	3.6e-08
Dre_HDV_5_3	zwd_RAGATH-2-HDV	-	3.6e-08
Dre_HDV_6_1	zwd_RAGATH-2-HDV	-	2.7e-07
Dre_HDV_7_1	zwd_RAGATH-2-HDV	-	2.4e-09
Dre_HDV_8_1	zwd_RAGATH-2-HDV	-	7.7e-07
Dre_HDV_9_1	zwd_RAGATH-2-HDV	-	9.9e-08
Dre_TW_P1_1_1	zwd_twister-P1	-	2.3e-11
Dre_TW_P1_2_1	zwd_twister-P1	-	3.7e-11
Dre_TW_P1_3_1	zwd_twister-P1	-	1.4e-11
Dre_TW_P1_4_1	zwd_twister-P1	-	1e-10
Dre_TW_P1_5_1	zwd_twister-P1	-	2.1e-11
Dre_TW_P1_6_1	zwd_twister-P1	-	7.4e-12
Dre_TW_P1_7_1	zwd_twister-P1	-	5.9e-12
HH10_127nt	Hammerhead_HH10	RF02277	7.5e-36
HH9_89nt	Hammerhead_HH9	RF02275	6.1e-30
Osa_TW_P1_1_1	zwd_twister-P1	-	2.7e-12
Osa_TW_P1_2_1	twister-P1	RF03160	2.5e-14
Osa_TW_P1_3_1	twister-P1	RF03160	1.5e-15
Osa_TW_P1_4_1	twister-P1	RF03160	6.2e-14
Osa_TW_P1_5_1	twister-P1	RF03160	5.2e-17
Osa_TW_P1_6_1	twister-P1	RF03160	1.5e-15
Osa_TW_P1_7_1	zwd_twister-P1	-	3.5e-14
Osa_TW_P1_8_1	zwd_twister-P1	-	6.3e-14
Rb10	mir-297	RF04217	3.4e-06
hovlinc_168nt	Hovlinc	RF04188	2.3e-42
hovlinc_83nt	Hovlinc	RF04188	2.1e-10
mouse_CLEC2d_118nt	Hammerhead_3	RF00008	5.6e-07
mouse_CLEC2e_124nt	Hammerhead_3	RF00008	4.5e-06
mouse_CPEB3_67nt	CPEB3_ribozyme	RF00622	1.6e-27
mouse_HH9_89nt	Hammerhead_HH9	RF02275	3.8e-27
