## Supplementary Tables for "Widespread Presence of Catalytic RNAs in All Domains of Life": Table S8.xlsx

### Sheet: intergenic
ribozyme	chr	strand	cleavage_site	location_type	distance_transcript_nearest	type_gene_nearest	name_gene_nearest	id_gene_nearest	type_transcript_nearest	name_transcript_nearest	id_transcript_nearest	strand_transcript_nearest	start_transcript_nearest	end_transcript_nearest
hsa-rzyme-6	chr1	+	102054678	intergenic	57751	protein_coding	OLFM3	ENSG00000118733.17	protein_coding	OLFM3-202	ENST00000370103.9	-	101802560	101996926
hsa-rzyme-10	chr1	-	153084427	intergenic	8707	protein_coding	SPRR2E	ENSG00000203785.9	protein_coding	SPRR2E-201	ENST00000368750.8	-	153093135	153094526
hsa-rzyme-12	chr1	-	164073381	intergenic	149507	snoRNA	U3	ENSG00000212538.2	snoRNA	U3.25-201	ENST00000391236.2	+	163923670	163923873
hsa-rzyme-15	chr1	-	201356173	intergenic	2834	protein_coding	TNNT2	ENSG00000118194.21	protein_coding	TNNT2-211	ENST00000455702.7	-	201359008	201377652
hsa-rzyme-18	chr1	-	218941145	intergenic	22430	lncRNA	LINC01710	ENSG00000225561.2	lncRNA	LINC01710-202	ENST00000655362.1	-	218912793	218918714
hsa-rzyme-74	chr11	+	2272345	intergenic	1756	protein_coding	ASCL2	ENSG00000183734.5	protein_coding	ASCL2-201	ENST00000331289.5	-	2268498	2270588
hsa-rzyme-79	chr12	+	60801186	intergenic	381892	processed_pseudogene	ENSG00000257865	ENSG00000257865.1	processed_pseudogene	ENST00000546569	ENST00000546569.1	+	60418983	60419293
hsa-rzyme-82	chr12	-	114521238	intergenic	16050	misc_RNA	RN7SKP216	ENSG00000222982.1	misc_RNA	RN7SKP216-201	ENST00000411050.1	-	114504876	114505187
hsa-rzyme-85	chr14	-	97073763	intergenic	36652	lncRNA	ENSG00000259026	ENSG00000259026.1	lncRNA	ENST00000557211	ENST00000557211.1	-	97110416	97117886
hovlinc	chr15	+	34743730	intergenic	7301	protein_coding	GJD2	ENSG00000159248.5	protein_coding	GJD2-201	ENST00000290374.5	-	34751032	34754998
hsa-rzyme-87	chr15	+	68543886	intergenic	35106	protein_coding	CORO2B	ENSG00000103647.13	protein_coding	CORO2B-201	ENST00000261861.10	+	68578993	68727806
hsa-rzyme-88	chr16	+	9315095	intergenic	40492	lncRNA	LINC02177	ENSG00000261617.2	lncRNA	LINC02177-201	ENST00000564305.1	+	9355588	9408093
hsa-rzyme-24	chr2	+	173896847	intergenic	3927	protein_coding	SP3	ENSG00000172845.18	protein_coding	SP3-201	ENST00000310015.12	-	173900775	173965373
hsa-rzyme-99	chr20	-	56225792	intergenic	20618	rRNA_pseudogene	RNA5SP487	ENSG00000222118.1	rRNA_pseudogene	RNA5SP487-201	ENST00000410186.1	-	56205052	56205173
hsa-rzyme-101	chr22	+	48355504	intergenic	22304	lncRNA	ENSG00000288540	ENSG00000288540.1	lncRNA	ENST00000673993	ENST00000673993.1	-	48320412	48333199
hsa-rzyme-27	chr3	-	48120539	intergenic	129	processed_pseudogene	RPL17P16	ENSG00000236768.1	processed_pseudogene	RPL17P16-201	ENST00000444020.1	-	48120669	48121215
hsa-rzyme-29	chr3	-	139796914	intergenic	14214	lncRNA	COPB2-DT	ENSG00000248932.8	lncRNA	COPB2-DT-210	ENST00000658348.1	+	139389800	139782699
hsa-rzyme-30	chr3	-	152504810	intergenic	7996	lncRNA	ENSG00000243305	ENSG00000243305.1	lncRNA	ENST00000463255	ENST00000463255.1	-	152457759	152496813
hsa-rzyme-33	chr4	-	30309087	intergenic	300770	processed_pseudogene	ENSG00000248281	ENSG00000248281.1	processed_pseudogene	ENST00000505272	ENST00000505272.1	-	30006951	30008316
hsa-rzyme-35	chr4	+	57263924	intergenic	56464	lncRNA	IGFBP7-AS1	ENSG00000245067.8	lncRNA	IGFBP7-AS1-202	ENST00000508328.6	+	57109780	57207459
hsa-rzyme-37	chr5	-	8794544	intergenic	346	TEC	ENSG00000280185	ENSG00000280185.1	TEC	ENST00000624223	ENST00000624223.1	+	8793875	8794197
hsa-rzyme-39	chr5	+	54445642	intergenic	10056	protein_coding	HSPB3	ENSG00000169271.3	protein_coding	HSPB3-201	ENST00000302005.3	+	54455699	54456377
hsa-rzyme-40	chr5	+	61998818	intergenic	71683	lncRNA	ENSG00000248199	ENSG00000248199.2	lncRNA	ENST00000660195	ENST00000660195.1	+	61878183	61927134
hsa-rzyme-48	chr6	+	50026447	intergenic	4452	protein_coding	DEFB110	ENSG00000203970.4	protein_coding	DEFB110-201	ENST00000371148.3	-	50018843	50021994
hsa-rzyme-51	chr7	+	17985948	intergenic	14341	TEC	ENSG00000280340	ENSG00000280340.1	TEC	ENST00000624307	ENST00000624307.1	-	18000290	18000879
hsa-rzyme-53	chr7	+	84231288	intergenic	35842	protein_coding	SEMA3A	ENSG00000075213.11	protein_coding	SEMA3A-204	ENST00000436949.5	-	83961301	84195445
hsa-rzyme-55	chr7	-	135330435	intergenic	12698	lncRNA	ENSG00000290805	ENSG00000290805.1	lncRNA	ENST00000636740	ENST00000636740.1	-	135279353	135317736
hsa-rzyme-59	chr8	-	48288956	intergenic	5069	processed_pseudogene	IDI1P2	ENSG00000253654.2	processed_pseudogene	IDI1P2-201	ENST00000520250.2	-	48294026	48294694
hsa-rzyme-60	chr8	+	57578377	intergenic	3799	lncRNA	ENSG00000253821	ENSG00000253821.2	lncRNA	ENST00000668402	ENST00000668402.1	+	57582177	57592451
hsa-rzyme-61	chr8	-	76922686	intergenic	9286	lncRNA	ENSG00000253416	ENSG00000253416.1	lncRNA	ENST00000519660	ENST00000519660.1	+	76904591	76913399
hsa-rzyme-66	chr9	-	88344539	intergenic	19199	processed_pseudogene	RPSAP49	ENSG00000226327.3	processed_pseudogene	RPSAP49-201	ENST00000445182.2	+	88324454	88325339
hsa-rzyme-67	chr9	-	107968541	intergenic	4495	processed_pseudogene	RPS15AP27	ENSG00000236783.1	processed_pseudogene	RPS15AP27-201	ENST00000449183.1	-	107963703	107964045
hsa-rzyme-105	chrX	+	66815843	intergenic	139478	snRNA	RNU6-394P	ENSG00000222667.1	snRNA	RNU6-394P-201	ENST00000410735.1	-	66676258	66676364

### Sheet: genic
ribozyme	chr	strand	cleavage_site	relative_strand	location_type	position_type	type_gene_overlap	name_gene_overlap	id_gene_overlap	type_transcript_overlap	name_transcript_overlap	id_transcript_overlap	strand_gene_overlap	start_gene_overlap	end_gene_overlap	distance_exon	name_exon	start_exon	end_exon
CPEB3	chr10	-	92204295	sense	genic	intron	protein_coding	CPEB3	ENSG00000107864.15	protein_coding	CPEB3-202;CPEB3-201;CPEB3-203	ENST00000412050.8;ENST00000265997.5;ENST00000614585.4	-	92046692	92291078	11658	ENST00000614585.4:3	92192477	92192636
HH10	chr10	-	114168181	sense	genic	intron	protein_coding	CCDC186	ENSG00000165813.20	protein_coding	CCDC186-203;CCDC186-207;CCDC186-201;CCDC186-202	ENST00000369287.8;ENST00000648613.1;ENST00000369285.7;ENST00000369286.1	-	114120862	114174232	4851	ENST00000369286.1:2	114161608	114163329
HH9	chr9	+	36072740	sense	genic	intron	protein_coding	RECK	ENSG00000122707.12	protein_coding	RECK-201	ENST00000377966.4	+	36036913	36124455	7115	ENST00000377966.4:6	36065577	36065624
hsa-rzyme-1	chr1	+	1477019	sense	genic	intron	protein_coding	ATAD3B	ENSG00000160072.20	protein_coding	ATAD3B-206;ATAD3B-201	ENST00000673477.1;ENST00000308647.8	+	1471765	1497848	254	ENST00000673477.1:2	1477274	1477350
hsa-rzyme-100	chr21	+	42104114	sense	genic	intron	protein_coding	UMODL1	ENSG00000177398.19	protein_coding	UMODL1-204;UMODL1-203;UMODL1-206;UMODL1-205	ENST00000400427.5;ENST00000400424.6;ENST00000408989.6;ENST00000408910.7	+	42062959	42143453	26	ENST00000408910.7:9	42103868	42104087
hsa-rzyme-100	chr21	+	42104114	antisense	genic	intron	lncRNA	UMODL1-AS1	ENSG00000184385.2	lncRNA	UMODL1-AS1-201	ENST00000329015.2	-	42102134	42108534	78	ENST00000329015.2:2	42102134	42104035
hsa-rzyme-102	chrX	-	10981507	sense	genic	intron	lncRNA	HCCS-DT	ENSG00000234129.10	lncRNA	HCCS-DT-206;HCCS-DT-205;HCCS-DT-203	ENST00000669054.1;ENST00000658066.1;ENST00000608576.5	-	10847578	11111220	17563	ENST00000608576.5:5	10963371	10963943
hsa-rzyme-103	chrX	-	23920126	antisense	genic	intron	protein_coding	CXorf58	ENSG00000165182.12	protein_coding	CXorf58-201;CXorf58-203	ENST00000379211.8;ENST00000648352.1	+	23908006	23939509	2958	ENST00000648352.1:6	23923085	23923207
hsa-rzyme-104	chrX	+	31664208	antisense	genic	intron	protein_coding	DMD	ENSG00000198947.18	protein_coding	DMD-227;DMD-203;DMD-205;DMD-211;DMD-226;DMD-207;DMD-283;DMD-256;DMD-228;DMD-220	ENST00000619831.5;ENST00000357033.9;ENST00000359836.5;ENST00000378707.7;ENST00000541735.5;ENST00000378677.6;ENST00000684130.1;ENST00000682238.1;ENST00000620040.5;ENST00000474231.5	-	31097677	33339609	6063	ENST00000474231.5:11	31657990	31658144
hsa-rzyme-11	chr1	+	162592851	sense	genic	intron	protein_coding	UAP1	ENSG00000117143.14	protein_coding	UAP1-201;UAP1-202	ENST00000367925.6;ENST00000367926.9	+	162561722	162601240	68	ENST00000367925.6:9	162592732	162592782
hsa-rzyme-13	chr1	+	172423182	sense	genic	intron	protein_coding	C1orf105	ENSG00000180999.11	protein_coding	C1orf105-203;C1orf105-204	ENST00000367727.9;ENST00000460397.2	+	172420685	172468831	2275	ENST00000460397.2:1	172420734	172420906
hsa-rzyme-14	chr1	+	183122167	sense	genic	protein_coding_CDS	protein_coding	LAMC1	ENSG00000135862.6	protein_coding	LAMC1-201	ENST00000258341.5	+	183023420	183145592	0	ENST00000258341.5:13	183122063	183122251
hsa-rzyme-16	chr1	-	201542172	antisense	genic	intron	protein_coding	NAV1	ENSG00000134369.16	protein_coding	NAV1-210	ENST00000685211.1	+	201539127	201826969	2829	ENST00000685211.1:1	201539127	201539342
hsa-rzyme-17	chr1	+	201928291	antisense	genic	intron	protein_coding	LMOD1	ENSG00000163431.14	protein_coding	LMOD1-201	ENST00000367288.5	-	201896456	201946548	17788	ENST00000367288.5:1	201946080	201946548
hsa-rzyme-19	chr1	-	242472365	sense	genic	intron	protein_coding	PLD5	ENSG00000180287.17	protein_coding	PLD5-208;PLD5-204	ENST00000536534.7;ENST00000442594.6	-	242082986	242524697	51722	ENST00000536534.7:1	242524088	242524697
hsa-rzyme-2	chr1	-	24214715	antisense	genic	intron	protein_coding	GRHL3	ENSG00000158055.17	protein_coding	GRHL3-211	ENST00000690803.1	+	24199558	24364482	15010	ENST00000690803.1:1	24199558	24199704
hsa-rzyme-20	chr2	+	27002974	antisense	genic	intron	lncRNA	ENSG00000230286	ENSG00000230286.1	lncRNA	ENST00000416226	ENST00000416226.1	-	26950308	27009807	6801	ENST00000416226.1:1	27009776	27009807
hsa-rzyme-20	chr2	+	27002974	sense	genic	intron	protein_coding	MAPRE3	ENSG00000084764.12	protein_coding	MAPRE3-201;MAPRE3-203	ENST00000233121.7;ENST00000405074.7	+	26970637	27027219	19237	ENST00000233121.7:2	27022212	27022339
hsa-rzyme-20	chr2	+	27002974	antisense	genic	intron	lncRNA	MAPRE3-AS1	ENSG00000205500.8	lncRNA	MAPRE3-AS1-204	ENST00000455081.2	-	26984776	27014612	6053	ENST00000455081.2:2	26996872	26996920
hsa-rzyme-21	chr2	+	36584913	antisense	genic	intron	protein_coding	FEZ2	ENSG00000171055.15	protein_coding	FEZ2-204;FEZ2-203;FEZ2-201	ENST00000405912.8;ENST00000379245.8;ENST00000305852.11	-	36531805	36646087	1443	ENST00000305852.11:2	36583353	36583469
hsa-rzyme-22	chr2	-	51389896	antisense	genic	intron	lncRNA	ENSG00000231918	ENSG00000231918.1	lncRNA	ENST00000440698	ENST00000440698.1	+	51032601	52407917	11722	ENST00000440698.1:4	51378095	51378173
hsa-rzyme-23	chr2	+	152519499	sense	genic	intron	protein_coding	FMNL2	ENSG00000157827.20	protein_coding	FMNL2-201;FMNL2-202	ENST00000288670.14;ENST00000475377.3	+	152335174	152649826	2443	ENST00000288670.14:2	152521943	152522026
hsa-rzyme-25	chr2	+	216643124	sense	genic	intron	protein_coding	IGFBP2	ENSG00000115457.10	protein_coding	IGFBP2-201	ENST00000233809.9	+	216632828	216664436	9158	ENST00000233809.9:1	216633420	216633965
hsa-rzyme-26	chr3	+	827543	sense	genic	intron	lncRNA	LINC01266	ENSG00000224957.7	lncRNA	LINC01266-210;LINC01266-204;LINC01266-202;LINC01266-203	ENST00000667456.2;ENST00000655067.1;ENST00000442809.1;ENST00000653731.1	+	536062	846561	409	ENST00000442809.1:4	827007	827133
hsa-rzyme-28	chr3	+	71948398	antisense	genic	intron	lncRNA	LINC00877	ENSG00000241163.10	lncRNA	LINC00877-219	ENST00000666244.1	-	71943592	72279503	4574	ENST00000666244.1:7	71943592	71943823
hsa-rzyme-3	chr1	-	34156251	sense	genic	intron	protein_coding	CSMD2	ENSG00000121904.19	protein_coding	CSMD2-204;CSMD2-209;CSMD2-205	ENST00000373381.9;ENST00000619121.4;ENST00000373388.7	-	33513998	34165842	8659	ENST00000373381.9:1	34164911	34165230
hsa-rzyme-31	chr3	-	170692793	antisense	genic	intron	protein_coding	ENSG00000285218	ENSG00000285218.1	protein_coding	ENST00000486975	ENST00000486975.1	+	170418868	170860380	15250	ENST00000486975.1:3	170708044	170708194
hsa-rzyme-31	chr3	-	170692793	antisense	genic	intron	lncRNA	SLC7A14-AS1	ENSG00000285051.2	lncRNA	SLC7A14-AS1-201	ENST00000480067.1	+	170448639	170860993	15250	ENST00000480067.1:3	170708044	170708194
hsa-rzyme-31	chr3	-	170692793	sense	genic	lncRNA_exon	lncRNA	ENSG00000286695	ENSG00000286695.1	lncRNA	ENST00000663709	ENST00000663709.1	-	170691997	170736061	0	ENST00000663709.1:3	170692016	170693383
hsa-rzyme-32	chr3	+	170695338	sense	genic	intron	protein_coding	ENSG00000285218	ENSG00000285218.1	protein_coding	ENST00000486975	ENST00000486975.1	+	170418868	170860380	12705	ENST00000486975.1:3	170708044	170708194
hsa-rzyme-32	chr3	+	170695338	sense	genic	intron	lncRNA	SLC7A14-AS1	ENSG00000285051.2	lncRNA	SLC7A14-AS1-201	ENST00000480067.1	+	170448639	170860993	12705	ENST00000480067.1:3	170708044	170708194
hsa-rzyme-32	chr3	+	170695338	antisense	genic	intron	lncRNA	ENSG00000286695	ENSG00000286695.1	lncRNA	ENST00000663709	ENST00000663709.1	-	170691997	170736061	1954	ENST00000663709.1:3	170692016	170693383
hsa-rzyme-34	chr4	-	54070952	antisense	genic	intron	protein_coding	ENSG00000282278	ENSG00000282278.1	protein_coding	ENST00000507166	ENST00000507166.5	+	53377839	54295272	203972	ENST00000507166.5:13	54274925	54274973
hsa-rzyme-34	chr4	-	54070952	antisense	genic	intron	lncRNA	ENSG00000287534	ENSG00000287534.1	lncRNA	ENST00000654316	ENST00000654316.1	+	54065239	54078454	4103	ENST00000654316.1:1	54065239	54066848
hsa-rzyme-36	chr5	-	646984	antisense	genic	intron	protein_coding	CEP72	ENSG00000112877.8	protein_coding	CEP72-201	ENST00000264935.6	+	612340	667168	820	ENST00000264935.6:11	647805	647916
hsa-rzyme-38	chr5	+	10631681	sense	genic	intron	protein_coding	ANKRD33B	ENSG00000164236.12	protein_coding	ANKRD33B-201	ENST00000296657.7	+	10564070	10657816	6346	ENST00000296657.7:3	10638028	10638168
hsa-rzyme-4	chr1	-	53700793	sense	genic	intron	protein_coding	GLIS1	ENSG00000174332.6	protein_coding	GLIS1-201;GLIS1-202	ENST00000312233.4;ENST00000628545.2	-	53506237	53739164	33110	ENST00000312233.4:1	53733904	53734204
hsa-rzyme-41	chr5	+	90193701	antisense	genic	intron	lncRNA	LINC01339	ENSG00000248555.7	lncRNA	LINC01339-201;LINC01339-208	ENST00000505712.5;ENST00000667644.1	-	90153052	90290078	6765	ENST00000505712.5:4	90200467	90200528
hsa-rzyme-42	chr5	+	96410171	sense	genic	intron	lncRNA	ENSG00000251314	ENSG00000251314.2	lncRNA	ENST00000502645	ENST00000502645.2	+	95962001	96631085	30518	ENST00000502645.2:4	96379566	96379652
hsa-rzyme-42	chr5	+	96410171	antisense	genic	intron	protein_coding	PCSK1	ENSG00000175426.11	protein_coding	PCSK1-201;PCSK1-202	ENST00000311106.8;ENST00000508626.5	-	96390333	96434143	602	ENST00000311106.8:8	96410774	96410986
hsa-rzyme-43	chr5	+	105091667	antisense	genic	intron	lncRNA	ENSG00000251574	ENSG00000251574.8	lncRNA	ENST00000503650	ENST00000503650.1	-	104383298	105392970	204691	ENST00000503650.1:2	104886858	104886975
hsa-rzyme-43	chr5	+	105091667	antisense	genic	intron	lncRNA	ENSG00000253584	ENSG00000253584.1	lncRNA	ENST00000522464	ENST00000522464.1	-	104917492	105246364	82755	ENST00000522464.1:2	105008861	105008911
hsa-rzyme-44	chr5	-	162058033	antisense	genic	intron	protein_coding	GABRG2	ENSG00000113327.17	protein_coding	GABRG2-213	ENST00000639046.1	+	162000057	162162977	45855	ENST00000639046.1:2	162103889	162104026
hsa-rzyme-45	chr6	-	3337781	sense	genic	intron	protein_coding	SLC22A23	ENSG00000137266.15	protein_coding	SLC22A23-205;SLC22A23-203;SLC22A23-202;SLC22A23-210;SLC22A23-201	ENST00000436008.6;ENST00000406686.8;ENST00000380302.8;ENST00000490273.5;ENST00000380298.2	-	3268962	3457050	13778	ENST00000380298.2:4	3323342	3324002
hsa-rzyme-46	chr6	+	21896215	sense	genic	intron	lncRNA	CASC15	ENSG00000272168.10	lncRNA	CASC15-306;CASC15-206;CASC15-229;CASC15-208	ENST00000685576.1;ENST00000606336.5;ENST00000653997.1;ENST00000607048.5	+	21664184	22654455	13254	ENST00000685576.1:6	21909470	21909603
hsa-rzyme-47	chr6	-	34531698	antisense	genic	protein_coding_CDS	protein_coding	PACSIN1	ENSG00000124507.11	protein_coding	PACSIN1-207;PACSIN1-201;PACSIN1-202;PACSIN1-206	ENST00000620693.4;ENST00000244458.7;ENST00000374043.6;ENST00000538621.2	+	34466061	34535229	0	ENST00000538621.2:9	34531600	34531787
hsa-rzyme-49	chr6	+	131959196	sense	genic	intron	lncRNA	LINC01013	ENSG00000228495.3	lncRNA	LINC01013-264;LINC01013-288;LINC01013-265;LINC01013-275;LINC01013-276	ENST00000706327.1;ENST00000706351.1;ENST00000706328.1;ENST00000706338.1;ENST00000706339.1	+	131901848	132169992	7941	ENST00000706339.1:1	131951201	131951254
hsa-rzyme-5	chr1	-	56952689	sense	genic	intron	protein_coding	C8B	ENSG00000021852.14	protein_coding	C8B-201;C8B-205;C8B-208	ENST00000371237.9;ENST00000695842.1;ENST00000696164.1	-	56929207	56974383	508	ENST00000696164.1:6	56952048	56952180
hsa-rzyme-50	chr6	+	160048438	sense	genic	protein_coding_CDS	protein_coding	IGF2R	ENSG00000197081.16	protein_coding	IGF2R-201	ENST00000356956.6	+	159969082	160113507	0	ENST00000356956.6:18	160048375	160048543
hsa-rzyme-52	chr7	+	66650212	sense	genic	intron	protein_coding	ENSG00000284461	ENSG00000284461.2	protein_coding	ENST00000503687	ENST00000503687.2	+	66628958	66811189	11282	ENST00000503687.2:3	66638856	66638929
hsa-rzyme-54	chr7	+	134889065	sense	genic	intron	protein_coding	CALD1	ENSG00000122786.20	protein_coding	CALD1-204;CALD1-205;CALD1-201;CALD1-202	ENST00000417172.5;ENST00000422748.5;ENST00000361675.7;ENST00000361901.6	+	134744252	134970729	21260	ENST00000361901.6:3	134867693	134867804
hsa-rzyme-54	chr7	+	134889065	antisense	genic	intron	lncRNA	ENSG00000286458	ENSG00000286458.1	lncRNA	ENST00000665703	ENST00000665703.1	-	134816543	134998153	70225	ENST00000665703.1:2	134816543	134818839
hsa-rzyme-56	chr7	+	151807355	antisense	genic	intron	protein_coding	PRKAG2	ENSG00000106617.16	protein_coding	PRKAG2-201;PRKAG2-231;PRKAG2-230;PRKAG2-225;PRKAG2-224;PRKAG2-219;PRKAG2-202;PRKAG2-228;PRKAG2-234	ENST00000287878.9;ENST00000652321.2;ENST00000652159.1;ENST00000651764.1;ENST00000651378.1;ENST00000650858.1;ENST00000392801.6;ENST00000652047.1;ENST00000652707.1	-	151556124	151877214	6164	ENST00000652159.1:1	151813520	151813732
hsa-rzyme-56	chr7	+	151807355	sense	genic	intron	lncRNA	PRKAG2-AS2	ENSG00000242048.3	lncRNA	PRKAG2-AS2-201	ENST00000462083.3	+	151806490	151810820	16	ENST00000462083.3:2	151807372	151807635
hsa-rzyme-57	chr7	-	157623762	sense	genic	intron	protein_coding	PTPRN2	ENSG00000155093.20	protein_coding	PTPRN2-201;PTPRN2-204;PTPRN2-203;PTPRN2-202	ENST00000389413.7;ENST00000409483.5;ENST00000389418.9;ENST00000389416.8	-	157539056	158587823	2252	ENST00000389416.8:14	157621362	157621509
hsa-rzyme-58	chr8	-	4890454	sense	genic	intron	protein_coding	CSMD1	ENSG00000183117.20	protein_coding	CSMD1-217;CSMD1-202;CSMD1-216;CSMD1-206;CSMD1-215	ENST00000635120.2;ENST00000400186.7;ENST00000602723.5;ENST00000520002.5;ENST00000602557.5	-	2935353	4994972	103877	ENST00000635120.2:1	4994332	4994914
hsa-rzyme-62	chr8	+	82274387	sense	genic	intron	lncRNA	ENSG00000254394	ENSG00000254394.2	lncRNA	ENST00000663058	ENST00000663058.1	+	82033533	82961926	107133	ENST00000663058.1:3	82381521	82381632
hsa-rzyme-63	chr8	+	122088261	antisense	genic	intron	lncRNA	ENSG00000254303	ENSG00000254303.1	lncRNA	ENST00000523792	ENST00000523792.1	-	121954640	122127184	38763	ENST00000523792.1:1	122127025	122127184
hsa-rzyme-64	chr8	+	130248549	antisense	genic	intron	protein_coding	ASAP1	ENSG00000153317.15	protein_coding	ASAP1-202;ASAP1-201	ENST00000518721.6;ENST00000357668.2	-	130052104	130443674	11554	ENST00000357668.2:5	130236922	130236994
hsa-rzyme-64	chr8	+	130248549	sense	genic	intron	lncRNA	ENSG00000287201	ENSG00000287201.1	lncRNA	ENST00000659449	ENST00000659449.1	+	130248287	130251051	31	ENST00000659449.1:1	130248287	130248517
hsa-rzyme-65	chr8	+	131989962	sense	genic	intron	protein_coding	EFR3A	ENSG00000132294.15	protein_coding	EFR3A-201;EFR3A-208;EFR3A-202	ENST00000254624.10;ENST00000637848.1;ENST00000519656.1	+	131904093	132013642	2259	ENST00000519656.1:18	131987575	131987702
hsa-rzyme-68	chr9	+	120877653	antisense	genic	intron	protein_coding	PHF19	ENSG00000119403.15	protein_coding	PHF19-214	ENST00000616568.5	-	120855651	120894896	2896	ENST00000616568.5:2	120874556	120874756
hsa-rzyme-69	chr10	-	50258607	sense	genic	intron	protein_coding	ASAH2	ENSG00000188611.17	protein_coding	ASAH2-202	ENST00000395526.9	-	50182778	50279720	7095	ENST00000395526.9:2	50251395	50251511
hsa-rzyme-7	chr1	-	108312315	antisense	genic	intron	lncRNA	ENSG00000290547	ENSG00000290547.1	lncRNA	ENST00000411846	ENST00000411846.6	+	108272943	108337853	18855	ENST00000411846.6:3	108331171	108331278
hsa-rzyme-70	chr10	+	58220299	antisense	genic	intron	protein_coding	IPMK	ENSG00000151151.6	protein_coding	IPMK-201	ENST00000373935.4	-	58191517	58267894	3981	ENST00000373935.4:4	58216145	58216317
hsa-rzyme-71	chr10	+	62015998	sense	genic	intron	protein_coding	ARID5B	ENSG00000150347.17	protein_coding	ARID5B-203;ARID5B-205;ARID5B-201	ENST00000644638.1;ENST00000681100.1;ENST00000279873.12	+	61901684	62096944	8674	ENST00000644638.1:5	62024673	62025352
hsa-rzyme-72	chr10	-	68963394	antisense	genic	protein_coding_CDS	protein_coding	DDX21	ENSG00000165732.14	protein_coding	DDX21-204;DDX21-203;DDX21-201;DDX21-207;DDX21-211;DDX21-210;DDX21-202	ENST00000685106.1;ENST00000684824.1;ENST00000354185.9;ENST00000686528.1;ENST00000690650.1;ENST00000690316.1;ENST00000620315.2	+	68956135	68985068	0	ENST00000620315.2:4	68963291	68963469
hsa-rzyme-73	chr10	+	104059945	antisense	genic	intron	protein_coding	COL17A1	ENSG00000065618.21	protein_coding	COL17A1-201;COL17A1-208;COL17A1-202	ENST00000369733.8;ENST00000648076.2;ENST00000393211.3	-	104031286	104085880	173	ENST00000369733.8:13	104060119	104060280
hsa-rzyme-75	chr11	+	96022732	antisense	genic	intron	protein_coding	MAML2	ENSG00000184384.15	protein_coding	MAML2-201	ENST00000524717.6	-	95976598	96343195	31008	ENST00000524717.6:3	95991520	95991723
hsa-rzyme-76	chr11	-	121187865	antisense	genic	protein_coding_CDS	protein_coding	TECTA	ENSG00000109927.11	protein_coding	TECTA-202;TECTA-204;TECTA-201	ENST00000392793.6;ENST00000642222.1;ENST00000264037.2	+	121101243	121191490	0	ENST00000264037.2:20	121187832	121187994
hsa-rzyme-77	chr12	-	47963976	antisense	genic	intron	protein_coding	TMEM106C	ENSG00000134291.12	protein_coding	TMEM106C-201;TMEM106C-212;TMEM106C-202;TMEM106C-220;TMEM106C-219;TMEM106C-215;TMEM106C-214;TMEM106C-203	ENST00000256686.10;ENST00000549288.5;ENST00000429772.7;ENST00000552561.5;ENST00000552546.5;ENST00000550552.5;ENST00000550161.5;ENST00000449758.6	+	47963569	47968878	232	ENST00000256686.10:2	47964209	47964423
hsa-rzyme-78	chr12	-	51082796	sense	genic	intron	protein_coding	CSRNP2	ENSG00000110925.7	protein_coding	CSRNP2-201	ENST00000228515.6	-	51061205	51083664	542	ENST00000228515.6:1	51083339	51083596
hsa-rzyme-8	chr1	-	108734438	antisense	genic	intron	protein_coding	FNDC7	ENSG00000143107.10	protein_coding	FNDC7-201	ENST00000370017.9	+	108712908	108742749	905	ENST00000370017.9:10	108733272	108733532
hsa-rzyme-8	chr1	-	108734438	sense	genic	lncRNA_exon	lncRNA	ENSG00000232971	ENSG00000232971.2	lncRNA	ENST00000437400	ENST00000437400.2	-	108734256	108734725	0	ENST00000437400.2:2	108734256	108734460
hsa-rzyme-80	chr12	-	109196783	antisense	genic	intron	protein_coding	ACACB	ENSG00000076555.16	protein_coding	ACACB-201;ACACB-203;ACACB-202	ENST00000338432.12;ENST00000377854.9;ENST00000377848.7	+	109116587	109268226	224	ENST00000338432.12:17	109197008	109197153
hsa-rzyme-81	chr12	+	109302038	antisense	genic	intron	protein_coding	FOXN4	ENSG00000139445.18	protein_coding	FOXN4-201;FOXN4-202	ENST00000299162.10;ENST00000355216.5	-	109277978	109309284	6197	ENST00000299162.10:2	109308236	109308324
hsa-rzyme-83	chr14	+	70392864	antisense	genic	intron	protein_coding	SYNJ2BP-COX16	ENSG00000258644.6	protein_coding	SYNJ2BP-COX16-204	ENST00000621525.4	-	70326064	70417074	4257	ENST00000621525.4:2	70388470	70388606
hsa-rzyme-83	chr14	+	70392864	antisense	genic	intron	protein_coding	SYNJ2BP	ENSG00000213463.5	protein_coding	SYNJ2BP-201	ENST00000256366.6	-	70366499	70417090	4257	ENST00000256366.6:2	70388470	70388606
hsa-rzyme-84	chr14	-	72487717	antisense	genic	intron	protein_coding	RGS6	ENSG00000182732.18	protein_coding	RGS6-209;RGS6-217;RGS6-210;RGS6-218;RGS6-202;RGS6-204;RGS6-205;RGS6-206;RGS6-203;RGS6-219;RGS6-201;RGS6-207;RGS6-215	ENST00000553525.6;ENST00000555571.5;ENST00000553530.5;ENST00000556437.5;ENST00000355512.10;ENST00000404301.6;ENST00000406236.8;ENST00000407322.8;ENST00000402788.6;ENST00000622468.4;ENST00000343854.10;ENST00000434263.6;ENST00000554782.1	+	71932429	72566530	7434	ENST00000553525.6:13	72495152	72495262
hsa-rzyme-86	chr15	+	26924638	antisense	genic	intron	protein_coding	GABRB3	ENSG00000166206.16	protein_coding	GABRB3-204	ENST00000541819.6	-	26543552	26939539	14598	ENST00000541819.6:1	26939237	26939539
hsa-rzyme-86	chr15	+	26924638	sense	genic	intron	protein_coding	GABRA5	ENSG00000186297.12	protein_coding	GABRA5-202;GABRA5-201;GABRA5-203	ENST00000355395.9;ENST00000335625.10;ENST00000400081.7	+	26866911	26949208	9752	ENST00000400081.7:7	26914803	26914885
hsa-rzyme-89	chr16	+	84126355	antisense	genic	intron	protein_coding	HSDL1	ENSG00000103160.12	protein_coding	HSDL1-201;HSDL1-202	ENST00000219439.9;ENST00000434463.7	-	84122141	84145192	1626	ENST00000434463.7:7	84124123	84124728
hsa-rzyme-9	chr1	+	116454155	antisense	genic	intron	lncRNA	LINC01762	ENSG00000233154.6	lncRNA	LINC01762-201;LINC01762-204;LINC01762-207	ENST00000423907.5;ENST00000434879.1;ENST00000668577.1	-	116423724	116478842	909	ENST00000434879.1:3	116455065	116455215
hsa-rzyme-90	chr16	+	89932136	sense	genic	intron	protein_coding	ENSG00000198211	ENSG00000198211.8	protein_coding	ENST00000556922	ENST00000556922.1	+	89919165	89936092	434	ENST00000556922.1:3	89932571	89932679
hsa-rzyme-90	chr16	+	89932136	sense	genic	intron	protein_coding	TUBB3	ENSG00000258947.8	protein_coding	TUBB3-206;TUBB3-201;TUBB3-208;TUBB3-205;TUBB3-203	ENST00000554444.5;ENST00000315491.12;ENST00000555576.5;ENST00000554336.5;ENST00000553967.1	+	89921392	89938761	434	ENST00000554444.5:2	89932571	89932679
hsa-rzyme-91	chr17	-	9201094	antisense	genic	intron	protein_coding	NTN1	ENSG00000065320.9	protein_coding	NTN1-201	ENST00000173229.7	+	9021510	9244000	18124	ENST00000173229.7:5	9182916	9182969
hsa-rzyme-92	chr17	-	13983293	sense	genic	intron	lncRNA	COX10-DT	ENSG00000236088.12	lncRNA	COX10-DT-204;COX10-DT-226;COX10-DT-206	ENST00000582752.7;ENST00000701670.1;ENST00000602743.1	-	13755574	14069495	50714	ENST00000582752.7:2	14034008	14034416
hsa-rzyme-93	chr17	-	44730031	antisense	genic	protein_coding_CDS	protein_coding	DBF4B	ENSG00000161692.18	protein_coding	DBF4B-202;DBF4B-201	ENST00000393547.6;ENST00000315005.8	+	44708608	44752264	0	ENST00000315005.8:4	44729905	44730096
hsa-rzyme-94	chr17	+	45224048	sense	genic	intron	protein_coding	FMNL1	ENSG00000184922.15	protein_coding	FMNL1-205;FMNL1-201	ENST00000587489.6;ENST00000331495.8	+	45221444	45247319	1794	ENST00000331495.8:1	45221885	45222253
hsa-rzyme-95	chr18	-	7838632	antisense	genic	intron	protein_coding	PTPRM	ENSG00000173482.17	protein_coding	PTPRM-201;PTPRM-211;PTPRM-202;PTPRM-203	ENST00000332175.12;ENST00000580170.6;ENST00000400053.8;ENST00000400060.8	+	7566782	8406861	49473	ENST00000332175.12:3	7888106	7888377
hsa-rzyme-96	chr19	+	38816514	antisense	genic	protein_coding_CDS	protein_coding	ECH1	ENSG00000104823.9	protein_coding	ECH1-201	ENST00000221418.9	-	38815422	38831841	0	ENST00000221418.9:7	38816453	38816523
hsa-rzyme-97	chr20	+	17640755	antisense	genic	intron	protein_coding	RRBP1	ENSG00000125844.17	protein_coding	RRBP1-201;RRBP1-203;RRBP1-202;RRBP1-204;RRBP1-206	ENST00000246043.8;ENST00000377807.6;ENST00000360807.8;ENST00000377813.6;ENST00000455029.3	-	17613678	17682295	1041	ENST00000246043.8:3	17641797	17641919
hsa-rzyme-98	chr20	+	32767767	sense	genic	intron	protein_coding	DNMT3B	ENSG00000088305.19	protein_coding	DNMT3B-202;DNMT3B-208;DNMT3B-203;DNMT3B-204;DNMT3B-205;DNMT3B-206	ENST00000328111.6;ENST00000696232.1;ENST00000348286.6;ENST00000353855.6;ENST00000443239.7;ENST00000456297.6	+	32762385	32809359	5067	ENST00000456297.6:1	32762642	32762699
