## Supplementary Tables for "Widespread Presence of Catalytic RNAs in All Domains of Life": Table S9.xlsx

### Sheet: Sheet1
ribozyme	chr	strand	cleavage_site	vlincRNA_id	start_vlincRNA_hg38	end_vlincRNA_hg38	strand_vlincRNA	source_vlincRNA
hsa-rzyme-7	chr1	-	108312315	ID-721	108310474	108376316	-	10.1186/gb-2013-14-7-r73
hovlinc	chr15	+	34743730	ID210	34650239	34745925	+	10.1186/gb-2013-14-7-r73
hsa-rzyme-92	chr17	-	13983293	ID-182	13915631	14028665	-	10.1186/gb-2013-14-7-r73
hsa-rzyme-26	chr3	+	827543	chr3.578824.911241	537141	869558	+	10.1371/journal.pone.0207250
hsa-rzyme-39	chr5	+	54445642	ID441	54310717	54513319	+	10.1186/gb-2013-14-7-r73
hsa-rzyme-42	chr5	+	96410171	ID461	96079469	96645577	+	10.1186/gb-2013-14-7-r73
hsa-rzyme-46	chr6	+	21896215	chr6.21665240.22232132	21665009	22231903	+	10.1371/journal.pone.0207250
hsa-rzyme-49	chr6	+	131959196	ID417	131950700	132080978	+	10.1186/gb-2013-14-7-r73
