## Supplementary Tables for "Widespread Presence of Catalytic RNAs in All Domains of Life": Table S10.xlsx

### Sheet: Sheet1
ribozyme	chr	strand	cleavage_site	overlap	relative_strand	distance	repeat_name	repeat_family	repeat_class	repeat_strand	repeat_start	repeat_end	note
CPEB3	chr10	-	92204295	N		447	A-rich	Low_complexity	Low_complexity	+	92204743	92204804
HH10	chr10	-	114168181	N		121	(TTATAA)n	Simple_repeat	Simple_repeat	+	114168015	114168059
HH9	chr9	+	36072740	N		29	(TTTGT)n	Simple_repeat	Simple_repeat	+	36072770	36072805
hovlinc	chr15	+	34743730	N		320	L2c	L2	LINE	-	34744051	34744176
hsa-rzyme-1	chr1	+	1477019	Y	antisense	0	AluSx	Alu	SINE	-	1476815	1477022
hsa-rzyme-10	chr1	-	153084427	Y	antisense	0	L1PA13	L1	LINE	+	153083464	153087090
hsa-rzyme-100	chr21	+	42104114	N		294	(TTTCT)n	Simple_repeat	Simple_repeat	+	42104409	42104463
hsa-rzyme-101	chr22	+	48355504	Y	antisense	0	L1MC2	L1	LINE	-	48355013	48355996
hsa-rzyme-102	chrX	-	10981507	N		420	MSTA	ERVL-MaLR	LTR	-	10980689	10981086
hsa-rzyme-103	chrX	-	23920126	Y	sense	0	L1M1	L1	LINE	-	23918088	23920226	L1MA
hsa-rzyme-104	chrX	+	31664208	Y	sense	0	MLT1H	ERVL-MaLR	LTR	+	31663958	31664255
hsa-rzyme-105	chrX	+	66815843	Y	antisense	0	L1PB1	L1	LINE	-	66814772	66816095
hsa-rzyme-11	chr1	+	162592851	N		446	AluSx	Alu	SINE	+	162592116	162592404
hsa-rzyme-12	chr1	-	164073381	Y	sense	0	L1MA1	L1	LINE	-	164073282	164073709	L1MA
hsa-rzyme-13	chr1	+	172423182	Y	sense	0	L1M1	L1	LINE	+	172421578	172423933	L1MA
hsa-rzyme-14	chr1	+	183122167	N		221	L2a	L2	LINE	+	183122389	183122610
hsa-rzyme-15	chr1	-	201356173	N		446	AluSc5	Alu	SINE	-	201356620	201356845
hsa-rzyme-16	chr1	-	201542172	Y	sense	0	MIR3	MIR	SINE	-	201542017	201542204
hsa-rzyme-17	chr1	+	201928291	Y	sense	0	MER105	hAT-Charlie	DNA	+	201928245	201928324
hsa-rzyme-18	chr1	-	218941145	Y	antisense	0	THE1B-int	ERVL-MaLR	LTR	+	218939779	218941298
hsa-rzyme-19	chr1	-	242472365	Y	antisense	0	Charlie13a	hAT-Charlie	DNA	+	242471783	242472678
hsa-rzyme-2	chr1	-	24214715	Y	sense	0	MIRc	MIR	SINE	-	24214608	24214841
hsa-rzyme-20	chr2	+	27002974	N		459	L1ME4a	L1	LINE	-	27002193	27002514
hsa-rzyme-21	chr2	+	36584913	N		128	L1PA13	L1	LINE	+	36585042	36585356
hsa-rzyme-22	chr2	-	51389896	Y	sense	0	L1MA2	L1	LINE	-	51389360	51391382	L1MA
hsa-rzyme-23	chr2	+	152519499	N		97	L2b	L2	LINE	+	152518454	152519401
hsa-rzyme-24	chr2	+	173896847	Y	sense	0	L1MB5	L1	LINE	+	173896571	173897201	L1MB
hsa-rzyme-25	chr2	+	216643124	N		442	MER30	hAT-Charlie	DNA	-	216643567	216643771
hsa-rzyme-26	chr3	+	827543	Y	sense	0	L1MA1	L1	LINE	+	825968	829365	L1MA
hsa-rzyme-27	chr3	-	48120539	N		326	AluJo	Alu	SINE	-	48119902	48120212
hsa-rzyme-28	chr3	+	71948398	Y	antisense	0	LTR33A	ERVL	LTR	-	71948073	71948531
hsa-rzyme-29	chr3	-	139796914	N		182	MIRb	MIR	SINE	-	139797097	139797258
hsa-rzyme-3	chr1	-	34156251	N		235	MIRc	MIR	SINE	-	34155870	34156015
hsa-rzyme-30	chr3	-	152504810	Y	sense	0	L1M1	L1	LINE	-	152502368	152506468	L1MA
hsa-rzyme-31	chr3	-	170692793	N		205	Charlie8	hAT-Charlie	DNA	-	170692449	170692587
hsa-rzyme-32	chr3	+	170695338	Y	sense	0	L3	CR1	LINE	+	170695096	170695371
hsa-rzyme-33	chr4	-	30309087	Y	antisense	0	L2c	L2	LINE	+	30308917	30309130
hsa-rzyme-34	chr4	-	54070952	N		21	MLT1K	ERVL-MaLR	LTR	+	54070818	54070930
hsa-rzyme-35	chr4	+	57263924	N		252	MER20	hAT-Charlie	DNA	-	57264177	57264337
hsa-rzyme-36	chr5	-	646984	Y	sense	0	HAL1M8	L1	LINE	-	646718	647014
hsa-rzyme-37	chr5	-	8794544	N		295	L1MA9	L1	LINE	-	8794840	8795371
hsa-rzyme-38	chr5	+	10631681	Y	antisense	0	MER72	ERV1	LTR	-	10631450	10632166
hsa-rzyme-39	chr5	+	54445642	N		160	MIR	MIR	SINE	-	54445387	54445481
hsa-rzyme-4	chr1	-	53700793	Y	sense	0	L1MB7	L1	LINE	-	53700619	53701346	L1MB
hsa-rzyme-40	chr5	+	61998818	Y	antisense	0	Charlie13a	hAT-Charlie	DNA	-	61998729	61999019
hsa-rzyme-41	chr5	+	90193701	Y	sense	0	L1M1	L1	LINE	+	90192071	90196743	L1MA
hsa-rzyme-42	chr5	+	96410171	N		540	OldhAT1	hAT-Ac	DNA	+	96409566	96409630
hsa-rzyme-43	chr5	+	105091667	Y	sense	0	L1MA2	L1	LINE	+	105090133	105097605	L1MA
hsa-rzyme-44	chr5	-	162058033	N		196	L2a	L2	LINE	-	162057780	162057836
hsa-rzyme-45	chr6	-	3337781	N		30	MER34A	ERV1	LTR	+	3337812	3338330
hsa-rzyme-46	chr6	+	21896215	N		25	Zaphod3	hAT-Tip100	DNA	+	21896241	21896331
hsa-rzyme-47	chr6	-	34531698	N		356	MIR	MIR	SINE	-	34531115	34531341
hsa-rzyme-48	chr6	+	50026447	Y	sense	0	L1M1	L1	LINE	+	50024922	50026650	L1MA
hsa-rzyme-49	chr6	+	131959196	N		695	MamRTE1	RTE-BovB	LINE	+	131957956	131958500
hsa-rzyme-5	chr1	-	56952689	Y	antisense	0	MIR	MIR	SINE	+	56952649	56952896
hsa-rzyme-50	chr6	+	160048438	N		814	Tigger17c	TcMar-Tigger	DNA	+	160049253	160049457
hsa-rzyme-51	chr7	+	17985948	N		367	AluSx1	Alu	SINE	-	17986316	17986614
hsa-rzyme-52	chr7	+	66650212	N		39	(AAAAC)n	Simple_repeat	Simple_repeat	+	66650140	66650172
hsa-rzyme-53	chr7	+	84231288	Y	sense	0	L2a	L2	LINE	+	84231213	84231309
hsa-rzyme-54	chr7	+	134889065	N		39	MLT1D	ERVL-MaLR	LTR	-	134889105	134889537
hsa-rzyme-55	chr7	-	135330435	N		146	(TTTTTGTT)n	Simple_repeat	Simple_repeat	+	135330582	135330647
hsa-rzyme-56	chr7	+	151807355	N		109	L1ME1	L1	LINE	+	151807069	151807245
hsa-rzyme-57	chr7	-	157623762	N		61	(TGTTC)n	Simple_repeat	Simple_repeat	+	157623824	157623872
hsa-rzyme-58	chr8	-	4890454	N		256	MADE1	TcMar-Mariner	DNA	-	4890711	4890790
hsa-rzyme-59	chr8	-	48288956	N		686	AluSx	Alu	SINE	+	48289643	48289977
hsa-rzyme-6	chr1	+	102054678	Y	sense	0	L1PBb	L1	LINE	+	102053004	102057527
hsa-rzyme-60	chr8	+	57578377	N		197	L2b	L2	LINE	-	57578055	57578179
hsa-rzyme-61	chr8	-	76922686	Y	antisense	0	MER91A	hAT-Tip100	DNA	+	76922605	76922766
hsa-rzyme-62	chr8	+	82274387	Y	sense	0	L1MA1	L1	LINE	+	82272962	82274495	L1MA
hsa-rzyme-63	chr8	+	122088261	N		493	(TTTTTTA)n	Simple_repeat	Simple_repeat	+	122088755	122088789
hsa-rzyme-64	chr8	+	130248549	Y	antisense	0	L2	L2	LINE	-	130248366	130248693
hsa-rzyme-65	chr8	+	131989962	N		95	L2c	L2	LINE	-	131990058	131990155
hsa-rzyme-66	chr9	-	88344539	N		164	MER21A	ERVL	LTR	+	88344704	88344939
hsa-rzyme-67	chr9	-	107968541	N		636	L2c	L2	LINE	-	107969178	107969539
hsa-rzyme-68	chr9	+	120877653	N		335	G-rich	Low_complexity	Low_complexity	+	120877199	120877317
hsa-rzyme-69	chr10	-	50258607	N		281	MIR	MIR	SINE	-	50258889	50259155
hsa-rzyme-7	chr1	-	108312315	N		80	L2c	L2	LINE	-	108312153	108312234
hsa-rzyme-70	chr10	+	58220299	Y	sense	0	MLT1O	ERVL-MaLR	LTR	+	58219956	58220434
hsa-rzyme-71	chr10	+	62015998	N		75	AluSx1	Alu	SINE	-	62015615	62015922
hsa-rzyme-72	chr10	-	68963394	N		226	(TTTAATAT)n	Simple_repeat	Simple_repeat	+	68963621	68963682
hsa-rzyme-73	chr10	+	104059945	N		377	GA-rich	Low_complexity	Low_complexity	+	104060323	104060384
hsa-rzyme-74	chr11	+	2272345	Y	antisense	0	MIR1_Amn	MIR	SINE	-	2272298	2272418
hsa-rzyme-75	chr11	+	96022732	Y	sense	0	MIRc	MIR	SINE	+	96022599	96022851
hsa-rzyme-76	chr11	-	121187865	N		350	MER20	hAT-Charlie	DNA	-	121188216	121188407
hsa-rzyme-77	chr12	-	47963976	N		412	(GCGC)n	Simple_repeat	Simple_repeat	+	47963539	47963563
hsa-rzyme-78	chr12	-	51082796	N		541	(CCG)n	Simple_repeat	Simple_repeat	+	51083338	51083400
hsa-rzyme-79	chr12	+	60801186	Y	antisense	0	ERV3-16A3_I-int	ERVL	LTR	-	60800561	60801211
hsa-rzyme-8	chr1	-	108734438	N		319	OldhAT1	hAT-Ac	DNA	+	108734059	108734118
hsa-rzyme-80	chr12	-	109196783	N		134	MLT1A0	ERVL-MaLR	LTR	-	109196283	109196648
hsa-rzyme-81	chr12	+	109302038	Y	sense	0	L2b	L2	LINE	+	109301918	109302207
hsa-rzyme-82	chr12	-	114521238	N		30	MIRb	MIR	SINE	-	114520968	114521207
hsa-rzyme-83	chr14	+	70392864	N		63	L1PA8	L1	LINE	+	70392928	70393982
hsa-rzyme-84	chr14	-	72487717	Y	antisense	0	MLT1D	ERVL-MaLR	LTR	+	72487362	72487864
hsa-rzyme-85	chr14	-	97073763	Y	antisense	0	MIRc	MIR	SINE	+	97073715	97073904
hsa-rzyme-86	chr15	+	26924638	Y	antisense	0	L1MDa	L1	LINE	-	26922941	26925112
hsa-rzyme-87	chr15	+	68543886	N		66	(CTCC)n	Simple_repeat	Simple_repeat	+	68543762	68543819
hsa-rzyme-88	chr16	+	9315095	N		83	MIRb	MIR	SINE	-	9314775	9315011
hsa-rzyme-89	chr16	+	84126355	Y	sense	0	MER20	hAT-Charlie	DNA	+	84126336	84126541
hsa-rzyme-9	chr1	+	116454155	N		212	GA-rich	Low_complexity	Low_complexity	+	116454368	116454410
hsa-rzyme-90	chr16	+	89932136	Y	sense	0	MIRb	MIR	SINE	+	89932101	89932242
hsa-rzyme-91	chr17	-	9201094	N		241	L2c	L2	LINE	-	9200686	9200852
hsa-rzyme-92	chr17	-	13983293	N		121	LTR78	ERV1	LTR	+	13983415	13983564
hsa-rzyme-93	chr17	-	44730031	N		303	(AC)n	Simple_repeat	Simple_repeat	+	44729678	44729727
hsa-rzyme-94	chr17	+	45224048	N		45	Tigger19a	TcMar-Tigger	DNA	-	45223825	45224002
hsa-rzyme-95	chr18	-	7838632	Y	sense	0	L1MA2	L1	LINE	-	7838416	7840278	L1MA
hsa-rzyme-96	chr19	+	38816514	N		1232	MIR	MIR	SINE	-	38817747	38817899
hsa-rzyme-97	chr20	+	17640755	N		834	AluSp	Alu	SINE	+	17639612	17639920
hsa-rzyme-98	chr20	+	32767767	N		34	AluJr	Alu	SINE	-	32767426	32767732
hsa-rzyme-99	chr20	-	56225792	Y	sense	0	MER58A	hAT-Charlie	DNA	-	56225772	56225967
