## Supplementary Tables for "Widespread Presence of Catalytic RNAs in All Domains of Life": Table S11.xlsx

### Sheet: Sheet1
scientific name	common name	taxonomy id
choloepus_hoffmanni	Hoffmann's two-toed sloth	9358
oryctolagus_cuniculus	domestic rabbit	9986
otolemur_garnettii	small-eared galago	30611
dasypus_novemcinctus	nine-banded armadillo	9361
erinaceus_europaeus	common hedgehog	9365
echinops_telfairi	lesser hedgehog tenrec	9371
loxodonta_africana	African bush elephant	9785
notamacropus_eugenii	tammar wallaby	9315
ochotona_princeps	southern American pika	9978
procavia_capensis	Cape hyrax	9813
pteropus_vampyrus	large flying fox	132908
sorex_araneus	Eurasian shrew	42254
tupaia_belangeri	common tree shrew	37347
tursiops_truncatus	Atlantic bottlenose dolphin	9739
vicugna_pacos	alpaca	30538
mustela_putorius_furo	black ferret	9669
myotis_lucifugus	little brown bat	59463
pelodiscus_sinensis	Chinese softshell turtle	13735
ciona_savignyi	transparent tunicate	51511
ciona_intestinalis	sea vase	7719
gasterosteus_aculeatus	three spined stickleback	69293
latimeria_chalumnae	coelacanth	7897
petromyzon_marinus	marine lamprey	7757
tetraodon_nigroviridis	spotted green pufferfish	99883
poecilia_formosa	Amazon molly	48698
lepisosteus_oculatus	spotted gar	7918
chlorocebus_sabaeus	green monkey	60711
mus_spretus	Algerian mouse	10096
cavia_porcellus	guinea pig	10141
chinchilla_lanigera	long-tailed chinchilla	34839
dipodomys_ordii	Ord's kangaroo rat	10020
ictidomys_tridecemlineatus	thirteen-lined ground squirrel	43179
jaculus_jaculus	lesser Egyptian jerboa	51337
mesocricetus_auratus	Syrian golden hamster	10036
microtus_ochrogaster	prairie voles	79684
nannospalax_galili	Upper Galilee mountains blind mole rat	1026970
octodon_degus	degu	10160
cercocebus_atys	sooty mangabey	9531
nomascus_leucogenys	White-cheeked Gibbon	61853
macaca_nemestrina	pigtail macaque	9545
mandrillus_leucophaeus	drill	9568
pan_paniscus	bonobo	9597
propithecus_coquereli	Coquerel's sifaka	379532
rhinopithecus_bieti	black snub-nosed monkey	61621
saimiri_boliviensis_boliviensis	Bolivian squirrel monkey	39432
microcebus_murinus	grey mouse lemur	30608
gorilla_gorilla	gorilla	9593
sus_scrofa	pigs	9823
mus_caroli	ricefield mouse	10089
mus_pahari	Gairdner's shrew-mouse	10093
cricetulus_griseus_chok1gshd	Chinese hamsters	10029
rhinopithecus_roxellana	golden snub-nosed monkey	61622
carlito_syrichta	Philippine tarsier	1868482
aotus_nancymaae	Ma's night monkey	37293
pan_troglodytes	chimpanzee	9598
capra_hircus	domestic goat	9925
danio_rerio	leopard danio	7955
panthera_pardus	leopard	9691
panthera_tigris_altaica	Amur tiger	74533
eptatretus_burgeri	inshore hagfish	7764
felis_catus	cat	9685
sphenodon_punctatus	hatteria	8508
amphilophus_citrinellus	red devil cichlid	61819
cyprinodon_variegatus	sheepshead minnow	28743
amphiprion_percula	Picasso clownfish	161767
amphiprion_ocellaris	clown anemonefish	80972
paramormyrops_kingsleyae	Paramormyrops kingsleyae	1676925
poecilia_latipinna	sailfin molly	48699
xiphophorus_maculatus	southern platyfish	8083
seriola_dumerili	greater amberjack	41447
astyanax_mexicanus	blind cave fish	7994
ictalurus_punctatus	channel catfish	7998
fundulus_heteroclitus	Atlantic killifish	8078
neolamprologus_brichardi	lyretail cichlid	32507
pygocentrus_nattereri	red piranha	42514
maylandia_zebra	zebra mbuna	106582
astatotilapia_calliptera	eastern happy	8154
pundamilia_nyererei	Pundamilia nyererei	303518
acanthochromis_polyacanthus	spiny damselfish	80966
cynoglossus_semilaevis	Chinese tongue sole	244447
stegastes_partitus	bicolor damselfish	144197
seriola_lalandi_dorsalis	yellowtail amberjack	1841481
oryzias_melastigma	Java medaka	30732
hippocampus_comes	tiger tail seahorse	109280
kryptolebias_marmoratus	matanzas rivulus	37003
poecilia_reticulata	guppy	8081
labrus_bergylta	ballan wrasse	56723
haplochromis_burtoni	Burton's mouthbrooder	8153
oryzias_latipes	Japanese rice fish	8090
vulpes_vulpes	silver fox	9627
canis_lupus_dingo	dingo	286419
ursus_americanus	American black bear	9643
ursus_maritimus	white bear	29073
chrysemys_picta_bellii	western painted turtle	8478
equus_caballus	domestic horse	9796
serinus_canaria	Atlantic canary	9135
crocodylus_porosus	estuarine crocodile	8502
neovison_vison	mink	452646
bos_mutus	wild yak	72004
anas_platyrhynchos_platyrhynchos	northern mallard	8840
urocitellus_parryii	Arctic ground squirrel	9999
parus_major	Kohlmeise	9157
notechis_scutatus	common tiger snake	8663
chelonoidis_abingdonii	Abingdon island giant tortoise	106734
bison_bison_bison	American bison	43346
prolemur_simus	broad-nosed bamboo lemur	1328070
mus_spicilegus	mound-building mouse	10103
anser_brachyrhynchus	Pink-footed goose	132585
marmota_marmota_marmota	Alpine marmot	9994
salvator_merianae	Argentine black and white tegu	96440
phascolarctos_cinereus	koala	38626
peromyscus_maniculatus_bairdii	prairie deer mouse	230844
coturnix_japonica	Japanese quail	93934
hucho_hucho	huchen	62062
electrophorus_electricus	electric knifefish	8005
bos_indicus_hybrid	Indicine cattle	9915
callorhinchus_milii	Australian ghost shark	7868
vombatus_ursinus	coarse-haired wombat	29139
lates_calcarifer	Asian seabass	8187
cottoperca_gobio	Cottoperca gobio	56716
monodelphis_domestica	gray short-tailed opossum	13616
larimichthys_crocea	croceine croaker	215358
betta_splendens	Siamese fighting fish	158456
clupea_harengus	Atlantic herring	7950
denticeps_clupeoides	denticle herring	299321
macaca_mulatta	rhesus macaque	9544
erpetoichthys_calabaricus	reedfish	27687
strigops_habroptila	owl parrot	2489341
moschus_moschiferus	Siberian musk deer	68415
salmo_trutta	river trout	8032
terrapene_carolina_triunguis	Three-toed box turtle	2587831
scleropages_formosus	Asian arowana	113540
sinocyclocheilus_grahami	Sinocyclocheilus grahami	75366
oreochromis_niloticus	Nile tilapia	8128
rhinolophus_ferrumequinum	greater horseshoe bat	59479
pseudonaja_textilis	eastern brown snake	8673
struthio_camelus_australis	African ostrich	441894
camelus_dromedarius	camel	9838
sparus_aurata	gilthead bream	8175
bos_grunniens	yak	30521
taeniopygia_guttata	zebra finch	59729
myripristis_murdjan	pinecone soldierfish	586833
physeter_catodon	sperm whale	9755
aquila_chrysaetos_chrysaetos	golden eagle	223781
takifugu_rubripes	tiger puffer	31033
catagonus_wagneri	Chacoan peccary	51154
podarcis_muralis	Mauereidechse	64176
laticauda_laticaudata	black-banded sea krait	8630
oryzias_javanicus	javanese ricefish	123683
oncorhynchus_tshawytscha	king salmon	74940
ornithorhynchus_anatinus	duck-billed platypus	9258
geospiza_fortis	medium ground-finch	48883
esox_lucius	northern pike	8010
gopherus_evgoodei	Goodes thornscrub tortoise	1825980
oryzias_sinensis	Chinese medaka	183150
carassius_auratus	goldfish	7957
delphinapterus_leucas	beluga	9749
panthera_leo	lion	9689
leptobrachium_leishanense	Leishan moustache toad	445787
cyclopterus_lumpus	lumpsucker	8103
balaenoptera_musculus	Blue whale	9771
nothobranchius_furzeri	turquoise killifish	105023
sander_lucioperca	pike-perch	283035
oncorhynchus_kisutch	coho salmon	8019
naja_naja	Indian cobra	35670
phocoena_sinus	vaquita	42100
cervus_hanglu_yarkandensis	Yarkand deer	84702
sciurus_vulgaris	red squirrel	55149
monodon_monoceros	narwhal	40151
macaca_fascicularis	crab eating macaque	9541
mus_musculus	mouse	10090
pongo_abelii	orang utan	9601
papio_anubis	baboon	9555
callithrix_jacchus	common marmoset	9483
gallus_gallus	bantam	9031
cebus_imitator	Panamanian white-faced capuchin	2715852
sarcophilus_harrisii	Tasmanian devil	9305
ovis_aries_rambouillet	domestic sheep	9940
bos_taurus	bovine	9913
