## Supplementary Tables for "Widespread Presence of Catalytic RNAs in All Domains of Life": Table S13.xlsx

### Sheet: Sheet1
ribozyme	Type	Sequences
hsa-rzyme-97	WT	ACCACCCCAGCAGGGUGGAGAGCAGCAUCGAAGAGCGGCCAUCUAAGGUGUGUCUUCUGGUCCUGCCCAUCCCCCACCCAGUGAACUUCCCAUCUGGCUCAGAGCCGUGACCCUGAAUUUGCGACAAAAAGU
	MT	ACCACCCCAGCAGGGUGGAGAGCAGCAUCGAAGAGCAGCCAUCUAAGGUGUGUCUUCUGGUCCUGCCCAUCCCCCACCCAGUGAACUUCCCAUCUGGCUCAGAGCCGUGACCCUGAAUUUGCGACAAAAAGU
hsa-rzyme-100	WT	ACCGGCAGGGGACACGCGUGCAAGGUAUGGCCCAGCCACCCGCCCUGCUGCCUGGUGUCCUCCAGCUCAGAAAUCCUCUUGGUGACUUUAUUUGAGUCAGUCUUUCCUUUAUUUCAAAGGGUAAAGAAAUG
	MT	ACCGGCAGGGGACACGCGUGCAAGGUAUGGCCCAGCCACCCGCCCUGCUGCCUGGUGCCCUCCAGCUCAGAAAUCCUCUUGGUGACUUUAUUUGAGUCAGUCUUUCCUUUAUUUCAAAGGGUAAAGAAGUG
hsa-rzyme-50	WT	UGGAGGAAACUGGUAUGCCAUGGACAACUCAGGGGAACAUGUCACGUGGAGGAAAUACUACAUUAACGUGUGUCGGCCUCUGAAUCCAGUGCCGGGCUGCAACCGAUA
	MT	UGGAGGAAACUGGUAUGCCAUGGACAACUCAGGGGAACGUGUCACGUGGAGGAAAUACUACAUUAACGUGUGUCGGCCUCUGAAUCCAGUGCCGGGCUGCAACCGAUA
hsa-rzyme-74	WT	GGAAGCCGACUUGGAGAGAACCCUGGAUGUGUCCACAGUCACUCCUCCGCCCAGUGGAGCGAUCCAGGCAGAAA
	MT	GGAAGCCGACUUGGAGAGAACCCUGCAUGUGUCCACAGUCACUCCUCCGCCCAGUGGAGCGAUCCAGGCAGAAA
hsa-rzyme-14	WT	ACUGCAGGCACCUCCUCCGAUUGCCAACCCUGUCCGUGUCCUGGAGGUUCAAGUUGUGCUGUUGUUCCCAAGACAAAGGAGGUGGUGUGCA
	MT	ACUGCAGGCACCUCCUCCGAUUGCCAACCCUGUCCGUGUCCUGGAGGCUCAAGUUGUGCUGUUGUUCCCAAGACAAAGGAGGUGGUGUGUA
hsa-rzyme-64	WT	GGAGACUGGAUUGUAUUCUGGAGGCCGUAGUUUGGCCAAGAUGGAGCCUCUAGGGUUUUAGAACAAAGACGUGAUUAGCUCUGACCU
	MT	GGAGACUGGAUUGUAUUCUGGAGGCCAUAGUUUGGCCAAGAUGGAGCCUCUAGGGUUUUAGAACAAAGACGUGAUUAGCUCUGACCU
hsa-rzyme-28	WT	GUUCCCCGGUUUGUCCUUUCGACUCUCUAGUAUCCCACCAGUGCCUCCAAAUGACUGAGCUUCAGUGGAUACCAGCUAGAAUGGGAGCC
	MT	GUUCCCCGGUUUGUCCUUUCGACUCUCUAGUAUCCCACCAGUGUCUCCAAAUGACUGAGCUUCAGUGGAUACCAGCUAGAAUGGGAGCC
Notes:
1.red: the cleavage happens between the 2 bases
2. orange: the nucleotides changed in the MT sequences compared to the WT.
