## Supplementary Tables for "Widespread Presence of Catalytic RNAs in All Domains of Life": Table S15.xlsx

### Sheet: Sheet1
class	type	name	sequence_used_to_caculate_kobs	reference_paper	Source figure or table in the original reference
HHR	Type I	HHR_1_2	GGGAUGUCCGCAUAACCCACUGACGAGGCCGGAAGGCCGAAACGCCGCGAGGCGUCUGGGUUUGAGUUUUCA	10.1074/jbc.C110.209288	hhrI-454-SetG2_00452-1/HQ880432(table1)
HDV		HDV_1	GGGACUAAGUGCUAUGGAGAGCAUAUGCUCUCCUAUGACACCUUUAUUCUACCUUCACGUGGUGGUGUUGUAAGUAGAUAGAUAUCGAAACCAAAGAAUA	10.1038/nchembio.1846	Fig. S4a
HDV	HDV variant	Ani-HDV_1_1 (ani-rzyme-2; Ani-1-5)	GGGCCAACACCAGCACCAGCAUACCUAGUUGUACGGGCGUUGUGUACAGCACCCUGAGCAAGGCUUGCACCUCUUCGUGGUGCUCAGGACGAGUAACUACCAGCCAGUGGUAGUGAAACUAAGCAGGCUUAUU		Supplementary Data Set 2
HDV	HDV variant	Ani-HDV_3_1 (ani-rzyme-6; Ani-1-2	GGGUUCCUGUACAAACACCAGCACUGCCUAGGGGUACAGGCUGUGUACCUCACCUAAGCAUAGCUUGCACCUUUACGUGGUGCUUAGGAUGAGUAACCAGUUGGUGAAACUAAGCAAGCUAUCCUGCAUAUGU		Supplementary Data Set 2
HDV	HDV variant	Ani-HDV_4_1 (ani-rzyme-8; Ani-1-1)	GGGUCGACACCCUGUGAAUGUGGUUGUUUGUGAUCGUGGUAGUCUGGGGUCCUCCAGCGACGAGCUCACACCUCACCGUGGUGCUGGAAUCCAGUAGUCUAAAUUUUUGGAGAUGGACGAAGCUAAGAUGAGC		Supplementary Data Set 2
HDV	HDV variant	Ani-HDV_5_1 (ani-rzyme-9; Ani-1-3)	GGGUUUCCUGUACGAACACCAGCACUGCCUAGGGGUACGGGCUGUGUACCUCACCUGAGCAUAGCUUGCACCUUUACGUGGUGCUUAGGAUGAGUAACCAGUCGGUGAAACUAAGCAAGCUAUCCUGCAUAUG		Supplementary Data Set 2
Twister	P3	Tw_P3_2	GGGUUAAUUGCCGGUUGCCAGUCCGUUAAAUUGUGAGCAGUCCGGCCAUUGUGCCGGAUUAAACAAACCAAUUAAAUGAUGGACUAAGUGUCAGGACACACUCCUUGGAUCUCAAACUCGUCAUCUCCAAACUAACGAUGUGAGACUCCAUUUCUCCAUUGUGUCUCAACGGUAUCCGCAACU	10.1038/nchembio.1386	Supplementary Data Set 3
Twister	P5	Tw_P5_2	GGGACUAUUUAAUGGUGUCAACACUUGCAGAUGGGCCGGAGAAAUCCGGUUAAUGCCGAUACCGUAAGGUAUGCAGUCCAAACGCUGCUGUCAGGACACACUCCUUGGAUCUCAAACUCGUCAUCUCCAAACUAACGAUGUGAGACUCCAUUUCUCCAUUGUGUCUCAACGGUAUCCGCAACU		Supplementary Data Set 4
Twister sister		TS_2	GGGCAGGGCAAGGCCCAGUCCCGUGAAAGCCGGGACCGCCCCUUCGGGGGCGCGGCGCUCAUGCCUGCUGAACAAUGAUGGACUAAGUGU	10.1038/nchembio.1386	Fig. S2,TS-2
Pistol		Pis_2	GGGACUCGUCUGAGCGAGUAUAAACAGGUCAUUAAGCUCAGAGCGUUCACCGGGACCAUUCGGUGAGGUUGGCCAAUGAUGGACUAAGUGUCAGGACACACUCCUUGGAUCUCAAACUCGUCAUCUCCAAACUAACGAUGUGAGACUCCAUUUCUCCAUUGUGUCUCAACGGUAUCCGCAACU	10.1261/rna.052514.115	Fig. 1C
Pistol		Pis_4	GGGACUCGACUAAGCGAGUAUAAACAGGCAUUAGGCUUAGAGCGUUCUCACGUUAUCACCAGAUGAUGUGAGAGGUUGCAGGACUAAGUGUCAGGACACACUCCUUGGAUCUCAAACUCGUCAUCUCCAAACUAACGAUGUGAGACUCCAUUUCUCCAUUGUGUCUCAACGGUAUCCGCAACU		Fig. 3A
Hatchet		Hatch_2	GGGACCAGGAUUCAGUAGUCUCACACAAUCGUUCUUACUGUGAGAAUCAGUGACAAACAUGUGGGGCUUAUAUCUAAUCAUUUUACCAGAGGAGAUUAGUAUUAGUGCAGACGUUAAAACCAUGU	10.1038/nchembio.1846	Fig. S10b
HDV-like		Human_CPEB3	GGGUUCCUAAAUUCAAGGAUCAAGGGGAUAACAGGGGGCCACAGCAGAAGCGUUCACGUCGCAGCCCCUGUCAGAUUCUGGUGAAUCUGCGAAUUCUGCU	10.1126/science.1129308	Fig. 3B
Hovlinc		Human_hovlinc	GGGACCUAGACUAAGCCCAGGAACAUAAGACCUCAGAGCUAAUGAGCCACAUACCUACCCAAGGUGAAAGCUCCUUCUCUCGCAAUGUGUAACUCAUGAUUCUCAUGACCCCUGGUUGGAGAGAUCCGGACUAGGAGCCAGGGGGCCUCUGAUUCUGCCAGCCACUGCUAA	10.1038/s41589-021-00763-0	Fig. 3A
Notes:
1.red: the cleavage happens between the 2 bases
2. orange: extra loop sequence added to convert a trans-acting ribozyme into cis-acting
3. underline: extra flanking genomic sequence
4. double-underline: extra random sequence
5. blue: extra 3 Gs added to the 5' ends to facilitate IVT
