## Supplementary Tables for "Widespread Presence of Catalytic RNAs in All Domains of Life": Table S16.xlsx

### Sheet: condition with K+
ribozyme	kobs (h-1)	type	note
Pis_4	81.4584	known
Pis_2	45.2196	known
HHR_1-2	36.016	known
TS_2	12.2951	known
human_CPEB3	10.0027	known
HDV_1	6.79098	known
hatch_2	2.81912	known
TW_P3_2	1.54684	known
TW_P5_2	1.53075	known
ani-rzyme-2 (Ani_HDV_1_1, Ani-1-5)	1.05668	known
hovlinc_168	0.600105	known
hsa-rzyme-17	0.565024	novel
hsa-rzyme-15	0.223868	novel
hsa-rzyme-97	0.219763	novel
ani-rzyme-6 (Ani_HDV_3_1, Ani-1-2)	0.185229	known
mmu-rzyme-2	0.175817	novel
ani-rzyme-1	0.170634	novel
osa-rzyme-1	0.165945	novel
hsa-rzyme-36	0.161711	novel
dhy-rzyme-8	0.15996	novel
hsa-rzyme-79	0.154098	novel
hsa-rzyme-75	0.15306	novel
dre-rzyme-3	0.152909	novel
hsa-rzyme-44	0.146931	novel
hsa-rzyme-76	0.144141	novel
hsa-rzyme-19	0.143926	novel
hsa-rzyme-100	0.129969	novel
hsa-rzyme-49	0.125136	novel
hsa-rzyme-95	0.116621	novel	L1MA
hsa-rzyme-62	0.112508	novel	L1MA
hsa-rzyme-65	0.112488	novel
hsa-rzyme-43	0.112235	novel	L1MA
hsa-rzyme-13	0.110408	novel	L1MA
ath-rzyme-4	0.103942	novel
hsa-rzyme-42	0.100952	novel
hsa-rzyme-30	0.0995682	novel	L1MA
hsa-rzyme-41	0.0926167	novel	L1MA
hsa-rzyme-9	0.0915396	novel
hsa-rzyme-83	0.0900922	novel
ani-rzyme-8 (Ani_HDV_4_1, Ani-1-1)	0.0895035	known
hsa-rzyme-84	0.0891199	novel
hsa-rzyme-26	0.0887782	novel	L1MA
hsa-rzyme-12	0.0883455	novel	L1MA
hsa-rzyme-94	0.0881982	novel
hsa-rzyme-22	0.0870538	novel	L1MA
hsa-rzyme-82	0.0848782	novel
osa-rzyme-9	0.0838741	novel
hsa-rzyme-37	0.0833639	novel
ani-rzyme-5	0.0822035	novel
osa-rzyme-3	0.0815725	novel
hsa-rzyme-32	0.080517	novel
hsa-rzyme-71	0.080404	novel
hsa-rzyme-35	0.0788923	novel
ani-rzyme-7	0.0785616	novel
hsa-rzyme-8	0.0780094	novel
hsa-rzyme-58	0.0761218	novel
hsa-rzyme-68	0.0760879	novel
hsa-rzyme-10	0.0755168	novel
hsa-rzyme-4	0.07289	novel	L1MB
dhy-rzyme-10	0.0726692	novel
hsa-rzyme-103	0.072092	novel	L1MA
ani-rzyme-9 (Ani_HDV_5_1, Ani-1-3)	0.0717358	known
hsa-rzyme-102	0.0714605	novel
osa-rzyme-6	0.0683746	novel
dhy-rzyme-3	0.0673724	novel
mmu-rzyme-1	0.0670479	novel
hsa-rzyme-54	0.0666008	novel
hsa-rzyme-57	0.0662323	novel
hsa-rzyme-18	0.0647451	novel
hsa-rzyme-7	0.0637879	novel
osa-rzyme-5	0.063636	novel
hsa-rzyme-59	0.0628947	novel
hsa-rzyme-88	0.0625087	novel
dhy-rzyme-4	0.0624219	novel
hsa-rzyme-21	0.0622614	novel
hsa-rzyme-27	0.0620333	novel
hsa-rzyme-5	0.0615246	novel
dhy-rzyme-6	0.0610302	novel
hsa-rzyme-92	0.0603483	novel
osa-rzyme-7	0.0598571	novel
hsa-rzyme-66	0.0596417	novel
hsa-rzyme-98	0.0580749	novel
ani-rzyme-4	0.0573052	novel
dhy-rzyme-7	0.0561022	novel
mmu-rzyme-6	0.0558591	novel
hsa-rzyme-29	0.0553224	novel
dre-rzyme-2	0.0543558	novel
hsa-rzyme-105	0.0531318	novel
hsa-rzyme-78	0.0516871	novel
hsa-rzyme-101	0.0513898	novel
hsa-rzyme-48	0.05102	novel	L1MA
hsa-rzyme-61	0.0494062	novel
hsa-rzyme-40	0.047904	novel
hsa-rzyme-52	0.0464813	novel
ath-rzyme-5	0.04553	novel
tgu-rzyme-3	0.0452399	novel
hsa-rzyme-1	0.0447598	novel
hsa-rzyme-86	0.0442507	novel
osa-rzyme-4	0.0431622	novel
hsa-rzyme-50	0.0431532	novel
ath-rzyme-1	0.0424523	novel
hsa-rzyme-47	0.042261	novel
hsa-rzyme-69	0.0420949	novel
hsa-rzyme-38	0.040644	novel
hsa-rzyme-74	0.0406049	novel
hsa-rzyme-24	0.0396645	novel	L1MB
hsa-rzyme-63	0.0384024	novel
hsa-rzyme-31	0.0379024	novel
hsa-rzyme-81	0.0378228	novel
ani-rzyme-10	0.0372858	novel
hsa-rzyme-46	0.0367438	novel
hsa-rzyme-70	0.0363462	novel
hsa-rzyme-14	0.0362823	novel
hsa-rzyme-67	0.0358726	novel
osa-rzyme-8	0.0355911	novel
hsa-rzyme-93	0.035099	novel
hsa-rzyme-33	0.0345127	novel
hsa-rzyme-85	0.0338636	novel
hsa-rzyme-16	0.0338117	novel
hsa-rzyme-60	0.0337765	novel
hsa-rzyme-72	0.0332893	novel
dhy-rzyme-1	0.0321816	novel
hsa-rzyme-20	0.0311133	novel
hsa-rzyme-2	0.0302407	novel
hsa-rzyme-80	0.0298938	novel
hsa-rzyme-25	0.0291518	novel
hsa-rzyme-6	0.0290277	novel
hsa-rzyme-34	0.0289488	novel
hsa-rzyme-64	0.028778	novel
mmu-rzyme-3	0.0286894	novel
mmu-rzyme-5	0.028331	novel
mmu-rzyme-7	0.0282002	novel
ath-rzyme-7	0.0270925	novel
hsa-rzyme-96	0.0269727	novel
mmu-rzyme-4	0.026626	novel
dre-rzyme-1	0.0264731	novel
hsa-rzyme-91	0.0261362	novel
dhy-rzyme-5	0.025407	novel
mmu-rzyme-8	0.0254044	novel
tgu-rzyme-2	0.0238908	novel
hsa-rzyme-77	0.0237462	novel
ath-rzyme-6	0.0232618	novel
tgu-rzyme-5	0.022711	novel
tgu-rzyme-6	0.0223289	novel
hsa-rzyme-23	0.02201	novel
hsa-rzyme-73	0.0218754	novel
dhy-rzyme-2	0.0218741	novel
osa-rzyme-2	0.0208098	novel
ath-rzyme-3	0.0207505	novel
hsa-rzyme-39	0.0200564	novel
hsa-rzyme-90	0.0196454	novel
ani-rzyme-3	0.0188887	novel
tgu-rzyme-7	0.0187045	novel
hsa-rzyme-56	0.0185433	novel
hsa-rzyme-45	0.0179903	novel
hsa-rzyme-99	0.0176867	novel
tgu-rzyme-1	0.0159368	novel
hsa-rzyme-89	0.0148201	novel
dhy-rzyme-9	0.0143372	novel
hsa-rzyme-51	0.0138282	novel
tgu-rzyme-4	0.0136766	novel
hsa-rzyme-3	0.0124831	novel
hsa-rzyme-87	0.012364	novel
hsa-rzyme-11	0.0118861	novel
hsa-rzyme-55	0.0112565	novel
hsa-rzyme-28	0.0107742	novel
hsa-rzyme-104	0.010414	novel
ath-rzyme-2	Below Limit of Detection	novel
hsa-rzyme-53	Below Limit of Detection	novel

### Sheet: condition without K+
ribozyme	kobs (h-1)	type	note
Pis_4	80.8782	known
Pis_2	49.8266	known
HHR_1-2	43.0515	known
TS_2	12.8343	known
HDV_1	11.5334	known
human_CPEB3	7.74432	known
hatch_2	2.3924	known
TW_P5_2	1.73804	known
ani-rzyme-6 (Ani_HDV_3_1, Ani-1-2)	1.5716	known
ani-rzyme-2 (Ani_HDV_1_1, Ani-1-5)	1.32091	known
hovlinc_168	1.20568	known
hsa-rzyme-17	0.785561	novel
TW_P3_2	0.747454	known
osa-rzyme-3	0.533376	novel
hsa-rzyme-83	0.470503	novel
hsa-rzyme-66	0.395984	novel
mmu-rzyme-2	0.345074	novel
hsa-rzyme-19	0.283586	novel
hsa-rzyme-88	0.279398	novel
hsa-rzyme-82	0.270526	novel
hsa-rzyme-97	0.252228	novel
hsa-rzyme-76	0.205027	novel
hsa-rzyme-49	0.196893	novel
ani-rzyme-9 (Ani_HDV_5_1, Ani-1-3)	0.183204	known
hsa-rzyme-75	0.182601	novel
hsa-rzyme-84	0.176845	novel
hsa-rzyme-74	0.174136	novel
hsa-rzyme-44	0.163086	novel
hsa-rzyme-46	0.142338	novel
hsa-rzyme-100	0.138808	novel
ani-rzyme-5	0.138018	novel
hsa-rzyme-68	0.134596	novel
hsa-rzyme-42	0.124504	novel
dhy-rzyme-4	0.118319	novel
hsa-rzyme-61	0.118131	novel
hsa-rzyme-79	0.10721	novel
hsa-rzyme-5	0.105369	novel
hsa-rzyme-37	0.104779	novel
dhy-rzyme-7	0.103536	novel
hsa-rzyme-9	0.102113	novel
hsa-rzyme-33	0.0926067	novel
hsa-rzyme-57	0.0922401	novel
hsa-rzyme-86	0.0918539	novel
hsa-rzyme-63	0.0913031	novel
mmu-rzyme-1	0.0898005	novel
hsa-rzyme-58	0.0882613	novel
hsa-rzyme-92	0.0872546	novel
hsa-rzyme-93	0.0867891	novel
hsa-rzyme-52	0.0856874	novel
hsa-rzyme-105	0.0841335	novel
dhy-rzyme-10	0.0785642	novel
tgu-rzyme-3	0.0783516	novel
hsa-rzyme-102	0.0781299	novel
ani-rzyme-8 (Ani_HDV_4_1, Ani-1-1)	0.0780808	known
hsa-rzyme-47	0.0774965	novel
hsa-rzyme-32	0.073393	novel
hsa-rzyme-6	0.0704656	novel
osa-rzyme-5	0.0696565	novel
hsa-rzyme-59	0.0672933	novel
osa-rzyme-4	0.0669564	novel
hsa-rzyme-73	0.0668759	novel
ani-rzyme-4	0.0664809	novel
osa-rzyme-8	0.0660492	novel
osa-rzyme-6	0.0651055	novel
hsa-rzyme-27	0.0648621	novel
hsa-rzyme-40	0.0642706	novel
hsa-rzyme-85	0.0614851	novel
hsa-rzyme-101	0.0610982	novel
ani-rzyme-10	0.0604056	novel
hsa-rzyme-67	0.0583646	novel
osa-rzyme-7	0.0580278	novel
hsa-rzyme-87	0.0562075	novel
hsa-rzyme-60	0.0553814	novel
hsa-rzyme-72	0.0543979	novel
hsa-rzyme-3	0.053531	novel
hsa-rzyme-104	0.0534655	novel
hsa-rzyme-98	0.0528376	novel
hsa-rzyme-21	0.0522883	novel
hsa-rzyme-45	0.0521697	novel
hsa-rzyme-1	0.0517383	novel
ani-rzyme-7	0.0511864	novel
hsa-rzyme-2	0.0505569	novel
hsa-rzyme-96	0.0491847	novel
hsa-rzyme-81	0.0489609	novel
hsa-rzyme-25	0.0479736	novel
hsa-rzyme-56	0.0476086	novel
hsa-rzyme-64	0.0467678	novel
ath-rzyme-7	0.0463733	novel
ath-rzyme-3	0.0446593	novel
dhy-rzyme-5	0.0445044	novel
hsa-rzyme-55	0.0429419	novel
hsa-rzyme-11	0.0429312	novel
dhy-rzyme-6	0.0426295	novel
ath-rzyme-1	0.0413954	novel
dhy-rzyme-1	0.0398954	novel
hsa-rzyme-31	0.0387594	novel
dre-rzyme-1	0.0382269	novel
hsa-rzyme-50	0.038132	novel
hsa-rzyme-38	0.0374777	novel
osa-rzyme-1	0.0353816	novel
ath-rzyme-5	0.0351208	novel
hsa-rzyme-20	0.0343183	novel
hsa-rzyme-23	0.0339312	novel
hsa-rzyme-34	0.0327221	novel
hsa-rzyme-77	0.0325069	novel
dhy-rzyme-3	0.0323381	novel
osa-rzyme-2	0.0309737	novel
hsa-rzyme-10	0.0301369	novel
hsa-rzyme-18	0.0300659	novel
mmu-rzyme-4	0.02774	novel
hsa-rzyme-78	0.0272859	novel
tgu-rzyme-1	0.0260135	novel
hsa-rzyme-90	0.0255566	novel
mmu-rzyme-8	0.0246398	novel
hsa-rzyme-99	0.0239728	novel
ath-rzyme-6	0.0230425	novel
hsa-rzyme-69	0.0215843	novel
tgu-rzyme-6	0.0211891	novel
tgu-rzyme-2	0.0208346	novel
tgu-rzyme-7	0.0208058	novel
dhy-rzyme-2	0.0206703	novel
tgu-rzyme-5	0.0200889	novel
hsa-rzyme-94	0.0195902	novel
hsa-rzyme-80	0.0191927	novel
mmu-rzyme-3	0.0187402	novel
hsa-rzyme-51	0.0181519	novel
dhy-rzyme-9	0.0178415	novel
mmu-rzyme-7	0.0124072	novel
tgu-rzyme-4	0.00963242	novel
hsa-rzyme-39	0.00719794	novel
ani-rzyme-1	Below Limit of Detection	novel
ani-rzyme-3	Below Limit of Detection	novel
ath-rzyme-2	Below Limit of Detection	novel
ath-rzyme-4	Below Limit of Detection	novel
dhy-rzyme-8	Below Limit of Detection	novel
dre-rzyme-2	Below Limit of Detection	novel
dre-rzyme-3	Below Limit of Detection	novel
hsa-rzyme-103	Below Limit of Detection	novel	L1MA
hsa-rzyme-12	Below Limit of Detection	novel	L1MA
hsa-rzyme-13	Below Limit of Detection	novel	L1MA
hsa-rzyme-14	Below Limit of Detection	novel
hsa-rzyme-15	Below Limit of Detection	novel
hsa-rzyme-16	Below Limit of Detection	novel
hsa-rzyme-22	Below Limit of Detection	novel	L1MA
hsa-rzyme-24	Below Limit of Detection	novel	L1MB
hsa-rzyme-26	Below Limit of Detection	novel	L1MA
hsa-rzyme-28	Below Limit of Detection	novel
hsa-rzyme-29	Below Limit of Detection	novel
hsa-rzyme-30	Below Limit of Detection	novel	L1MA
hsa-rzyme-35	Below Limit of Detection	novel
hsa-rzyme-36	Below Limit of Detection	novel
hsa-rzyme-4	Below Limit of Detection	novel	L1MB
hsa-rzyme-41	Below Limit of Detection	novel	L1MA
hsa-rzyme-43	Below Limit of Detection	novel	L1MA
hsa-rzyme-48	Below Limit of Detection	novel	L1MA
hsa-rzyme-53	Below Limit of Detection	novel
hsa-rzyme-54	Below Limit of Detection	novel
hsa-rzyme-62	Below Limit of Detection	novel	L1MA
hsa-rzyme-65	Below Limit of Detection	novel
hsa-rzyme-7	Below Limit of Detection	novel
hsa-rzyme-70	Below Limit of Detection	novel
hsa-rzyme-71	Below Limit of Detection	novel
hsa-rzyme-8	Below Limit of Detection	novel
hsa-rzyme-89	Below Limit of Detection	novel
hsa-rzyme-91	Below Limit of Detection	novel
hsa-rzyme-95	Below Limit of Detection	novel	L1MA
mmu-rzyme-5	Below Limit of Detection	novel
mmu-rzyme-6	Below Limit of Detection	novel
osa-rzyme-9	Below Limit of Detection	novel
