## Supplementary Tables for "Widespread Presence of Catalytic RNAs in All Domains of Life": Table S17.xlsx

### Sheet: Sheet1
id	species	chr	strand	confirmed_active_region	cleavage_site
dre-MINDS-1	Danio rerio	chr21	+	30438599-30438729	30438648
dhy-MINDS-1	Drosophila hydei	NW_022045656.1	-	7304674-7304804	7304754
dhy-MINDS-2	Drosophila hydei	NW_022045844.1	+	1778620-1778750	1778669
hsa-MINDS-1	Homo sapiens	chr1	+	199913425-199913554	199913474
hsa-MINDS-2	Homo sapiens	chr5	-	151016118-151016247	151016198
hsa-MINDS-3	Homo sapiens	chr7	-	70667585-70667714	70667684
hsa-MINDS-4	Homo sapiens	chr7	-	80292643-80292772	80292723
hsa-MINDS-5	Homo sapiens	chr8	-	6095849-6095978	6095930
hsa-MINDS-6	Homo sapiens	chr11	+	46281950-46282079	46281999
hsa-MINDS-7	Homo sapiens	chr11	+	134227317-134227446	134227378
hsa-MINDS-8	Homo sapiens	chr12	+	17912758-17912888	17912837
hsa-MINDS-9	Homo sapiens	chr12	-	73087733-73087862	73087813
mmu-MINDS-1	Mus musculus	chr6	-	51278407-51278533	51278527
mmu-MINDS-2	Mus musculus	chr9	-	40922876-40923006	40922955
osa-MINDS-1	Oryza sativa	chr12	-	12801652-12801782	12801732
